# A synthetic receptor platform enables rapid and portable monitoring of liver dysfunction via engineered bacteria

**DOI:** 10.1101/2021.03.24.436753

**Authors:** Hung-Ju Chang, Ana Zuniga, Ismael Conejero, Peter L. Voyvodic, Jerome Gracy, Elena Fajardo-Ruiz, Martin Cohen-Gonsaud, Guillaume Cambray, Georges-Philippe Pageaux, Magdalena Meszaros, Lucy Meunier, Jerome Bonnet

## Abstract

Bacterial biosensors, or bactosensors, are promising field-deployable agents for medical and environmental diagnostics. However, the lack of scalable frameworks to systematically program ligand detection limits their applications. Here we present a synthetic receptor platform, termed EMeRALD (**E**ngineered **M**odularized **R**eceptors **A**ctivated via **L**igand-induced **D**imerization) which supports the modular assembly of sensing modules onto a high-performance, generic signaling scaffold controlling gene expression in *E. coli*. We applied EMeRALD to detect bile salts, a biomarker of liver dysfunction, by repurposing sensing modules from enteropathogenic *Vibrio* species. We improved the sensitivity and lowered the limit-of-detection of the sensing module by directed evolution. We then engineered a colorimetric bactosensor detecting pathological bile salt levels in serum from patients having undergone liver transplant, providing an output detectable by the naked-eye. The EMeRALD technology enables functional exploration of natural sensing modules and rapid engineering of synthetic receptors for diagnostics, environmental monitoring, and control of therapeutic microbes.
