## Supplementary material for "A synthetic receptor platform enables rapid and portable monitoring of liver dysfunction via engineered bacteria": Raw data values: D1P1_P14_P10_P9.xls

### Sheet: Sheet0
	E.coli/GFP | Geometric Mean (BL1-H)
A1.fcs	252
A2.fcs	246
A3.fcs	226
A4.fcs	271
A5.fcs	294
A6.fcs	312
A7.fcs	256
A8.fcs	264
A9.fcs	268
A10.fcs	5288
A11.fcs	6061
A12.fcs	2631
B1.fcs	331
B2.fcs	328
B3.fcs	276
B4.fcs	667
B5.fcs	744
B6.fcs	660
B7.fcs	623
B8.fcs	504
B9.fcs	630
B10.fcs	7442
B11.fcs	10019
B12.fcs	3323
C1.fcs	394
C2.fcs	540
C3.fcs	303
C4.fcs	869
C5.fcs	1056
C6.fcs	831
C7.fcs	777
C8.fcs	648
C9.fcs	760
C10.fcs	28470
C11.fcs	43730
C12.fcs	47182
D1.fcs	310
D2.fcs	274
D3.fcs	251
D4.fcs	1442
D5.fcs	2234
D6.fcs	1734
D7.fcs	2106
D8.fcs	3432
D9.fcs	3535
D10.fcs	40913
D11.fcs	27941
D12.fcs	45215
E1.fcs	693
E2.fcs	582
E3.fcs	443
E4.fcs	5688
E5.fcs	7686
E6.fcs	4911
E7.fcs	5992
E8.fcs	6021
E9.fcs	5276
E10.fcs	35732
E11.fcs	48181
E12.fcs	52200
F1.fcs	1142
F2.fcs	1171
F3.fcs	680
F4.fcs	14568
F5.fcs	17799
F6.fcs	13644
F7.fcs	15695
F8.fcs	14011
F9.fcs	16853
F10.fcs	30397
F11.fcs	46280
F12.fcs	52086
G1.fcs	1621
G2.fcs	1721
G3.fcs	989
G4.fcs	25514
G5.fcs	28744
G6.fcs	23925
G7.fcs	25599
G8.fcs	22177
G9.fcs	27139
H1.fcs	2198
H2.fcs	2574
H3.fcs	1354
H4.fcs	33900
H5.fcs	40006
H6.fcs	34198
H7.fcs	37201
H8.fcs	31612
H9.fcs	38043
H10.fcs	505
H11.fcs	457
H12.fcs	460
Mean	11554
SD	15737
