## Supplementary material for "A synthetic receptor platform enables rapid and portable monitoring of liver dysfunction via engineered bacteria": Raw data values: D1P2_V3_V7_V11.xls

### Sheet: Sheet0
	E.coli/GFP | Geometric Mean (BL1-H)				[Bile salts]	SE3			SE7			SE11			REF
A1.fcs	342				0	342	295	282	608	674	634	1017	1228	1137	522	462	484
A2.fcs	295				10	805	743	602	1140	1183	1295	1909	2160	2598
A3.fcs	282				20	2022	1594	1429	1547	1716	1846	3652	3131	4139
A4.fcs	608				40	8421	5761	5943	3264	3664	3822	7784	8326	9956
A5.fcs	674				60	7671	19206	18422	7042	8634	9861	13006	13713	11708
A6.fcs	634				80	12063	35272	36201	14667	16190	13212	17378	18638	14277
A7.fcs	1017				100	13876	38446	44948	11158	20809	21068	18907	23090	8185
A8.fcs	1228				120	20593	55484	56104	29350	27688	33469	20729	33302	28703
A9.fcs	1137				160	57761	43386	61537	39463	25265	37643	40904	21494	33175
A10.fcs	57761				200	57937	44653	44920	43223	24931	32531	34964	24219	26537
A11.fcs	43386
A12.fcs	61537
B1.fcs	805				[Bile salts]	SE3			SE7			SE11			REF
B2.fcs	743				0	306.333			638.667			1127.33			489.333
B3.fcs	602				10	716.667			1206			2222.33
B4.fcs	1140				20	1681.67			1703			3640.67
B5.fcs	1183				40	6708.33			3583.33			8688.67
B6.fcs	1295				60	15099.7			8512.33			12809
B7.fcs	1909				80	27845.3			14689.7			16764.3
B8.fcs	2160				100	32423.3			17678.3			16727.3
B9.fcs	2598				120	44060.3			30169			27578
B10.fcs	57937				160	54228			34123.7			31857.7
B11.fcs	44653				200	49170			33561.7			28573.3
B12.fcs	44920
C1.fcs	2022
C2.fcs	1594				[Bile salts]	SE3			SE7			SE11			REF
C3.fcs	1429				0	31.5647			33.2466			105.832			30.3535
C4.fcs	1547				10	104.03			80.0187			348.704
C5.fcs	1716				20	306.066			149.923			504.096
C6.fcs	1846				40	1486			287.613			1130.5
C7.fcs	3652				60	6445.35			1413.43			1016.91
C8.fcs	3131				80	13675.8			1489.13			2244.33
C9.fcs	4139				100	16388.2			5648.26			7687.85
C10.fcs	39463				120	20325.7			2976.25			6361.55
C11.fcs	25265				160	9577.38			7725.61			9771.82
C12.fcs	37643				200	7593.62			9189.45			5654.53
D1.fcs	8421
D2.fcs	5761				RPU
D3.fcs	5943				[Bile salts]	SE3			SE7			SE11
D4.fcs	3264				0	0.646273			1.3474			2.37834
D5.fcs	3664				10	1.51195			2.5443			4.68847
D6.fcs	3822				20	3.54782			3.59283			7.68073
D7.fcs	7784				40	14.1526			7.55977			18.3305
D8.fcs	8326				60	31.8558			17.9585			27.0232
D9.fcs	9956				80	58.7454			30.9909			35.3678
D10.fcs	43223				100	68.4037			37.2961			35.2897
D11.fcs	24931				120	92.9543			63.6477			58.1814
D12.fcs	32531				160	114.405			71.9909			67.2103
E1.fcs	7671				200	103.734			70.8052			60.2813
E2.fcs	19206
E3.fcs	18422
E4.fcs	7042				[Bile salts]	SE3			SE7			SE11
E5.fcs	8634				0	0.0665923			0.0701404			0.223273
E6.fcs	9861				10	0.219474			0.168816			0.735662
E7.fcs	13006				20	0.645709			0.316294			1.06349
E8.fcs	13713				40	3.13502			0.606779			2.38503
E9.fcs	11708				60	13.5978			2.98193			2.14539
E10.fcs	40904				80	28.8519			3.14162			4.73487
E11.fcs	21494				100	34.5742			11.9162			16.2191
E12.fcs	33175				120	42.8812			6.27901			13.421
F1.fcs	12063				160	20.2054			16.2988			20.6157
F2.fcs	35272				200	16.0203			19.387			11.9294
F3.fcs	36201
F4.fcs	14667
F5.fcs	16190
F6.fcs	13212
F7.fcs	17378
F8.fcs	18638
F9.fcs	14277
F10.fcs	34964
F11.fcs	24219
F12.fcs	26537
G1.fcs	13876
G2.fcs	38446
G3.fcs	44948
G4.fcs	11158
G5.fcs	20809
G6.fcs	21068
G7.fcs	18907
G8.fcs	23090
G9.fcs	8185
H1.fcs	20593
H2.fcs	55484
H3.fcs	56104
H4.fcs	29350
H5.fcs	27688
H6.fcs	33469
H7.fcs	20729
H8.fcs	33302
H9.fcs	28703
H10.fcs	522
H11.fcs	462
H12.fcs	484
Mean	17051
SD	16758

### Sheet: Feuil1
	Day1			Day2			Day3			Day1			Day2			Day3			Day1			Day2			Day3
[Bile salts]	SE3									SE7									SE11
0	342	295	282	405	418	410	471	428	519	608	674	634	1236	1274	1036	719	743	727	1017	1228	1137	2489	2516	2743	335	341	407
10	805	743	602	1821	1336	1523	2024	1943	2271	1140	1183	1295	3091	3283	2403	1330	1404	1297	1909	2160	2598	5534	4786	6610	954	909	988
20	2022	1594	1429	3732	2800	3164	6565	5553	5595	1547	1716	1846	5356	5846	4042	1977	2292	2119	3652	3131	4139	8513	7810	9940	1456	1573	1690
40	8421	5761	5943	15315	8882	10855	22055	22231	24709	3264	3664	3822	11135	15004	10092	4511	6030	4902	7784	8326	9956	16867	13951	17382	3505	3381	4202
60	7671	19206	18422	34745	23646	29742	36752	45620	44605	7042	8634	9861	23385	26451	18326	10800	12833	15258	13006	13713	11708	25275	22678	28261	8146	9914	12061
80	12063	35272	36201	46090	37755	41620	39944	48440	51860	14667	16190	13212	32217	35258	28888	19573	22231	22935	17378	18638	14277	34851	33010	37535	18393	21767	24624
100	13876	38446	44948	49747	45770	48100	40850	53597	54172	11158	20809	21068	39640	41646	35532	25697	28375	30113	18907	23090	8185	40569	38923	42705	28713	32407	35532
120	20593	55484	56104	54892	51949	53894	40158	55202	53997	29350	27688	33469	45152	45520	40992	36138	37549	38535	20729	33302	28703	43138	42395	45251	40068	42245	44067
160	57761	43386	61537	60308	60227	60968	44860	60583	58068	39463	25265	37643	49269	48743	48435	44848	46198	46825	40904	21494	33175	47076	46172	47633	47276	49123	50374
200	57937	44653	44920	57265	56596	57671	42794	56700	57154	43223	24931	32531	48708	48331	48390	48556	49278	48615	34964	24219	26537	48543	49452	50373	49162	51470	53122
Data	SE3		SE7		SE11		RPU	SE3		SE7		SE11
	Average	Stdev	Average	Stdev	Average	Stdev		Average	Stdev	Average	Stdev	Average	Stdev
0	396.667	77.9808	850.111	260.601	1357	981.426	0	0.83685	0.164516	1.79348	0.549791	2.86287	2.07052
10	1452	616.185	1825.11	860.664	2938.67	2158.51	10	3.06329	1.29997	3.85045	1.81575	6.19972	4.55381
20	3606	1892.75	2971.22	1663.74	4656	3257.45	20	7.60759	3.99314	6.2684	3.51	9.82278	6.87226
40	13796.9	7488.99	6936	4144.42	9483.78	5502.15	40	29.1074	15.7996	14.6329	8.7435	20.008	11.6079
60	28934.3	12770.9	14732.2	6750.17	16084.7	7312.19	60	61.0429	26.9427	31.0806	14.2409	33.9339	15.4266
80	38805	11516.6	22796.8	7853.89	24497	8542.91	80	81.8671	24.2967	48.0945	16.5694	51.6814	18.023
100	43278.4	12211.6	28226.4	9818.97	29892.3	11387.4	100	91.3047	25.7628	59.5495	20.7151	63.064	24.0241
120	49141.4	11770	37154.8	6283.61	37766.4	8394.19	120	103.674	24.8313	78.3856	13.2566	79.676	17.7093
160	56410.9	7087.32	42965.4	7792.8	42580.8	9487.76	160	119.01	14.9521	90.6444	16.4405	89.8329	20.0164
200	52854.4	6587.77	43618.1	8835.75	43093.6	11331	200	111.507	13.8983	92.0213	18.6408	90.9147	23.9051
REF
505	457	460
Average	Stdev
474	26.8887
