## Supplementary material for "A synthetic receptor platform enables rapid and portable monitoring of liver dysfunction via engineered bacteria": Raw data values: D1P3_V14_16_18.xls

### Sheet: Sheet0
	E.coli/GFP | Geometric Mean (BL1-H)
A1.fcs	248
A2.fcs	218
A3.fcs	230
A4.fcs	365
A5.fcs	400
A6.fcs	320
A7.fcs	470
A8.fcs	321
A9.fcs	410
A10.fcs	56928
A11.fcs	55162
A12.fcs	50911
B1.fcs	613
B2.fcs	521
B3.fcs	565
B4.fcs	1922
B5.fcs	2135
B6.fcs	1667
B7.fcs	5403
B8.fcs	4083
B9.fcs	4225
B10.fcs	55449
B11.fcs	56520
B12.fcs	49601
C1.fcs	1197
C2.fcs	896
C3.fcs	1086
C4.fcs	4884
C5.fcs	4936
C6.fcs	4901
C7.fcs	16711
C8.fcs	13136
C9.fcs	14926
C10.fcs	50537
C11.fcs	57508
C12.fcs	47917
D1.fcs	5375
D2.fcs	3060
D3.fcs	3688
D4.fcs	19923
D5.fcs	21963
D6.fcs	13423
D7.fcs	35755
D8.fcs	29474
D9.fcs	37926
D10.fcs	46418
D11.fcs	50709
D12.fcs	47875
E1.fcs	16975
E2.fcs	10804
E3.fcs	11516
E4.fcs	29811
E5.fcs	37458
E6.fcs	32847
E7.fcs	47616
E8.fcs	42024
E9.fcs	48484
E10.fcs	44158
E11.fcs	50813
E12.fcs	52522
F1.fcs	21792
F2.fcs	23202
F3.fcs	20222
F4.fcs	42970
F5.fcs	35087
F6.fcs	45617
F7.fcs	52855
F8.fcs	52062
F9.fcs	53556
F10.fcs	37839
F11.fcs	53854
F12.fcs	51062
G1.fcs	31980
G2.fcs	35761
G3.fcs	26138
G4.fcs	41616
G5.fcs	42686
G6.fcs	50562
G7.fcs	52591
G8.fcs	48351
G9.fcs	53644
H1.fcs	27637
H2.fcs	38420
H3.fcs	23089
H4.fcs	49051
H5.fcs	30134
H6.fcs	52430
H7.fcs	50400
H8.fcs	53020
H9.fcs	49653
H10.fcs	516
H11.fcs	869
H12.fcs	484
Mean	27496
SD	21162
