## Supplementary material for "A synthetic receptor platform enables rapid and portable monitoring of liver dysfunction via engineered bacteria": Raw data values: D1P4_V19_22_78.xls

### Sheet: Sheet0
	E.coli/GFP | Geometric Mean (BL1-H)
A1.fcs	413
A2.fcs	345
A3.fcs	378
A4.fcs	773
A5.fcs	756
A6.fcs	829
A7.fcs	364
A8.fcs	330
A9.fcs	346
A10.fcs	60626
A11.fcs	59489
A12.fcs	60503
B1.fcs	2147
B2.fcs	2034
B3.fcs	2421
B4.fcs	1857
B5.fcs	1447
B6.fcs	1806
B7.fcs	1056
B8.fcs	998
B9.fcs	1188
B10.fcs	57592
B11.fcs	56827
B12.fcs	53909
C1.fcs	5914
C2.fcs	4971
C3.fcs	5312
C4.fcs	2745
C5.fcs	2332
C6.fcs	2721
C7.fcs	1731
C8.fcs	1604
C9.fcs	1477
C10.fcs	44760
C11.fcs	44847
C12.fcs	43813
D1.fcs	20070
D2.fcs	16859
D3.fcs	17955
D4.fcs	4882
D5.fcs	4025
D6.fcs	4896
D7.fcs	2791
D8.fcs	3105
D9.fcs	3628
D10.fcs	46467
D11.fcs	42457
D12.fcs	49423
E1.fcs	36993
E2.fcs	30107
E3.fcs	35398
E4.fcs	8845
E5.fcs	7074
E6.fcs	8077
E7.fcs	6512
E8.fcs	6828
E9.fcs	7335
E10.fcs	45911
E11.fcs	44858
E12.fcs	47092
F1.fcs	44418
F2.fcs	38180
F3.fcs	43015
F4.fcs	17819
F5.fcs	12975
F6.fcs	15608
F7.fcs	11083
F8.fcs	13692
F9.fcs	14905
F10.fcs	52954
F11.fcs	48597
F12.fcs	50247
G1.fcs	36419
G2.fcs	28696
G3.fcs	48416
G4.fcs	21112
G5.fcs	21085
G6.fcs	22922
G7.fcs	27896
G8.fcs	22973
G9.fcs	28821
H1.fcs	32148
H2.fcs	18987
H3.fcs	35729
H4.fcs	35716
H5.fcs	30588
H6.fcs	31906
H7.fcs	36052
H8.fcs	34445
H9.fcs	38855
H10.fcs	496
H11.fcs	492
H12.fcs	480
Mean	20967
SD	19618
