## Supplementary material for "A synthetic receptor platform enables rapid and portable monitoring of liver dysfunction via engineered bacteria": Raw data values: D2P1_P14_P10_P9.xls

### Sheet: Sheet0
	E.coli/GFP | Geometric Mean (BL1-H)
A1.fcs	246
A2.fcs	234
A3.fcs	287
A4.fcs	342
A5.fcs	334
A6.fcs	429
A7.fcs	365
A8.fcs	350
A9.fcs	370
A10.fcs	8429
A11.fcs	6662
A12.fcs	9042
B1.fcs	347
B2.fcs	323
B3.fcs	387
B4.fcs	1071
B5.fcs	949
B6.fcs	1223
B7.fcs	1007
B8.fcs	1202
B9.fcs	1065
B10.fcs	15440
B11.fcs	12207
B12.fcs	16931
C1.fcs	429
C2.fcs	377
C3.fcs	508
C4.fcs	1898
C5.fcs	1931
C6.fcs	2559
C7.fcs	2118
C8.fcs	2230
C9.fcs	1916
C10.fcs	48628
C11.fcs	49033
C12.fcs	49297
D1.fcs	643
D2.fcs	528
D3.fcs	793
D4.fcs	6366
D5.fcs	6896
D6.fcs	8645
D7.fcs	7906
D8.fcs	8392
D9.fcs	6859
D10.fcs	50527
D11.fcs	51169
D12.fcs	50336
E1.fcs	978
E2.fcs	800
E3.fcs	1123
E4.fcs	13881
E5.fcs	15392
E6.fcs	16137
E7.fcs	15759
E8.fcs	14607
E9.fcs	15700
E10.fcs	50734
E11.fcs	51185
E12.fcs	51570
F1.fcs	1412
F2.fcs	1209
F3.fcs	1747
F4.fcs	26037
F5.fcs	25451
F6.fcs	28295
F7.fcs	31345
F8.fcs	29656
F9.fcs	33464
F10.fcs	52117
F11.fcs	52700
F12.fcs	54457
G1.fcs	2022
G2.fcs	1992
G3.fcs	3057
G4.fcs	36372
G5.fcs	34264
G6.fcs	38517
G7.fcs	43319
G8.fcs	44673
G9.fcs	44227
H1.fcs	3352
H2.fcs	3230
H3.fcs	4571
H4.fcs	40823
H5.fcs	41633
H6.fcs	42187
H7.fcs	46207
H8.fcs	46204
H9.fcs	45841
H10.fcs	460
H11.fcs	451
H12.fcs	459
Mean	16654
SD	19395
