## Supplementary material for "A synthetic receptor platform enables rapid and portable monitoring of liver dysfunction via engineered bacteria": Raw data values: D2P2_V3_7_11.xls

### Sheet: Sheet0
	E.coli/GFP | Geometric Mean (BL1-H)
A1.fcs	405
A2.fcs	418
A3.fcs	410
A4.fcs	1236
A5.fcs	1274
A6.fcs	1036
A7.fcs	2489
A8.fcs	2516
A9.fcs	2743
A10.fcs	60308
A11.fcs	60227
A12.fcs	60968
B1.fcs	1821
B2.fcs	1336
B3.fcs	1523
B4.fcs	3091
B5.fcs	3283
B6.fcs	2403
B7.fcs	5534
B8.fcs	4786
B9.fcs	6610
B10.fcs	57265
B11.fcs	56596
B12.fcs	57671
C1.fcs	3732
C2.fcs	2800
C3.fcs	3164
C4.fcs	5356
C5.fcs	5846
C6.fcs	4042
C7.fcs	8513
C8.fcs	7810
C9.fcs	9940
C10.fcs	49269
C11.fcs	48743
C12.fcs	48435
D1.fcs	15315
D2.fcs	8882
D3.fcs	10855
D4.fcs	11135
D5.fcs	15004
D6.fcs	10092
D7.fcs	16867
D8.fcs	13951
D9.fcs	17382
D10.fcs	48708
D11.fcs	48331
D12.fcs	48390
E1.fcs	34745
E2.fcs	23646
E3.fcs	29742
E4.fcs	23385
E5.fcs	26451
E6.fcs	18326
E7.fcs	25275
E8.fcs	22678
E9.fcs	28261
E10.fcs	47076
E11.fcs	46172
E12.fcs	47633
F1.fcs	46090
F2.fcs	37755
F3.fcs	41620
F4.fcs	32217
F5.fcs	35258
F6.fcs	28888
F7.fcs	34851
F8.fcs	33010
F9.fcs	37535
F10.fcs	48543
F11.fcs	49452
F12.fcs	50373
G1.fcs	49747
G2.fcs	45770
G3.fcs	48100
G4.fcs	39640
G5.fcs	41646
G6.fcs	35532
G7.fcs	40569
G8.fcs	38923
G9.fcs	42705
H1.fcs	54892
H2.fcs	51949
H3.fcs	53894
H4.fcs	45152
H5.fcs	45520
H6.fcs	40992
H7.fcs	43138
H8.fcs	42395
H9.fcs	45251
H10.fcs	484
H11.fcs	471
H12.fcs	479
Mean	27040
SD	20311
