## Supplementary material for "A synthetic receptor platform enables rapid and portable monitoring of liver dysfunction via engineered bacteria": Raw data values: D2P3_V14_16_18.xls

### Sheet: Sheet0
	E.coli/GFP | Geometric Mean (BL1-H)
A1.fcs	309
A2.fcs	273
A3.fcs	260
A4.fcs	1157
A5.fcs	687
A6.fcs	1616
A7.fcs	721
A8.fcs	1368
A9.fcs	904
A10.fcs	58242
A11.fcs	56942
A12.fcs	57805
B1.fcs	1490
B2.fcs	965
B3.fcs	1010
B4.fcs	6932
B5.fcs	5213
B6.fcs	9466
B7.fcs	8900
B8.fcs	12579
B9.fcs	9966
B10.fcs	55617
B11.fcs	52553
B12.fcs	54729
C1.fcs	3519
C2.fcs	1915
C3.fcs	2413
C4.fcs	14954
C5.fcs	10569
C6.fcs	18982
C7.fcs	18072
C8.fcs	23004
C9.fcs	20931
C10.fcs	56010
C11.fcs	54547
C12.fcs	57588
D1.fcs	14116
D2.fcs	6733
D3.fcs	9642
D4.fcs	32218
D5.fcs	28922
D6.fcs	39197
D7.fcs	41395
D8.fcs	46533
D9.fcs	44323
D10.fcs	54050
D11.fcs	54663
D12.fcs	54928
E1.fcs	33138
E2.fcs	19499
E3.fcs	23402
E4.fcs	46408
E5.fcs	45243
E6.fcs	51151
E7.fcs	49776
E8.fcs	52654
E9.fcs	49507
E10.fcs	53844
E11.fcs	53530
E12.fcs	53474
F1.fcs	43937
F2.fcs	34370
F3.fcs	33486
F4.fcs	52194
F5.fcs	50107
F6.fcs	56140
F7.fcs	53481
F8.fcs	52730
F9.fcs	51523
F10.fcs	52482
F11.fcs	52636
F12.fcs	53510
G1.fcs	49292
G2.fcs	41408
G3.fcs	43257
G4.fcs	54251
G5.fcs	54366
G6.fcs	57823
G7.fcs	53648
G8.fcs	52962
G9.fcs	52461
H1.fcs	54180
H2.fcs	50056
H3.fcs	49946
H4.fcs	55990
H5.fcs	55140
H6.fcs	57553
H7.fcs	55309
H8.fcs	55622
H9.fcs	54139
H10.fcs	469
H11.fcs	467
H12.fcs	475
Mean	34150
SD	22242
