## Supplementary material for "A synthetic receptor platform enables rapid and portable monitoring of liver dysfunction via engineered bacteria": Raw data values: D2P4_19_22_78.xls

### Sheet: Sheet0
	E.coli/GFP | Geometric Mean (BL1-H)
A1.fcs	717
A2.fcs	556
A3.fcs	587
A4.fcs	1164
A5.fcs	1144
A6.fcs	1087
A7.fcs	625
A8.fcs	786
A9.fcs	645
A10.fcs	47928
A11.fcs	51136
A12.fcs	54901
B1.fcs	3034
B2.fcs	3012
B3.fcs	2707
B4.fcs	2379
B5.fcs	2398
B6.fcs	2256
B7.fcs	2014
B8.fcs	2272
B9.fcs	2130
B10.fcs	41665
B11.fcs	48745
B12.fcs	55011
C1.fcs	6682
C2.fcs	7378
C3.fcs	5706
C4.fcs	3201
C5.fcs	3397
C6.fcs	3338
C7.fcs	3394
C8.fcs	3021
C9.fcs	3234
C10.fcs	46588
C11.fcs	43528
C12.fcs	42007
D1.fcs	13748
D2.fcs	19491
D3.fcs	16161
D4.fcs	6192
D5.fcs	6643
D6.fcs	6905
D7.fcs	6823
D8.fcs	5998
D9.fcs	7101
D10.fcs	47553
D11.fcs	43291
D12.fcs	41859
E1.fcs	21448
E2.fcs	36020
E3.fcs	34970
E4.fcs	10682
E5.fcs	10828
E6.fcs	10172
E7.fcs	11453
E8.fcs	11368
E9.fcs	16841
E10.fcs	50935
E11.fcs	48427
E12.fcs	49980
F1.fcs	20288
F2.fcs	41134
F3.fcs	43940
F4.fcs	17010
F5.fcs	16608
F6.fcs	18889
F7.fcs	25444
F8.fcs	23199
F9.fcs	31281
F10.fcs	53109
F11.fcs	48179
F12.fcs	52002
G1.fcs	23440
G2.fcs	44624
G3.fcs	47979
G4.fcs	25661
G5.fcs	25402
G6.fcs	26712
G7.fcs	35822
G8.fcs	37038
G9.fcs	42371
H1.fcs	19743
H2.fcs	45667
H3.fcs	51148
H4.fcs	33282
H5.fcs	32054
H6.fcs	31606
H7.fcs	40339
H8.fcs	40854
H9.fcs	47139
H10.fcs	475
H11.fcs	456
H12.fcs	457
Mean	22351
SD	18937
