## Supplementary material for "A synthetic receptor platform enables rapid and portable monitoring of liver dysfunction via engineered bacteria": Raw data values: D3P1_P14_P10_P9.xls

### Sheet: Sheet0
	E.coli/GFP | Geometric Mean (BL1-H)
A1.fcs	234
A2.fcs	229
A3.fcs	222
A4.fcs	266
A5.fcs	265
A6.fcs	253
A7.fcs	298
A8.fcs	287
A9.fcs	256
A10.fcs	7006
A11.fcs	5799
A12.fcs	5161
B1.fcs	301
B2.fcs	283
B3.fcs	260
B4.fcs	392
B5.fcs	367
B6.fcs	379
B7.fcs	427
B8.fcs	411
B9.fcs	376
B10.fcs	13910
B11.fcs	12372
B12.fcs	11040
C1.fcs	333
C2.fcs	329
C3.fcs	306
C4.fcs	481
C5.fcs	569
C6.fcs	499
C7.fcs	618
C8.fcs	526
C9.fcs	554
C10.fcs	44656
C11.fcs	46751
C12.fcs	46796
D1.fcs	469
D2.fcs	492
D3.fcs	401
D4.fcs	1682
D5.fcs	1609
D6.fcs	1667
D7.fcs	1867
D8.fcs	1614
D9.fcs	1995
D10.fcs	50548
D11.fcs	48623
D12.fcs	52455
E1.fcs	889
E2.fcs	846
E3.fcs	743
E4.fcs	6177
E5.fcs	6002
E6.fcs	6484
E7.fcs	9253
E8.fcs	6580
E9.fcs	7205
E10.fcs	48204
E11.fcs	47932
E12.fcs	52163
F1.fcs	1446
F2.fcs	1311
F3.fcs	1289
F4.fcs	16330
F5.fcs	14815
F6.fcs	13922
F7.fcs	18394
F8.fcs	17481
F9.fcs	17273
F10.fcs	52109
F11.fcs	54595
F12.fcs	52365
G1.fcs	1942
G2.fcs	1972
G3.fcs	1643
G4.fcs	21839
G5.fcs	19975
G6.fcs	23142
G7.fcs	27212
G8.fcs	26806
G9.fcs	24423
H1.fcs	3779
H2.fcs	3012
H3.fcs	2488
H4.fcs	30183
H5.fcs	30589
H6.fcs	30612
H7.fcs	39228
H8.fcs	39682
H9.fcs	38701
H10.fcs	18192
H11.fcs	376
H12.fcs	410
Mean	12975
SD	17422
