## Supplementary material for "A synthetic receptor platform enables rapid and portable monitoring of liver dysfunction via engineered bacteria": Raw data values: D3P2_V3_7_11.xls

### Sheet: Sheet0
	E.coli/GFP | Geometric Mean (BL1-H)				[Bile salts]	SE3			SE7			SE11			REF
A1.fcs	471				0	471	428	519	719	743	727	335	341	407	465	456	462
A2.fcs	428				10	2024	1943	2271	1330	1404	1297	954	909	988
A3.fcs	519				20	6565	5553	5595	1977	2292	2119	1456	1573	1690
A4.fcs	719				40	22055	22231	24709	4511	6030	4902	3505	3381	4202
A5.fcs	743				60	36752	45620	44605	10800	12833	15258	8146	9914	12061
A6.fcs	727				80	39944	48440	51860	19573	22231	22935	18393	21767	24624
A7.fcs	335				100	40850	53597	54172	25697	28375	30113	28713	32407	35532
A8.fcs	341				120	40158	55202	53997	36138	37549	38535	40068	42245	44067
A9.fcs	407				160	44860	60583	58068	44848	46198	46825	47276	49123	50374
A10.fcs	44860				200	42794	56700	57154	48556	49278	48615	49162	51470	53122
A11.fcs	60583
A12.fcs	58068
B1.fcs	2024				[Bile salts]	SE3			SE7			SE11			REF
B2.fcs	1943				0	472.667			729.667			361			461
B3.fcs	2271				10	2079.33			1343.67			950.333
B4.fcs	1330				20	5904.33			2129.33			1573
B5.fcs	1404				40	22998.3			5147.67			3696
B6.fcs	1297				60	42325.7			12963.7			10040.3
B7.fcs	954				80	46748			21579.7			21594.7
B8.fcs	909				100	49539.7			28061.7			32217.3
B9.fcs	988				120	49785.7			37407.3			42126.7
B10.fcs	42794				160	54503.7			45957			48924.3
B11.fcs	56700				200	52216			48816.3			51251.3
B12.fcs	57154
C1.fcs	6565
C2.fcs	5553				[Bile salts]	SE3			SE7			SE11			REF
C3.fcs	5595				0	45.5229			12.2202			39.95			4.58258
C4.fcs	1977				10	170.858			54.7936			39.6274
C5.fcs	2292				20	572.539			157.754			117
C6.fcs	2119				40	1484.09			788.736			442.573
C7.fcs	1456				60	4853.54			2231.87			1960.56
C8.fcs	1573				80	6135.54			1773.12			3119.07
C9.fcs	1690				100	7530.96			2224.61			3413.45
C10.fcs	44848				120	8359.54			1204.76			2002.12
C11.fcs	46198				160	8445.8			1010.29			1558.53
C12.fcs	46825				200	8162.85			400.902			1989.04
D1.fcs	22055
D2.fcs	22231				RPU
D3.fcs	24709				[Bile salts]	SE3			SE7			SE11
D4.fcs	4511				0	0.997187			1.53938			0.761603
D5.fcs	6030				10	4.38678			2.83474			2.00492
D6.fcs	4902				20	12.4564			4.49226			3.31857
D7.fcs	3505				40	48.5197			10.8601			7.79747
D8.fcs	3381				60	89.2947			27.3495			21.1821
D9.fcs	4202				80	98.6245			45.5267			45.5584
D10.fcs	48556				100	104.514			59.2018			67.9691
D11.fcs	49278				120	105.033			78.9184			88.8748
D12.fcs	48615				160	114.987			96.9557			103.216
E1.fcs	36752				200	110.16			102.988			108.125
E2.fcs	45620
E3.fcs	44605
E4.fcs	10800				[Bile salts]	SE3			SE7			SE11
E5.fcs	12833				0	0.0960398			0.025781			0.0842826
E6.fcs	15258				10	0.360459			0.115598			0.0836022
E7.fcs	8146				20	1.20789			0.332814			0.246835
E8.fcs	9914				40	3.131			1.664			0.933699
E9.fcs	12061				60	10.2395			4.70859			4.13619
E10.fcs	47276				80	12.9442			3.74075			6.58032
E11.fcs	49123				100	15.8881			4.69327			7.20138
E12.fcs	50374				120	17.6362			2.54169			4.22389
F1.fcs	39944				160	17.8181			2.13142			3.28803
F2.fcs	48440				200	17.2212			0.845785			4.19628
F3.fcs	51860
F4.fcs	19573
F5.fcs	22231
F6.fcs	22935
F7.fcs	18393
F8.fcs	21767
F9.fcs	24624
F10.fcs	49162
F11.fcs	51470
F12.fcs	53122
G1.fcs	40850
G2.fcs	53597
G3.fcs	54172
G4.fcs	25697
G5.fcs	28375
G6.fcs	30113
G7.fcs	28713
G8.fcs	32407
G9.fcs	35532
H1.fcs	40158
H2.fcs	55202
H3.fcs	53997
H4.fcs	36138
H5.fcs	37549
H6.fcs	38535
H7.fcs	40068
H8.fcs	42245
H9.fcs	44067
H10.fcs	465
H11.fcs	456
H12.fcs	462
Mean	23997
SD	20860
