## Supplementary material for "A synthetic receptor platform enables rapid and portable monitoring of liver dysfunction via engineered bacteria": Raw data values: D3P3_V14_16_18.xls

### Sheet: Sheet0
	E.coli/GFP | Geometric Mean (BL1-H)				[Bile salts]	V14			V16			V18			REF
A1.fcs	245				0	245	224	245	562	717	695	372	404	741	398	393	423
A2.fcs	224				10	391	331	394	1349	1781	1686	1900	2007	4151
A3.fcs	245				20	610	592	619	3856	4191	4444	7857	7900	12937
A4.fcs	562				40	3590	2061	2923	22605	22691	22341	37030	37547	47470
A5.fcs	717				60	15506	10639	15140	47123	45531	46380	52063	53469	54110
A6.fcs	695				80	33108	25843	31043	49408	50175	52354	54288	53439	57121
A7.fcs	372				100	41292	36927	41634	54231	50013	51972	53309	54164	56222
A8.fcs	404				120	49909	45399	47851	53066	53449	53654	54912	56644	55289
A9.fcs	741				160	54390	52377	58703	53747	58088	57727	55031	54781	55761
A10.fcs	54390				200	54348	51663	56430	53503	56302	54663	53681	55868	55915
A11.fcs	52377
A12.fcs	58703
B1.fcs	391
B2.fcs	331
B3.fcs	394
B4.fcs	1349
B5.fcs	1781
B6.fcs	1686
B7.fcs	1900
B8.fcs	2007
B9.fcs	4151
B10.fcs	54348
B11.fcs	51663
B12.fcs	56430
C1.fcs	610
C2.fcs	592
C3.fcs	619
C4.fcs	3856
C5.fcs	4191
C6.fcs	4444
C7.fcs	7857
C8.fcs	7900
C9.fcs	12937
C10.fcs	53747
C11.fcs	58088
C12.fcs	57727
D1.fcs	3590
D2.fcs	2061
D3.fcs	2923
D4.fcs	22605
D5.fcs	22691
D6.fcs	22341
D7.fcs	37030
D8.fcs	37547
D9.fcs	47470
D10.fcs	53503
D11.fcs	56302
D12.fcs	54663
E1.fcs	15506
E2.fcs	10639
E3.fcs	15140
E4.fcs	47123
E5.fcs	45531
E6.fcs	46380
E7.fcs	52063
E8.fcs	53469
E9.fcs	54110
E10.fcs	55031
E11.fcs	54781
E12.fcs	55761
F1.fcs	33108
F2.fcs	25843
F3.fcs	31043
F4.fcs	49408
F5.fcs	50175
F6.fcs	52354
F7.fcs	54288
F8.fcs	53439
F9.fcs	57121
F10.fcs	53681
F11.fcs	55868
F12.fcs	55915
G1.fcs	41292
G2.fcs	36927
G3.fcs	41634
G4.fcs	54231
G5.fcs	50013
G6.fcs	51972
G7.fcs	53309
G8.fcs	54164
G9.fcs	56222
H1.fcs	49909
H2.fcs	45399
H3.fcs	47851
H4.fcs	53066
H5.fcs	53449
H6.fcs	53654
H7.fcs	54912
H8.fcs	56644
H9.fcs	55289
H10.fcs	398
H11.fcs	393
H12.fcs	423
Mean	31294
SD	23843
