## Supplementary material for "A synthetic receptor platform enables rapid and portable monitoring of liver dysfunction via engineered bacteria": Raw data values: D3P4_V19_22_78.xls

### Sheet: Sheet0
	E.coli/GFP | Geometric Mean (BL1-H)				[Bile salts]	V19			V22			V78			REF
A1.fcs	365				0	365	315	298	644	624	596	1136	1135	1225	464	462	463
A2.fcs	315				10	1173	1108	836	1476	1379	1331	2718	2694	2932
A3.fcs	298				20	2753	2688	1793	2826	2344	2224	5150	4688	5495
A4.fcs	644				40	14077	13563	8436	8735	6856	6755	14346	13821	13390
A5.fcs	624				60	34640	34679	25663	20540	16792	18480	25446	27756	24361
A6.fcs	596				80	48284	47193	41752	31974	28094	30292	34660	35414	36197
A7.fcs	1136				100	51726	49237	46953	38299	37260	37504	40312	40327	41175
A8.fcs	1135				120	53667	54688	54077	45883	43918	44180	46715	44682	45181
A9.fcs	1225				160	55353	58443	59283	46931	46640	48190	47224	47337	48611
A10.fcs	55353				200	56934	55121	57440	48248	45565	47410	48302	49948	51913
A11.fcs	58443
A12.fcs	59283
B1.fcs	1173
B2.fcs	1108
B3.fcs	836
B4.fcs	1476
B5.fcs	1379
B6.fcs	1331
B7.fcs	2718
B8.fcs	2694
B9.fcs	2932
B10.fcs	56934
B11.fcs	55121
B12.fcs	57440
C1.fcs	2753
C2.fcs	2688
C3.fcs	1793
C4.fcs	2826
C5.fcs	2344
C6.fcs	2224
C7.fcs	5150
C8.fcs	4688
C9.fcs	5495
C10.fcs	46931
C11.fcs	46640
C12.fcs	48190
D1.fcs	14077
D2.fcs	13563
D3.fcs	8436
D4.fcs	8735
D5.fcs	6856
D6.fcs	6755
D7.fcs	14346
D8.fcs	13821
D9.fcs	13390
D10.fcs	48248
D11.fcs	45565
D12.fcs	47410
E1.fcs	34640
E2.fcs	34679
E3.fcs	25663
E4.fcs	20540
E5.fcs	16792
E6.fcs	18480
E7.fcs	25446
E8.fcs	27756
E9.fcs	24361
E10.fcs	47224
E11.fcs	47337
E12.fcs	48611
F1.fcs	48284
F2.fcs	47193
F3.fcs	41752
F4.fcs	31974
F5.fcs	28094
F6.fcs	30292
F7.fcs	34660
F8.fcs	35414
F9.fcs	36197
F10.fcs	48302
F11.fcs	49948
F12.fcs	51913
G1.fcs	51726
G2.fcs	49237
G3.fcs	46953
G4.fcs	38299
G5.fcs	37260
G6.fcs	37504
G7.fcs	40312
G8.fcs	40327
G9.fcs	41175
H1.fcs	53667
H2.fcs	54688
H3.fcs	54077
H4.fcs	45883
H5.fcs	43918
H6.fcs	44180
H7.fcs	46715
H8.fcs	44682
H9.fcs	45181
H10.fcs	464
H11.fcs	462
H12.fcs	463
Mean	26346
SD	20984
