## Supplementary material for "A synthetic receptor platform enables rapid and portable monitoring of liver dysfunction via engineered bacteria": Raw data values: Fig2B_Data organization.xlsx

### Sheet: Plate organization
	D1P1	1	2	3	4	5	6	7	8	9	10	11	12
	A	P14 - TCA 0 µM			P10 - TCA 0 µM			P9 - TCA 0 µM			P14 - TCA 160 µM
	B	P14 - TCA 10 µM			P10 - TCA 10 µM			P9 - TCA 10 µM			P14 - TCA 200 µM
	C	P14 - TCA 20 µM			P10 - TCA 20 µM			P9 - TCA 20 µM			P10 - TCA 160 µM
	D	P14 - TCA 40 µM			P10 - TCA 40 µM			P9 - TCA 40 µM			P10 - TCA 200 µM
	E	P14 - TCA 60 µM			P10 - TCA 60 µM			P9 - TCA 60 µM			P9 - TCA 160 µM
	F	P14 - TCA 80 µM			P10 - TCA 80 µM			P9 - TCA 80 µM			P9 - TCA 200 µM
	G	P14 - TCA 100 µM			P10 - TCA 100 µM			P9 - TCA 100 µM			none
	H	P14 - TCA 120 µM			P10 - TCA 120 µM			P9 - TCA 120 µM			Reference Promoter
	D2P1	1	2	3	4	5	6	7	8	9	10	11	12
	A	P14 - TCA 0 µM			P10 - TCA 0 µM			P9 - TCA 0 µM			P14 - TCA 160 µM
	B	P14 - TCA 10 µM			P10 - TCA 10 µM			P9 - TCA 10 µM			P14 - TCA 200 µM
	C	P14 - TCA 20 µM			P10 - TCA 20 µM			P9 - TCA 20 µM			P10 - TCA 160 µM
	D	P14 - TCA 40 µM			P10 - TCA 40 µM			P9 - TCA 40 µM			P10 - TCA 200 µM
	E	P14 - TCA 60 µM			P10 - TCA 60 µM			P9 - TCA 60 µM			P9 - TCA 160 µM
	F	P14 - TCA 80 µM			P10 - TCA 80 µM			P9 - TCA 80 µM			P9 - TCA 200 µM
	G	P14 - TCA 100 µM			P10 - TCA 100 µM			P9 - TCA 100 µM			none
	H	P14 - TCA 120 µM			P10 - TCA 120 µM			P9 - TCA 120 µM			Reference Promoter
	D3P1	1	2	3	4	5	6	7	8	9	10	11	12
	A	P14 - TCA 0 µM			P10 - TCA 0 µM			P9 - TCA 0 µM			P14 - TCA 160 µM
	B	P14 - TCA 10 µM			P10 - TCA 10 µM			P9 - TCA 10 µM			P14 - TCA 200 µM
	C	P14 - TCA 20 µM			P10 - TCA 20 µM			P9 - TCA 20 µM			P10 - TCA 160 µM
	D	P14 - TCA 40 µM			P10 - TCA 40 µM			P9 - TCA 40 µM			P10 - TCA 200 µM
	E	P14 - TCA 60 µM			P10 - TCA 60 µM			P9 - TCA 60 µM			P9 - TCA 160 µM
	F	P14 - TCA 80 µM			P10 - TCA 80 µM			P9 - TCA 80 µM			P9 - TCA 200 µM
	G	P14 - TCA 100 µM			P10 - TCA 100 µM			P9 - TCA 100 µM			none
	H	P14 - TCA 120 µM			P10 - TCA 120 µM			P9 - TCA 120 µM			Reference Promoter

### Sheet: Total
	Day1			Day2			Day3			Day1			Day2			Day3			Day1			Day2			Day3
[Bile salts]	P14									P10									P9
0	252	246	226	246	234	287	234	229	222	271	294	312	342	334	429	266	265	253	256	264	268	365	350	370	298	287	256
10	331	328	276	347	323	387	301	283	260	667	744	660	1071	949	1223	392	367	379	623	504	630	1007	1202	1065	427	411	376
20	394	540	303	429	377	508	333	329	306	869	1056	831	1898	1931	2559	481	569	499	777	648	760	2118	2230	1916	618	526	554
40	310	274	251	643	528	793	469	492	401	1442	2234	1734	6366	6896	8645	1682	1609	1667	2106	3432	3535	7906	8392	6859	1867	1614	1995
60	693	582	443	978	800	1123	889	846	743	5688	7686	4911	13881	15392	16137	6177	6002	6484	5992	6021	5276	15759	14607	15700	9253	6580	7205
80	1142	1171	680	1412	1209	1747	1446	1311	1289	14568	17799	13644	26037	25451	28295	16330	14815	13922	15695	14011	16853	31345	29656	33464	18394	17481	17273
100	1621	1721	989	2022	1992	3057	1942	1972	1643	25514	28744	23925	36372	34264	38517	21839	19975	23142	25599	22177	27139	43319	44673	44227	27212	26806	24423
120	2198	2574	1354	3352	3230	4571	3779	3012	2488	33900	40006	34198	40823	41633	42187	30183	30589	30612	37201	31612	38043	46207	46204	45841	39228	39682	38701
160	5288	6061	2631	8429	6662	9042	7006	5799	5161	28470	43730	47182	48628	49033	49297	44656	46751	46796	35732	48181	52200	50734	51185	51570	48204	47932	52163
200	7442	10019	3323	15440	12207	16931	13910	12372	11040	40913	27941	45215	50527	51169	50336	50548	48623	52455	30397	46280	52086	52117	52700	54457	52109	54595	52365
REF - D1P1			REF - D2P1			REF - D3P1
505	457	460	460	451	459		376	410
Average	Stdev		Average	Stdev		Average	Stdev
474	26.8887		456.667	26.8887		393	26.8887
	P14			P10			P9
RPU	Day1	Day2	Day3	Day1	Day2	Day3	Day1	Day2	Day3
0	0.509142	0.559854	0.581001	0.616737	0.806569	0.66497	0.554149	0.791971	0.713316
10	0.657525	0.771533	0.715861	1.4564	2.36715	0.965225	1.23558	2.38978	1.02969
20	0.869902	0.959124	0.821035	1.93812	4.66277	1.31383	1.53657	4.57226	1.4402
40	0.587201	1.43358	1.15522	3.8045	15.9905	4.20526	6.38045	16.9029	4.64461
60	1.20816	2.11752	2.10178	12.8586	33.146	15.8295	12.1582	33.6248	19.5403
80	2.10478	3.18832	3.43172	32.3565	58.2358	38.2248	32.7419	68.9526	45.0789
100	3.04571	5.16131	4.71332	54.981	79.6737	55.0941	52.6828	96.5102	66.5318
120	4.30802	8.14088	7.87023	76.0225	90.9803	77.5098	75.1449	100.914	99.7549
160	9.83122	17.6153	15.2383	83.9536	107.269	117.221	95.7194	112.036	125.784
200	14.616	32.5387	31.6556	80.2173	110.972	128.606	90.5506	116.258	134.919
RPU average	P14	P10	P9		RPU stdeva	P14	P10	P9
0	0.549999	0.696092	0.686479		0	0.0369292	0.0986687	0.121161
10	0.714973	1.59626	1.55168		10	0.0570093	0.711352	0.733078
20	0.883353	2.63824	2.51634		20	0.0700206	1.78087	1.78113
40	1.05866	8.00009	9.30933		40	0.431369	6.92281	6.63327
60	1.80915	20.6114	21.7744		60	0.520536	10.9564	10.9063
80	2.90827	42.939	48.9244		80	0.706408	13.5684	18.4091
100	4.30678	63.2496	71.9083		100	1.11485	14.2238	22.4029
120	6.77304	81.5042	91.9379		120	2.13906	8.24017	14.5547
160	14.2283	102.814	111.18		160	3.98914	17.0749	15.0504
200	26.2701	106.598	113.909		200	10.1024	24.4889	22.2771
