## Supplementary material for "A synthetic receptor platform enables rapid and portable monitoring of liver dysfunction via engineered bacteria": Raw data values: Fig2D.xlsx

### Sheet: Plate Organization
Plate Organinzation
	1	2	3	4	5	6	7	8	9	10	11	12
A
B	0μM	10μM	20μM	40μM	60μM	80μM	100μM	120μM	160μM	200μM	GDCA
C
D
E	0μM	10μM	20μM	40μM	60μM	80μM	100μM	120μM	160μM	200μM	TDCA
F
G
H							Reference Promoter

### Sheet: Day1
	Coli/GFP | Geometric Mean (BL1-H)
B1.fcs	547		547	577	575	583	548	585	402
B2.fcs	2052		2052	1698	2271	2669	2727	2560	404
B3.fcs	4392		4392	3782	6187	3181	3628	4324	405				GDCA		TDCA
B4.fcs	8723		8723	5941	10170	6718	6381	6067					Average	Stdeva	Average	Stdeva
B5.fcs	13107		13107	8668	10500	8788	8260	9244				0	566.333	16.773	572	20.8087
B6.fcs	12806		12806	10809	11760	10950	9083	16090				10	2007	289.138	2652	84.788
B7.fcs	24896		24896	16064	19506	21617	21083	25207				20	4787	1250.21	3711	576.003
B8.fcs	19214		19214	23019	19817	15644	17270	20973				40	8278	2149.33	6388.67	325.568
B9.fcs	20166		20166	23031	24403	28534	25131	27716				60	10758.3	2230.75	8764	492.439
B10.fcs	32447		32447	24105	24191	29679	30839	32237				80	11791.7	998.877	12041	3628.67
C1.fcs	577											100	20155.3	4451.66	22635.7	2242.79
C2.fcs	1698											120	20683.3	2045.09	17962.3	2731.13
C3.fcs	3782											160	22533.3	2161.9	27127	1776.31
C4.fcs	5941											200	26914.3	4791.62	30918.3	1280.84
C5.fcs	8668
C6.fcs	10809											REF	403.667	1.52753
C7.fcs	16064
C8.fcs	23019
C9.fcs	23031												GDCA			TDCA
C10.fcs	24105											RPU	Average	Stdeva		Average	Stdeva
D1.fcs	575											0	1.40297	0.0415516	0	1.41701	0.0515491
D2.fcs	2271											10	4.97192	0.71628	10	6.56978	0.210045
D3.fcs	6187											20	11.8588	3.09713	20	9.19323	1.42693
D4.fcs	10170											40	20.507	5.32452	40	15.8266	0.806526
D5.fcs	10500											60	26.6515	5.52621	60	21.711	1.21991
D6.fcs	11760											80	29.2114	2.47451	80	29.8291	8.98927
D7.fcs	19506											100	49.9306	11.0281	100	56.0751	5.55604
D8.fcs	19817											120	51.2386	5.06629	120	44.4979	6.7658
D9.fcs	24403											160	55.8216	5.35565	160	67.2015	4.40045
D10.fcs	24191											200	66.6746	11.8702	200	76.5937	3.17302
E1.fcs	583
E2.fcs	2669
E3.fcs	3181
E4.fcs	6718
E5.fcs	8788
E6.fcs	10950
E7.fcs	21617
E8.fcs	15644
E9.fcs	28534
E10.fcs	29679
F1.fcs	548
F2.fcs	2727
F3.fcs	3628
F4.fcs	6381
F5.fcs	8260
F6.fcs	9083
F7.fcs	21083
F8.fcs	17270
F9.fcs	25131
F10.fcs	30839
G1.fcs	585
G2.fcs	2560
G3.fcs	4324
G4.fcs	6067
G5.fcs	9244
G6.fcs	16090
G7.fcs	25207
G8.fcs	20973
G9.fcs	27716
G10.fcs	32237
H7.fcs	402
H8.fcs	404
H9.fcs	405
Mean	12460
SD	9913

### Sheet: Day2
	Coli/GFP | Geometric Mean (BL1-H)
B1.fcs	885		885	936	1365	814	906	1022	456
B2.fcs	4599		4599	3856	8327	3936	3671	5734	429
B3.fcs	11361		11361	11070	11648	6410	6024	11108	426				GDCA		TDCA
B4.fcs	19822		19822	19068	21916	16889	15488	18714					Average	Stdeva	Average	Stdeva
B5.fcs	24934		24934	17589	24058	22525	24486	23711				0	1062	263.642	914	104.231
B6.fcs	29111		29111	16334	34871	14227	27541	28101				10	5594	2395.83	4447	1122.42
B7.fcs	31618		31618	30847	34447	30871	32330	35958				20	11359.7	289.002	7847.33	2830.41
B8.fcs	27860		27860	31060	35815	33528	33918	39630				40	20268.7	1475.6	17030.3	1617.64
B9.fcs	31080		31080	36461	37280	39195	37442	41050				60	22193.7	4011.74	23574	987.652
B10.fcs	32544		32544	38832	38101	40486	41382	42276				80	26772	9487.27	23289.7	7853.49
C1.fcs	936											100	32304	1895.51	33053	2619.43
C2.fcs	3856											120	31578.3	4002.75	35692	3415.98
C3.fcs	11070											160	34940.3	3368.13	39229	1804.24
C4.fcs	19068											200	36492.3	3438.84	41381.3	895
C5.fcs	17589
C6.fcs	16334											REF	437	16.5227
C7.fcs	30847
C8.fcs	31060
C9.fcs	36461												GDCA			TDCA
C10.fcs	38832											RPU	Average	Stdeva		Average	Stdeva
D1.fcs	1365											0	2.43021	0.603299	0	2.09153	0.238514
D2.fcs	8327											10	12.8009	5.48244	10	10.1762	2.56847
D3.fcs	11648											20	25.9947	0.661333	20	17.9573	6.47691
D4.fcs	21916											40	46.3814	3.37667	40	38.971	3.70169
D5.fcs	24058											60	50.7864	9.18018	60	53.9451	2.26007
D6.fcs	34871											80	61.2632	21.71	80	53.2944	17.9714
D7.fcs	34447											100	73.9222	4.33754	100	75.6362	5.99413
D8.fcs	35815											120	72.2616	9.15961	120	81.6751	7.81688
D9.fcs	37280											160	79.955	7.7074	160	89.7689	4.1287
D10.fcs	38101											200	83.5065	7.86919	200	94.6941	2.04806
E1.fcs	814
E2.fcs	3936
E3.fcs	6410
E4.fcs	16889
E5.fcs	22525
E6.fcs	14227
E7.fcs	30871
E8.fcs	33528
E9.fcs	39195
E10.fcs	40486
F1.fcs	906
F2.fcs	3671
F3.fcs	6024
F4.fcs	15488
F5.fcs	24486
F6.fcs	27541
F7.fcs	32330
F8.fcs	33918
F9.fcs	37442
F10.fcs	41382
G1.fcs	1022
G2.fcs	5734
G3.fcs	11108
G4.fcs	18714
G5.fcs	23711
G6.fcs	28101
G7.fcs	35958
G8.fcs	39630
G9.fcs	41050
G10.fcs	42276
H7.fcs	456
H8.fcs	429
H9.fcs	426
Mean	21403
SD	13934

### Sheet: Day3
	Coli/GFP | Geometric Mean (BL1-H)
B1.fcs	625		625	585	644	626	558	546	473
B2.fcs	2737		2737	2146	2564	2121	1641	1621	461
B3.fcs	4791		4791	3891	3575	3297	5459	5799	443				GDCA		TDCA
B4.fcs	9603		9603	9896	9532	9778	6928	6696					Average	Stdeva	Average	Stdeva
B5.fcs	13901		13901	16262	12162	14045	11516	10170				0	618	30.1164	576.667	43.1432
B6.fcs	18498		18498	25786	18301	16159	17946	16608				10	2482.33	303.846	1794.33	283.078
B7.fcs	19667		19667	17622	14482	19932	22097	26011				20	4085.67	630.94	4851.67	1357.07
B8.fcs	15294		15294	27475	25311	26260	24764	24949				40	9677	192.953	7800.67	1716.35
B9.fcs	27751		27751	24816	31971	30989	24903	28488				60	14108.3	2057.85	11910.3	1967.37
B10.fcs	32194		32194	28190	26742	30443	36349	25719				80	20861.7	4265.74	16904.3	929.625
C1.fcs	585											100	17257	2611.7	22680	3081.15
C2.fcs	2146											120	22693.3	6498.72	25324.3	815.574
C3.fcs	3891											160	28179.3	3596.68	28126.7	3059.05
C4.fcs	9896					1.36383	1.21569	1.18954				200	29042	2824.09	30837	5325.94
C5.fcs	16262					4.62092	3.57516	3.53159
C6.fcs	25786					7.18301	11.8932	12.634				REF	459	15.0997
C7.fcs	17622					21.3028	15.0937	14.5882
C8.fcs	27475					30.5991	25.0893	22.1569
C9.fcs	24816					35.2048	39.098	36.183					GDCA			TDCA
C10.fcs	28190					43.4248	48.1416	56.6688				RPU	Average	Stdeva		Average	Stdeva
D1.fcs	644					57.2113	53.9521	54.3551				0	1.34641	0.0656132	0	1.25635	0.0939938
D2.fcs	2564					67.5142	54.2549	62.0654				10	5.40813	0.661974	10	3.90922	0.616728
D3.fcs	3575					66.3246	79.1917	56.0327				20	8.90123	1.3746	20	10.5701	2.95658
D4.fcs	9532					0	0	0				40	21.0828	0.420378	40	16.9949	3.73931
D5.fcs	12162											60	30.7371	4.48333	60	25.9484	4.2862
D6.fcs	18301											80	45.4503	9.29354	80	36.8286	2.02533
D7.fcs	14482											100	37.5969	5.68998	100	49.4118	6.71274
D8.fcs	25311											120	49.4408	14.1584	120	55.1728	1.77685
D9.fcs	31971											160	61.3929	7.8359	160	61.2781	6.66459
D10.fcs	26742											200	63.2723	6.15271	200	67.183	11.6034
E1.fcs	626
E2.fcs	2121
E3.fcs	3297
E4.fcs	9778
E5.fcs	14045
E6.fcs	16159
E7.fcs	19932
E8.fcs	26260
E9.fcs	30989
E10.fcs	30443
F1.fcs	558
F2.fcs	1641
F3.fcs	5459
F4.fcs	6928
F5.fcs	11516
F6.fcs	17946
F7.fcs	22097
F8.fcs	24764
F9.fcs	24903
F10.fcs	36349
G1.fcs	546
G2.fcs	1621
G3.fcs	5799
G4.fcs	6696
G5.fcs	10170
G6.fcs	16608
G7.fcs	26011
G8.fcs	24949
G9.fcs	28488
G10.fcs	25719
H7.fcs	473
H8.fcs	461
H9.fcs	443
Mean	14299
SD	10825

### Sheet: Data organization
Plate Organinzation
	1	2	3	4	5	6	7	8	9	10	11	12
A
B	0μM	10μM	20μM	40μM	60μM	80μM	100μM	120μM	160μM	200μM	GDCA
C
D
E	0μM	10μM	20μM	40μM	60μM	80μM	100μM	120μM	160μM	200μM	TDCA
F
G
H							Reference Promoter
20200901							20200902							20200903
	GDCA		TDCA					GDCA		TDCA					GDCA		TDCA
	Average	Stdeva	Average	Stdeva				Average	Stdeva	Average	Stdeva				Average	Stdeva	Average	Stdeva
0	566.333	16.773	572	20.8087			0	1062	263.642	914	104.231			0	618	30.1164	576.667	43.1432
10	2007	289.138	2652	84.788			10	5594	2395.83	4447	1122.42			10	2482.33	303.846	1794.33	283.078
20	4787	1250.21	3711	576.003			20	11359.7	289.002	7847.33	2830.41			20	4085.67	630.94	4851.67	1357.07
40	8278	2149.33	6388.67	325.568			40	20268.7	1475.6	17030.3	1617.64			40	9677	192.953	7800.67	1716.35
60	10758.3	2230.75	8764	492.439			60	22193.7	4011.74	23574	987.652			60	14108.3	2057.85	11910.3	1967.37
80	11791.7	998.877	12041	3628.67			80	26772	9487.27	23289.7	7853.49			80	20861.7	4265.74	16904.3	929.625
100	20155.3	4451.66	22635.7	2242.79			100	32304	1895.51	33053	2619.43			100	17257	2611.7	22680	3081.15
120	20683.3	2045.09	17962.3	2731.13			120	31578.3	4002.75	35692	3415.98			120	22693.3	6498.72	25324.3	815.574
160	22533.3	2161.9	27127	1776.31			160	34940.3	3368.13	39229	1804.24			160	28179.3	3596.68	28126.7	3059.05
200	26914.3	4791.62	30918.3	1280.84			200	36492.3	3438.84	41381.3	895			200	29042	2824.09	30837	5325.94
REF	403.667	1.52753					REF	437	16.5227					REF	459	15.0997
	GDCA			TDCA				GDCA			TDCA				GDCA			TDCA
RPU	Average	Stdeva		Average	Stdeva		RPU	Average	Stdeva		Average	Stdeva		RPU	Average	Stdeva		Average	Stdeva
0	1.40297	0.0415516	0	1.41701	0.0515491		0	2.43021	0.603299	0	2.09153	0.238514		0	1.34641	0.0656132	0	1.25635	0.0939938
10	4.97192	0.71628	10	6.56978	0.210045		10	12.8009	5.48244	10	10.1762	2.56847		10	5.40813	0.661974	10	3.90922	0.616728
20	11.8588	3.09713	20	9.19323	1.42693		20	25.9947	0.661333	20	17.9573	6.47691		20	8.90123	1.3746	20	10.5701	2.95658
40	20.507	5.32452	40	15.8266	0.806526		40	46.3814	3.37667	40	38.971	3.70169		40	21.0828	0.420378	40	16.9949	3.73931
60	26.6515	5.52621	60	21.711	1.21991		60	50.7864	9.18018	60	53.9451	2.26007		60	30.7371	4.48333	60	25.9484	4.2862
80	29.2114	2.47451	80	29.8291	8.98927		80	61.2632	21.71	80	53.2944	17.9714		80	45.4503	9.29354	80	36.8286	2.02533
100	49.9306	11.0281	100	56.0751	5.55604		100	73.9222	4.33754	100	75.6362	5.99413		100	37.5969	5.68998	100	49.4118	6.71274
120	51.2386	5.06629	120	44.4979	6.7658		120	72.2616	9.15961	120	81.6751	7.81688		120	49.4408	14.1584	120	55.1728	1.77685
160	55.8216	5.35565	160	67.2015	4.40045		160	79.955	7.7074	160	89.7689	4.1287		160	61.3929	7.8359	160	61.2781	6.66459
200	66.6746	11.8702	200	76.5937	3.17302		200	83.5065	7.86919	200	94.6941	2.04806		200	63.2723	6.15271	200	67.183	11.6034
Total	Averaage			Stdeva
RPU	GDCA	RPU	TDCA	GDCA	TDCA
0	1.72653	0	1.5883	0.610059	0.443154
10	7.72699	10	6.88507	4.39956	3.14536
20	15.5849	20	12.5735	9.1356	4.71302
40	29.3237	40	23.9308	14.7752	13.0383
60	36.0584	60	33.8682	12.9174	17.5157
80	45.3083	80	39.984	16.0264	12.0467
100	53.8166	100	60.3744	18.4718	13.6306
120	57.647	120	60.4486	12.6885	19.1418
160	65.7232	160	72.7495	12.636	15.0338
200	71.1512	200	79.4903	10.8344	13.9824
