## Supplementary material for "A synthetic receptor platform enables rapid and portable monitoring of liver dysfunction via engineered bacteria": Raw data values: Fig2E.xlsx

### Sheet: Plate organization
	P9-CadC-TcpP and TcpH						P9-CadC-VtrA and VtrC
	1	2	3	4	5	6	7	8	9	10	11	12
A
B	CA			UDCA			CA			UDCA
C	GCA			GUDCA			GCA			GUDCA
D	TCA			DCA			TCA			DCA
E	CDCA			GDCA			CDCA			GDCA
F	GCDCA			TDCA			GCDCA			TDCA
G	TCDCA			LDCA			TCDCA			LDCA
H							Reference Promoter

### Sheet: Day1
	coli/GFP | Geometric Mean (BL1-H)
B1.fcs	266
B2.fcs	250
B3.fcs	255					Average	TcpPH	VtrAC		Stdeva	TcpPH	VtrAC
B4.fcs	238					CA	257	581.333		CA	8.18535	39.3234
B5.fcs	241					GCA	2807	1251.67		GCA	1412.82	207.442
B6.fcs	240					TCA	16914	1219.33		TCA	4794.79	196.381
B7.fcs	612					CDCA	269.333	677.333		CDCA	5.03322	34.0783
B8.fcs	537					GCDCA	15624.7	2778.67		GCDCA	3159.03	734.205
B9.fcs	595					TCDCA	1842.33	2960.67		TCDCA	169.768	167.956
B10.fcs	977					UDCA	239.667	816		UDCA	1.52753	165.145
B11.fcs	647					GUDCA	257.333	1192.67		GUDCA	0.57735	177.63
B12.fcs	824					DCA	265	1648.33		DCA	13.2288	344.23
C1.fcs	3384					GDCA	277	12510.7		GDCA	7.81025	3516.12
C2.fcs	1197					TDCA	292	13586.3		TDCA	9.53939	2540.03
C3.fcs	3840					LCA	231.667	2863		LCA	6.1101	505.269
C4.fcs	257
C5.fcs	257					Reference	397.667			Reference	1.1547
C6.fcs	258
C7.fcs	1338
C8.fcs	1015
C9.fcs	1402					RPU-Ave	TcpPH	RPU-Ave	VtrAC	RPU-Std	TcpPH	RPU-Std	VtrAC
C10.fcs	1231					CA	0.64627	CA	1.46186	CA	0.0205835	CA	0.0988854
C11.fcs	999					GCA	7.05868	GCA	3.14753	GCA	3.55277	GCA	0.521649
C12.fcs	1348					TCA	42.5331	TCA	3.06622	TCA	12.0573	TCA	0.493832
D1.fcs	20380					CDCA	0.677284	CDCA	1.70327	CDCA	0.0126569	CDCA	0.0856957
D2.fcs	18920					GCDCA	39.2909	GCDCA	6.98743	GCDCA	7.9439	GCDCA	1.84628
D3.fcs	11442					TCDCA	4.63286	TCDCA	7.4451	TCDCA	0.426911	TCDCA	0.422355
D4.fcs	280					UDCA	0.602682	UDCA	2.05197	UDCA	0.00384122	UDCA	0.415286
D5.fcs	255					GUDCA	0.647108	GUDCA	2.99916	GUDCA	0.00145184	GUDCA	0.44668
D6.fcs	260					DCA	0.666387	DCA	4.14501	DCA	0.0332659	DCA	0.865625
D7.fcs	1162					GDCA	0.696563	GDCA	31.4602	GDCA	0.0196402	GDCA	8.84188
D8.fcs	1058					TDCA	0.734283	TDCA	34.1651	TDCA	0.0239884	TDCA	6.38734
D9.fcs	1438					LCA	0.582565	LCA	7.1995	LCA	0.0153649	LCA	1.27058
D10.fcs	1955
D11.fcs	1276
D12.fcs	1714
E1.fcs	270
E2.fcs	264
E3.fcs	274
E4.fcs	282
E5.fcs	268
E6.fcs	281
E7.fcs	680
E8.fcs	642
E9.fcs	710
E10.fcs	16448
E11.fcs	9684
E12.fcs	11400
F1.fcs	18660
F2.fcs	12355
F3.fcs	15859				TcpH
F4.fcs	291					CA	GCA	TCA	CDCA	GCDCA	TCDCA	UDCA	GUDCA	DCA	GDCA	TDCA	LCA
F5.fcs	283					0.64627	7.05868	42.5331	0.677284	39.2909	4.63286	0.602682	0.647108	0.666387	0.696563	0.734283	0.582565
F6.fcs	302
F7.fcs	3603
F8.fcs	2195
F9.fcs	2538
F10.fcs	16388
F11.fcs	11434
F12.fcs	12937
G1.fcs	1893
G2.fcs	1653
G3.fcs	1981
G4.fcs	237
G5.fcs	225
G6.fcs	233
G7.fcs	3138
G8.fcs	2940
G9.fcs	2804
G10.fcs	3396
G11.fcs	2391
G12.fcs	2802
H7.fcs	397
H8.fcs	399
H9.fcs	397
Mean	3270
SD	5273

### Sheet: Day2
	coli/GFP | Geometric Mean (BL1-H)
B1.fcs	263
B2.fcs	259
B3.fcs	256					Average	TcpPH	VtrAC		Stdeva	TcpPH	VtrAC
B4.fcs	245					CA	259.333	897.667		CA	3.51188	191.302
B5.fcs	240					GCA	3359.67	1681.67		GCA	2126.79	283.944
B6.fcs	242					TCA	19154.7	1603.33		TCA	5100.3	266.004
B7.fcs	860					CDCA	282.333	972.667		CDCA	2.51661	182.779
B8.fcs	728					GCDCA	14143.7	3977.67		GCDCA	3215.65	630.648
B9.fcs	1105					TCDCA	1376.67	3474		TCDCA	250.49	703.443
B10.fcs	1427					UDCA	242.333	1287.33		UDCA	2.51661	237.593
B11.fcs	1013					GUDCA	257.667	1470		GUDCA	8.0829	190.717
B12.fcs	1422					DCA	273.667	2482.67		DCA	8.5049	512.432
C1.fcs	3274					GDCA	288.333	22754		GDCA	4.50925	843.845
C2.fcs	1277					TDCA	324	20890		TDCA	8.18535	2676.86
C3.fcs	5528					LCA	283.333	5087.67		LCA	6.1101	852.021
C4.fcs	265
C5.fcs	249					Reference	396			Reference	4.58258
C6.fcs	259
C7.fcs	1700
C8.fcs	1389
C9.fcs	1956					RPU-Ave	TcpPH	RPU-Ave	VtrAC	RPU-Std	TcpPH	RPU-Std	VtrAC
C10.fcs	1546					CA	0.654882	CA	2.26684	CA	0.0088684	CA	0.483085
C11.fcs	1253					GCA	8.48401	GCA	4.24663	GCA	5.37069	GCA	0.717031
C12.fcs	1611					TCA	48.3704	TCA	4.04882	TCA	12.8796	TCA	0.671728
D1.fcs	13466					CDCA	0.712963	CDCA	2.45623	CDCA	0.00635508	CDCA	0.461564
D2.fcs	20679					GCDCA	35.7163	GCDCA	10.0446	GCDCA	8.12034	GCDCA	1.59255
D3.fcs	23319					TCDCA	3.47643	TCDCA	8.77273	TCDCA	0.632551	TCDCA	1.77637
D4.fcs	274					UDCA	0.611953	UDCA	3.25084	UDCA	0.00635508	UDCA	0.599982
D5.fcs	282					GUDCA	0.650673	GUDCA	3.71212	GUDCA	0.0204114	GUDCA	0.481609
D6.fcs	265					DCA	0.691077	DCA	6.26936	DCA	0.021477	DCA	1.29402
D7.fcs	1630					GDCA	0.728114	GDCA	57.4596	GDCA	0.011387	GDCA	2.13092
D8.fcs	1325					TDCA	0.818182	TDCA	52.7525	TDCA	0.0206701	TDCA	6.75974
D9.fcs	1855					LCA	0.715488	LCA	12.8476	LCA	0.0154295	LCA	2.15157
D10.fcs	2265
D11.fcs	2115
D12.fcs	3068
E1.fcs	285
E2.fcs	280
E3.fcs	282
E4.fcs	288
E5.fcs	293
E6.fcs	284
E7.fcs	936
E8.fcs	811
E9.fcs	1171
E10.fcs	22349
E11.fcs	23724
E12.fcs	22189
F1.fcs	17666
F2.fcs	13400
F3.fcs	11365
F4.fcs	322
F5.fcs	333
F6.fcs	317
F7.fcs	3911
F8.fcs	3383
F9.fcs	4639
F10.fcs	22530
F11.fcs	22339
F12.fcs	17801
G1.fcs	1656
G2.fcs	1302
G3.fcs	1172
G4.fcs	290
G5.fcs	278
G6.fcs	282
G7.fcs	3086
G8.fcs	3050
G9.fcs	4286
G10.fcs	5595
G11.fcs	4104
G12.fcs	5564
H7.fcs	401
H8.fcs	392
H9.fcs	395
Mean	4289
SD	6917

### Sheet: Day3
	coli/GFP | Geometric Mean (BL1-H)
B1.fcs	268
B2.fcs	305
B3.fcs	273					Average	TcpPH	VtrAC		Stdeva	TcpPH	VtrAC
B4.fcs	314					CA	282	680		CA	20.0749	71.631
B5.fcs	239					GCA	7933.67	1589		GCA	2236.96	270.2
B6.fcs	246					TCA	23231.3	1598		TCA	2530.29	274.585
B7.fcs	735					CDCA	294.667	676		CDCA	29.7714	22
B8.fcs	599					GCDCA	20546	3993.33		GCDCA	1266.87	1307.09
B9.fcs	706					TCDCA	2479.67	3901.33		TCDCA	248.162	829.975
B10.fcs	1527					UDCA	266.333	1270.33		UDCA	41.4287	248.009
B11.fcs	1032					GUDCA	270	1888.33		GUDCA	17.6918	375.511
B12.fcs	1252					DCA	235	2729		DCA	5	554.024
C1.fcs	5878					GDCA	266.333	21211		GDCA	6.50641	4668.74
C2.fcs	7607					TDCA	277	18923.7		TDCA	4.3589	5762.53
C3.fcs	10316					LCA	232.667	2499		LCA	5.50757	301.279
C4.fcs	286
C5.fcs	251					Reference	381.667			Reference	6.1101
C6.fcs	273
C7.fcs	1745
C8.fcs	1277
C9.fcs	1745					RPU-Ave	TcpPH	RPU-Ave	VtrAC	RPU-Std	TcpPH	RPU-Std	VtrAC
C10.fcs	1590					CA	0.738865	CA	1.78166	CA	0.0525979	CA	0.187679
C11.fcs	1765					GCA	20.7869	GCA	4.16332	GCA	5.86103	GCA	0.707947
C12.fcs	2310					TCA	60.8681	TCA	4.1869	TCA	6.62959	TCA	0.719437
D1.fcs	22154					CDCA	0.772052	CDCA	1.77118	CDCA	0.0780035	CDCA	0.0576419
D2.fcs	26122					GCDCA	53.8323	GCDCA	10.4629	GCDCA	3.31931	GCDCA	3.42469
D3.fcs	21418					TCDCA	6.49694	TCDCA	10.2218	TCDCA	0.650206	TCDCA	2.17461
D4.fcs	240					UDCA	0.697817	UDCA	3.32838	UDCA	0.108547	UDCA	0.649805
D5.fcs	235					GUDCA	0.707424	GUDCA	4.9476	GUDCA	0.0463541	GUDCA	0.983871
D6.fcs	230					DCA	0.615721	DCA	7.15022	DCA	0.0131004	DCA	1.45159
D7.fcs	1851					GDCA	0.697817	GDCA	55.5747	GDCA	0.0170474	GDCA	12.2325
D8.fcs	1306					TDCA	0.725764	TDCA	49.5817	TDCA	0.0114207	TDCA	15.0983
D9.fcs	1637					LCA	0.609607	LCA	6.5476	LCA	0.0144303	LCA	0.789377
D10.fcs	3280
D11.fcs	2172
D12.fcs	2735
E1.fcs	276
E2.fcs	329
E3.fcs	279
E4.fcs	266
E5.fcs	273
E6.fcs	260
E7.fcs	676
E8.fcs	654
E9.fcs	698
E10.fcs	26066
E11.fcs	16754
E12.fcs	20813
F1.fcs	21904
F2.fcs	19396
F3.fcs	20338
F4.fcs	280
F5.fcs	272
F6.fcs	279
F7.fcs	5411
F8.fcs	2836
F9.fcs	3733
F10.fcs	24389
F11.fcs	12904
F12.fcs	19478
G1.fcs	2603
G2.fcs	2194
G3.fcs	2642
G4.fcs	238
G5.fcs	233
G6.fcs	227
G7.fcs	4823
G8.fcs	3213
G9.fcs	3668
G10.fcs	2812
G11.fcs	2474
G12.fcs	2211
H7.fcs	387
H8.fcs	383
H9.fcs	375
Mean	4706
SD	7505

### Sheet: Data organization
Day1										Day2										Day3
RPU-Ave	TcpPH	RPU-Ave	VtrAC	RPU-Std	TcpPH	RPU-Std	VtrAC			RPU-Ave	TcpPH	RPU-Ave	VtrAC	RPU-Std	TcpPH	RPU-Std	VtrAC			RPU-Ave	TcpPH	RPU-Ave	VtrAC	RPU-Std	TcpPH	RPU-Std	VtrAC
CA	0.64627	CA	1.46186	CA	0.0205835	CA	0.0988854			CA	0.654882	CA	2.26684	CA	0.0088684	CA	0.483085			CA	0.738865	CA	1.78166	CA	0.0525979	CA	0.187679
GCA	7.05868	GCA	3.14753	GCA	3.55277	GCA	0.521649			GCA	8.48401	GCA	4.24663	GCA	5.37069	GCA	0.717031			GCA	20.7869	GCA	4.16332	GCA	5.86103	GCA	0.707947
TCA	42.5331	TCA	3.06622	TCA	12.0573	TCA	0.493832			TCA	48.3704	TCA	4.04882	TCA	12.8796	TCA	0.671728			TCA	60.8681	TCA	4.1869	TCA	6.62959	TCA	0.719437
CDCA	0.677284	CDCA	1.70327	CDCA	0.0126569	CDCA	0.0856957			CDCA	0.712963	CDCA	2.45623	CDCA	0.00635508	CDCA	0.461564			CDCA	0.772052	CDCA	1.77118	CDCA	0.0780035	CDCA	0.0576419
GCDCA	39.2909	GCDCA	6.98743	GCDCA	7.9439	GCDCA	1.84628			GCDCA	35.7163	GCDCA	10.0446	GCDCA	8.12034	GCDCA	1.59255			GCDCA	53.8323	GCDCA	10.4629	GCDCA	3.31931	GCDCA	3.42469
TCDCA	4.63286	TCDCA	7.4451	TCDCA	0.426911	TCDCA	0.422355			TCDCA	3.47643	TCDCA	8.77273	TCDCA	0.632551	TCDCA	1.77637			TCDCA	6.49694	TCDCA	10.2218	TCDCA	0.650206	TCDCA	2.17461
UDCA	0.602682	UDCA	2.05197	UDCA	0.00384122	UDCA	0.415286			UDCA	0.611953	UDCA	3.25084	UDCA	0.00635508	UDCA	0.599982			UDCA	0.697817	UDCA	3.32838	UDCA	0.108547	UDCA	0.649805
GUDCA	0.647108	GUDCA	2.99916	GUDCA	0.00145184	GUDCA	0.44668			GUDCA	0.650673	GUDCA	3.71212	GUDCA	0.0204114	GUDCA	0.481609			GUDCA	0.707424	GUDCA	4.9476	GUDCA	0.0463541	GUDCA	0.983871
DCA	0.666387	DCA	4.14501	DCA	0.0332659	DCA	0.865625			DCA	0.691077	DCA	6.26936	DCA	0.021477	DCA	1.29402			DCA	0.615721	DCA	7.15022	DCA	0.0131004	DCA	1.45159
GDCA	0.696563	GDCA	31.4602	GDCA	0.0196402	GDCA	8.84188			GDCA	0.728114	GDCA	57.4596	GDCA	0.011387	GDCA	2.13092			GDCA	0.697817	GDCA	55.5747	GDCA	0.0170474	GDCA	12.2325
TDCA	0.734283	TDCA	34.1651	TDCA	0.0239884	TDCA	6.38734			TDCA	0.818182	TDCA	52.7525	TDCA	0.0206701	TDCA	6.75974			TDCA	0.725764	TDCA	49.5817	TDCA	0.0114207	TDCA	15.0983
LCA	0.582565	LCA	7.1995	LCA	0.0153649	LCA	1.27058			LCA	0.715488	LCA	12.8476	LCA	0.0154295	LCA	2.15157			LCA	0.609607	LCA	6.5476	LCA	0.0144303	LCA	0.789377
Total
RPU-Ave	TcpPH	RPU-Ave	VtrAC	RPU-Std	TcpPH	RPU-Std	VtrAC
CA	0.680006	CA	1.83679	CA	0.051155	CA	0.405309
GCA	12.1099	GCA	3.85249	GCA	7.54825	GCA	0.611938
TCA	50.5905	TCA	3.76731	TCA	9.36696	TCA	0.611078
CDCA	0.720767	CDCA	1.97689	CDCA	0.0478636	CDCA	0.416504
GCDCA	42.9465	GCDCA	9.16497	GCDCA	9.59531	GCDCA	1.89737
TCDCA	4.86874	TCDCA	8.81322	TCDCA	1.52401	TCDCA	1.38881
UDCA	0.637484	UDCA	2.87707	UDCA	0.0524548	UDCA	0.715605
GUDCA	0.668402	GUDCA	3.88629	GUDCA	0.0338409	GUDCA	0.985826
DCA	0.657728	DCA	5.85486	DCA	0.0384174	DCA	1.54489
GDCA	0.707498	GDCA	48.1648	GDCA	0.0178653	GDCA	14.4973
TDCA	0.75941	TDCA	45.4998	TDCA	0.051076	TDCA	9.9433
LCA	0.635887	LCA	8.86491	LCA	0.0702504	LCA	3.46451
