## Supplementary material for "A synthetic receptor platform enables rapid and portable monitoring of liver dysfunction via engineered bacteria": Raw data values: Data Proccessing_Fig3E_V3V7V11_20201013.xlsx

### Sheet: Feuil1
	D1P2	1	2	3	4	5	6	7	8	9	10	11	12
	A	V3 - TCA 0 µM			V7 - TCA 0 µM			V11 - TCA 0 µM			V3 - TCA 160 µM
	B	V3 - TCA 10 µM			V7 - TCA 10 µM			V11 - TCA 10 µM			V3 - TCA 200 µM
	C	V3 - TCA 20 µM			V7 - TCA 20 µM			V11 - TCA 20 µM			V7 - TCA 160 µM
	D	V3 - TCA 40 µM			V7 - TCA 40 µM			V11 - TCA 40 µM			V7 - TCA 200 µM
	E	V3 - TCA 60 µM			V7 - TCA 60 µM			V11 - TCA 60 µM			V11 - TCA 160 µM
	F	V3 - TCA 80 µM			V7 - TCA 80 µM			V11 - TCA 80 µM			V11 - TCA 200 µM
	G	V3 - TCA 100 µM			V7 - TCA 100 µM			V11 - TCA 100 µM			none
	H	V3 - TCA 120 µM			V7 - TCA 120 µM			V11 - TCA 120 µM			Reference Promoter
	D2P2	1	2	3	4	5	6	7	8	9	10	11	12
	A	V3 - TCA 0 µM			V7 - TCA 0 µM			V11 - TCA 0 µM			V3 - TCA 160 µM
	B	V3 - TCA 10 µM			V7 - TCA 10 µM			V11 - TCA 10 µM			V3 - TCA 200 µM
	C	V3 - TCA 20 µM			V7 - TCA 20 µM			V11 - TCA 20 µM			V7 - TCA 160 µM
	D	V3 - TCA 40 µM			V7 - TCA 40 µM			V11 - TCA 40 µM			V7 - TCA 200 µM
	E	V3 - TCA 60 µM			V7 - TCA 60 µM			V11 - TCA 60 µM			V11 - TCA 160 µM
	F	V3 - TCA 80 µM			V7 - TCA 80 µM			V11 - TCA 80 µM			V11 - TCA 200 µM
	G	V3 - TCA 100 µM			V7 - TCA 100 µM			V11 - TCA 100 µM			none
	H	V3 - TCA 120 µM			V7 - TCA 120 µM			V11 - TCA 120 µM			Reference Promoter
	D3P2	1	2	3	4	5	6	7	8	9	10	11	12
	A	V3 - TCA 0 µM			V7 - TCA 0 µM			V11 - TCA 0 µM			V3 - TCA 160 µM
	B	V3 - TCA 10 µM			V7 - TCA 10 µM			V11 - TCA 10 µM			V3 - TCA 200 µM
	C	V3 - TCA 20 µM			V7 - TCA 20 µM			V11 - TCA 20 µM			V7 - TCA 160 µM
	D	V3 - TCA 40 µM			V7 - TCA 40 µM			V11 - TCA 40 µM			V7 - TCA 200 µM
	E	V3 - TCA 60 µM			V7 - TCA 60 µM			V11 - TCA 60 µM			V11 - TCA 160 µM
	F	V3 - TCA 80 µM			V7 - TCA 80 µM			V11 - TCA 80 µM			V11 - TCA 200 µM
	G	V3 - TCA 100 µM			V7 - TCA 100 µM			V11 - TCA 100 µM			none
	H	V3 - TCA 120 µM			V7 - TCA 120 µM			V11 - TCA 120 µM			Reference Promoter

### Sheet: Figure3H
	Day1			Day2			Day3			Day1			Day2			Day3			Day1			Day2			Day3
[Bile salts]	V3									V7									V11
0	342	295	282	405	418	410	471	428	519	608	674	634	1236	1274	1036	719	743	727	1017	1228	1137	2489	2516	2743	335	341	407
10	805	743	602	1821	1336	1523	2024	1943	2271	1140	1183	1295	3091	3283	2403	1330	1404	1297	1909	2160	2598	5534	4786	6610	954	909	988
20	2022	1594	1429	3732	2800	3164	6565	5553	5595	1547	1716	1846	5356	5846	4042	1977	2292	2119	3652	3131	4139	8513	7810	9940	1456	1573	1690
40	8421	5761	5943	15315	8882	10855	22055	22231	24709	3264	3664	3822	11135	15004	10092	4511	6030	4902	7784	8326	9956	16867	13951	17382	3505	3381	4202
60	7671	19206	18422	34745	23646	29742	36752	45620	44605	7042	8634	9861	23385	26451	18326	10800	12833	15258	13006	13713	11708	25275	22678	28261	8146	9914	12061
80	12063	35272	36201	46090	37755	41620	39944	48440	51860	14667	16190	13212	32217	35258	28888	19573	22231	22935	17378	18638	14277	34851	33010	37535	18393	21767	24624
100	13876	38446	44948	49747	45770	48100	40850	53597	54172	11158	20809	21068	39640	41646	35532	25697	28375	30113	18907	23090	8185	40569	38923	42705	28713	32407	35532
120	20593	55484	56104	54892	51949	53894	40158	55202	53997	29350	27688	33469	45152	45520	40992	36138	37549	38535	20729	33302	28703	43138	42395	45251	40068	42245	44067
160	57761	43386	61537	60308	60227	60968	44860	60583	58068	39463	25265	37643	49269	48743	48435	44848	46198	46825	40904	21494	33175	47076	46172	47633	47276	49123	50374
200	57937	44653	44920	57265	56596	57671	42794	56700	57154	43223	24931	32531	48708	48331	48390	48556	49278	48615	34964	24219	26537	48543	49452	50373	49162	51470	53122
REF - D1P2			REF - D2P2			REF - D3P2
522	462	484	484	471	479	465	456	462
Average	Stdev		Average	Stdev		Average	Stdev
489.333	26.8887		478	26.8887		461	26.8887					522
												462
	V3			V7			V11					484
RPU	Day1	Day2	Day3	Day1	Day2	Day3	Day1	Day2	Day3
0	0.626022	0.859833	1.02531	1.30518	2.4728	1.58279	2.30381	5.40307	0.78308
10	1.46458	3.2636	4.51048	2.46458	6.12064	2.91468	4.54155	11.8061	2.06146
20	3.43665	6.76151	12.8077	3.48025	10.6304	4.61894	7.44005	18.3145	3.41215
40	13.7091	24.4435	49.8879	7.32289	25.2657	11.1663	17.7561	33.6123	8.01735
60	30.8576	61.4596	91.8127	17.3958	47.5328	28.1208	26.1764	53.1478	21.7795
80	56.9046	87.493	101.406	30.0198	67.1987	46.8106	34.2595	73.4979	46.8431
100	66.2602	100.151	107.461	36.1274	81.463	60.8713	34.1839	85.2141	69.8858
120	90.0416	112.089	107.995	61.6533	91.8159	81.1439	56.3583	91.2022	91.3811
160	110.82	126.571	118.229	69.735	102.125	99.6898	65.1042	98.2434	106.127
200	100.484	119.618	113.267	68.5865	101.415	105.892	58.3924	103.464	111.174
RPU average	V3	V7	V11		RPU stdeva	V3	V7	V11
0	0.837054	1.78692	2.82999		0	0.200615	0.609992	2.35451
10	3.07955	3.8333	6.13638		10	1.53127	1.99364	5.06432
20	7.66861	6.2432	9.72224		20	4.75091	3.84185	7.70885
40	29.3469	14.585	19.7953		40	18.5811	9.4473	12.9187
60	61.3766	31.0164	33.7012		60	30.4776	15.2757	16.9841
80	81.9344	48.0097	51.5335		80	22.7653	18.6185	20.0353
100	91.291	59.4872	63.0946		100	21.9832	22.6995	26.1841
120	103.375	78.2044	79.6472		120	11.7271	15.2947	20.169
160	118.54	90.5165	89.8247		160	7.88009	18.0385	21.7684
200	111.123	91.9646	91.0104		200	9.74562	20.3694	28.5098
