## Supplementary material for "A synthetic receptor platform enables rapid and portable monitoring of liver dysfunction via engineered bacteria": Raw data values: Data Proccessing_Fig3E_V14V16V18_20201013.xlsx

### Sheet: Feuil1
	D1P2	1	2	3	4	5	6	7	8	9	10	11	12
	A	V14 - TCA 0 µM			V16 - TCA 0 µM			V18 - TCA 0 µM			V14 - TCA 160 µM
	B	V14 - TCA 10 µM			V16 - TCA 10 µM			V18 - TCA 10 µM			V14 - TCA 200 µM
	C	V14 - TCA 20 µM			V16 - TCA 20 µM			V18 - TCA 20 µM			V16 - TCA 160 µM
	D	V14 - TCA 40 µM			V16 - TCA 40 µM			V18 - TCA 40 µM			V16 - TCA 200 µM
	E	V14 - TCA 60 µM			V16 - TCA 60 µM			V18 - TCA 60 µM			V18 - TCA 160 µM
	F	V14 - TCA 80 µM			V16 - TCA 80 µM			V18 - TCA 80 µM			V18 - TCA 200 µM
	G	V14 - TCA 100 µM			V16 - TCA 100 µM			V18 - TCA 100 µM			none
	H	V14 - TCA 120 µM			V16 - TCA 120 µM			V18 - TCA 120 µM			Reference Promoter
	D2P2	1	2	3	4	5	6	7	8	9	10	11	12
	A	V14 - TCA 0 µM			V16 - TCA 0 µM			V18 - TCA 0 µM			V14 - TCA 160 µM
	B	V14 - TCA 10 µM			V16 - TCA 10 µM			V18 - TCA 10 µM			V14 - TCA 200 µM
	C	V14 - TCA 20 µM			V16 - TCA 20 µM			V18 - TCA 20 µM			V16 - TCA 160 µM
	D	V14 - TCA 40 µM			V16 - TCA 40 µM			V18 - TCA 40 µM			V16 - TCA 200 µM
	E	V14 - TCA 60 µM			V16 - TCA 60 µM			V18 - TCA 60 µM			V18 - TCA 160 µM
	F	V14 - TCA 80 µM			V16 - TCA 80 µM			V18 - TCA 80 µM			V18 - TCA 200 µM
	G	V14 - TCA 100 µM			V16 - TCA 100 µM			V18 - TCA 100 µM			none
	H	V14 - TCA 120 µM			V16 - TCA 120 µM			V18 - TCA 120 µM			Reference Promoter
	D3P2	1	2	3	4	5	6	7	8	9	10	11	12
	A	V14 - TCA 0 µM			V16 - TCA 0 µM			V18 - TCA 0 µM			V14 - TCA 160 µM
	B	V14 - TCA 10 µM			V16 - TCA 10 µM			V18 - TCA 10 µM			V14 - TCA 200 µM
	C	V14 - TCA 20 µM			V16 - TCA 20 µM			V18 - TCA 20 µM			V16 - TCA 160 µM
	D	V14 - TCA 40 µM			V16 - TCA 40 µM			V18 - TCA 40 µM			V16 - TCA 200 µM
	E	V14 - TCA 60 µM			V16 - TCA 60 µM			V18 - TCA 60 µM			V18 - TCA 160 µM
	F	V14 - TCA 80 µM			V16 - TCA 80 µM			V18 - TCA 80 µM			V18 - TCA 200 µM
	G	V14 - TCA 100 µM			V16 - TCA 100 µM			V18 - TCA 100 µM			none
	H	V14 - TCA 120 µM			V16 - TCA 120 µM			V18 - TCA 120 µM			Reference Promoter

### Sheet: Total
	Day1			Day2			Day3			Day1			Day2			Day3			Day1			Day2			Day3
[Bile salts]	V14									V16									V18
0	248	218	230	309	273	260	245	224	245	365	400	320	1157	687	1616	562	717	695	470	321	410	721	1368	904	372	404	741
10	613	521	565	1490	965	1010	391	331	394	1922	2135	1667	6932	5213	9466	1349	1781	1686	5403	4083	4225	8900	12579	9966	1900	2007	4151
20	1197	896	1086	3519	1915	2413	610	592	619	4884	4936	4901	14954	10569	18982	3856	4191	4444	16711	13136	14926	18072	23004	20931	7857	7900	12937
40	5375	3060	3688	14116	6733	9642	3590	2061	2923	19923	21963	13423	32218	28922	39197	22605	22691	22341	35755	29474	37926	41395	46533	44323	37030	37547	47470
60	16975	10804	11516	33138	19499	23402	15506	10639	15140	29811	37458	32847	46408	45243	51151	47123	45531	46380	47616	42024	48484	49776	52654	49507	52063	53469	54110
80	21792	23202	20222	43937	34370	33486	33108	25843	31043	42970	35087	45617	52194	50107	56140	49408	50175	52354	52855	52062	53556	53481	52730	51523	54288	53439	57121
100	31980	35761	26138	49292	41408	43257	41292	36927	41634	41616	42686	50562	54251	54366	57823	54231	50013	51972	52591	48351	53644	53648	52962	52461	53309	54164	56222
120	27637	38420	23089	54180	50056	49946	49909	45399	47851	49051	30134	52430	55990	55140	57553	53066	53449	53654	50400	53020	49653	55309	55622	54139	54912	56644	55289
160	56928	55162	50911	58242	56942	57805	54390	52377	58703	50537	57508	47917	56010	54547	57588	53747	58088	57727	44158	50813	52522	53844	53530	53474	55031	54781	55761
200	55449	56520	49601	55617	52553	54729	54348	51663	56430	46418	50709	47875	54050	54663	54928	53503	56302	54663	37839	53854	51062	52482	52636	53510	53681	55868	55915
REF - D1P3			REF - D2P3			REF - D3P3
516	869 (x)	484	469	467	475	464	462	463
Average	Stdev		Average	Stdev		Average	Stdev
500	26.8887		470.333	26.8887		463	26.8887					522
												462
	V14			V16			V18					484
RPU	Day1	Day2	Day3	Day1	Day2	Day3	Day1	Day2	Day3
0	0.464	0.59674	0.514039	0.723333	2.45216	1.42117	0.800667	2.12119	1.09215
10	1.13267	2.45571	0.803456	3.816	15.3161	3.46724	9.14067	22.2856	5.8013
20	2.11933	5.5613	1.31102	9.814	31.5415	8.9928	29.8487	43.9454	20.658
40	8.082	21.6095	6.17279	36.8727	71.1106	48.6947	68.77	93.7286	87.8668
60	26.1967	53.8901	29.7228	66.744	101.206	100.096	92.0827	107.68	114.933
80	43.4773	79.2296	64.7905	82.4493	112.29	109.386	105.649	111.789	118.681
100	62.586	94.9376	86.2873	89.9093	117.959	112.467	103.057	112.736	117.851
120	59.4307	109.271	103.066	87.7433	119.549	115.312	102.049	116.988	120.119
160	108.667	122.6	119.129	103.975	119.167	122.075	98.3287	113.996	119.203
200	107.713	115.449	116.948	96.668	115.975	118.407	95.17	112.422	119.125
RPU average	V14	V16	V18		RPU stdeva	V14	V16	V18
0	0.524926	1.53222	1.338		0	0.0670363	0.869748	0.693742
10	1.46394	7.53311	12.4092		10	0.874523	6.74251	8.71468
20	2.99722	16.7828	31.484		20	2.25704	12.788	11.7295
40	11.9548	52.226	83.4551		40	8.41556	17.39	13.051
60	36.6032	89.3489	104.899		60	15.0744	19.5843	11.6764
80	62.4992	101.375	112.04		80	17.9859	16.4543	6.51982
100	81.2703	106.778	111.215		100	16.7492	14.8648	7.51326
120	90.5894	107.535	113.052		120	27.1621	17.2703	9.65672
160	116.799	115.072	110.509		160	7.25283	9.72014	10.8652
200	113.37	110.35	108.906		200	4.95604	11.9114	12.3584
