## Supplementary material for "A synthetic receptor platform enables rapid and portable monitoring of liver dysfunction via engineered bacteria": Raw data values: Data Proccessing_Fig3E_V19V22V78_20201013.xlsx

### Sheet: Feuil1
	D1P2	1	2	3	4	5	6	7	8	9	10	11	12
	A	V14 - TCA 0 µM			V16 - TCA 0 µM			V18 - TCA 0 µM			V14 - TCA 160 µM
	B	V14 - TCA 10 µM			V16 - TCA 10 µM			V18 - TCA 10 µM			V14 - TCA 200 µM
	C	V14 - TCA 20 µM			V16 - TCA 20 µM			V18 - TCA 20 µM			V16 - TCA 160 µM
	D	V14 - TCA 40 µM			V16 - TCA 40 µM			V18 - TCA 40 µM			V16 - TCA 200 µM
	E	V14 - TCA 60 µM			V16 - TCA 60 µM			V18 - TCA 60 µM			V18 - TCA 160 µM
	F	V14 - TCA 80 µM			V16 - TCA 80 µM			V18 - TCA 80 µM			V18 - TCA 200 µM
	G	V14 - TCA 100 µM			V16 - TCA 100 µM			V18 - TCA 100 µM			none
	H	V14 - TCA 120 µM			V16 - TCA 120 µM			V18 - TCA 120 µM			Reference Promoter
	D2P2	1	2	3	4	5	6	7	8	9	10	11	12
	A	V14 - TCA 0 µM			V16 - TCA 0 µM			V18 - TCA 0 µM			V14 - TCA 160 µM
	B	V14 - TCA 10 µM			V16 - TCA 10 µM			V18 - TCA 10 µM			V14 - TCA 200 µM
	C	V14 - TCA 20 µM			V16 - TCA 20 µM			V18 - TCA 20 µM			V16 - TCA 160 µM
	D	V14 - TCA 40 µM			V16 - TCA 40 µM			V18 - TCA 40 µM			V16 - TCA 200 µM
	E	V14 - TCA 60 µM			V16 - TCA 60 µM			V18 - TCA 60 µM			V18 - TCA 160 µM
	F	V14 - TCA 80 µM			V16 - TCA 80 µM			V18 - TCA 80 µM			V18 - TCA 200 µM
	G	V14 - TCA 100 µM			V16 - TCA 100 µM			V18 - TCA 100 µM			none
	H	V14 - TCA 120 µM			V16 - TCA 120 µM			V18 - TCA 120 µM			Reference Promoter
	D3P2	1	2	3	4	5	6	7	8	9	10	11	12
	A	V14 - TCA 0 µM			V16 - TCA 0 µM			V18 - TCA 0 µM			V14 - TCA 160 µM
	B	V14 - TCA 10 µM			V16 - TCA 10 µM			V18 - TCA 10 µM			V14 - TCA 200 µM
	C	V14 - TCA 20 µM			V16 - TCA 20 µM			V18 - TCA 20 µM			V16 - TCA 160 µM
	D	V14 - TCA 40 µM			V16 - TCA 40 µM			V18 - TCA 40 µM			V16 - TCA 200 µM
	E	V14 - TCA 60 µM			V16 - TCA 60 µM			V18 - TCA 60 µM			V18 - TCA 160 µM
	F	V14 - TCA 80 µM			V16 - TCA 80 µM			V18 - TCA 80 µM			V18 - TCA 200 µM
	G	V14 - TCA 100 µM			V16 - TCA 100 µM			V18 - TCA 100 µM			none
	H	V14 - TCA 120 µM			V16 - TCA 120 µM			V18 - TCA 120 µM			Reference Promoter

### Sheet: Total
	Day1			Day2			Day3			Day1			Day2			Day3			Day1			Day2			Day3
[Bile salts]	V19									V22									V78
0	413	345	378	717	556	587	365	315	298	773	756	829	1164	1144	1087	644	624	596	364	330	346	625	786	645	1136	1135	1225
10	2147	2034	2421	3034	3012	2707	1173	1108	836	1857	1447	1806	2379	2398	2256	1476	1379	1331	1056	998	1188	2014	2272	2130	2718	2694	2932
20	5914	4971	5312	6682	7378	5706	2753	2688	1793	2745	2332	2721	3201	3397	3338	2826	2344	2224	1731	1604	1477	3394	3021	3234	5150	4688	5495
40	20070	16859	17955	13748	19491	16161	14077	13563	8436	4882	4025	4896	6192	6643	6905	8735	6856	6755	2791	3105	3628	6823	5998	7101	14346	13821	13390
60	36993	30107	35398	21448	36020	34970	34640	34679	25663	8845	7074	8077	10682	10828	10172	20540	16792	18480	6512	6828	7335	11453	11368	16841	25446	27756	24361
80	44418	38180	43015	20288	41134	43940	48284	47193	41752	17819	12975	15608	17010	16608	18889	31974	28094	30292	11083	13692	14905	25444	23199	31281	34660	35414	36197
100	36419	28696	48416	23440	44624	47979	51726	49237	46953	21112	21085	22922	25661	25402	26712	38299	37260	37504	27896	22973	28821	35822	37038	42371	40312	40327	41175
120	32148	18987	35729	19743	45667	51148	53667	54688	54077	35716	30588	31906	33282	32054	31606	45883	43918	44180	36052	34445	38855	40339	40854	47139	46715	44682	45181
160	60626	59489	60503	47928	51136	54901	55353	58443	59283	44760	44847	43813	46588	43528	42007	46931	46640	48190	45911	44858	47092	50935	48427	49980	47224	47337	48611
200	57592	56827	53909	41665	48745	55011	56934	55121	57440	46467	42457	49423	47553	43291	41859	48248	45565	47410	52954	48597	50247	53109	48179	52002	48302	49948	51913
REF - D1P4			REF - D2P4			REF - D3P4
496	492	480	475	456	457	464	462	463
Average	Stdev		Average	Stdev		Average	Stdev
489.333	26.8887		462.667	26.8887		463	26.8887					522
												462
	V19			V22			V78					484
RPU	Day1	Day2	Day3	Day1	Day2	Day3	Day1	Day2	Day3
0	0.773842	1.34006	0.704104	1.60627	2.44597	1.34197	0.708447	1.48127	2.51692
10	4.49728	6.3062	2.24406	3.48093	5.067	3.01368	2.20845	4.62248	6.0072
20	11.0334	14.2406	5.20806	5.31199	7.1585	5.32325	3.27793	6.95173	11.0389
40	37.3869	35.5908	25.9726	9.40259	14.2219	16.0878	6.48774	14.353	29.9186
60	69.8215	66.598	68.3816	16.346	22.8256	40.1814	14.0838	28.5749	55.8409
80	85.5674	75.9092	98.797	31.609	37.8293	65.054	27.03	57.5821	76.509
100	77.3372	83.6045	106.491	44.359	56.0339	81.3988	54.2847	83.0195	87.6991
120	59.1717	83.9755	116.942	66.9005	69.8429	96.4586	74.4905	92.4582	98.3283
160	123.037	110.926	124.607	90.8856	95.1895	102.06	93.9108	107.595	103.076
200	114.665	104.77	122.027	94.2418	95.6073	101.672	103.405	110.439	108.109
RPU average	V19	V22	V78		RPU stdeva	V19	V22	V78
0	0.939334	1.79807	1.56888		0	0.348784	0.576447	0.907413
10	4.34918	3.85387	4.27937		10	2.03511	1.07627	1.92248
20	10.1607	5.93125	7.08951		20	4.57909	1.06285	3.88231
40	32.9834	13.2374	16.9198		40	6.13759	3.44964	11.9245
60	68.267	26.451	32.8332		60	1.61482	12.3243	21.2017
80	86.7579	44.8307	53.707		80	11.4902	17.7879	24.9661
100	89.1442	60.5972	75.0011		100	15.3461	18.9369	18.0928
120	86.6963	77.734	88.4257		120	28.981	16.2826	12.42
160	119.523	96.0449	101.527		160	7.48682	5.636	6.97234
200	113.821	97.1739	107.318		200	8.65916	3.95524	3.58353
