## Supplementary material for "A synthetic receptor platform enables rapid and portable monitoring of liver dysfunction via engineered bacteria": Raw data values: Fig4B.xlsx

### Sheet: Feuil1
PLATE ORGANIZATION
		1	2	3	4	5	6	7	8	9	10	11	12
	A
	B	Bacterial sensor only
	C	CA			GCA			TCA			CDCA
	D	GCDCA			TCDCA			UDCA			GUDCA
	E	DCA			GDCA			TDCA			LCA
	F
	G
	H
	20200831														20200903														20200904
		1	2	3	4	5	6	7	8	9	10	11	12			1	2	3	4	5	6	7	8	9	10	11	12			1	2	3	4	5	6	7	8	9	10	11	12
	A														A														A
	B	0.402	0.387	0.353	-	-	-	-	-	-	-	-	-		B	0.258	0.296	0.278	-	-	-	-	-	-	-	-	-		B	0.385	0.355	0.408	-	-	-	-	-	-	-	-	-
	C	0.45	0.535	0.414	1.565	1.699	1.507	1.794	1.661	1.678	0.443	0.403	0.386		C	0.422	0.438	0.421	1.734	1.749	1.686	1.495	1.646	1.675	0.347	0.345	0.321		C	0.343	0.341	0.299	0.84	0.924	0.834	0.872	0.887	0.938	0.359	0.36	0.341
	D	3.39	3.155	3.216	2.312	2.226	2.282	0.34	0.384	0.354	0.383	0.414	0.38		D	2.674	2.547	2.55	1.453	1.583	1.621	0.312	0.306	0.295	0.336	0.34	0.319		D	2.783	2.941	2.859	2.227	2.212	2.278	0.441	0.42	0.417	0.464	0.479	0.477
	E	0.359	0.365	0.35	0.461	0.531	0.571	0.593	0.625	0.626	0.433	0.426	0.44		E	0.277	0.278	0.278	0.557	0.527	0.507	0.587	0.543	0.552	0.511	0.535	0.549		E	0.395	0.393	0.396	0.594	0.486	0.612	0.917	0.868	0.933	0.491	0.5	0.479
	F														F														F
	G														G														G
	H														H														H
							Average	Stdeva
		Cell only	0.380667	0.277333	0.382667	Cell only	0.346889	0.0602452
		CA	0.466333	0.427	0.327667	CA	0.407	0.0714641
		GCA	1.59033	1.723	0.866	GCA	1.39311	0.461286
		TCA	1.711	1.60533	0.899	TCA	1.40511	0.441478
		CDCA	0.410667	0.337667	0.353333	CDCA	0.367222	0.0384308
		GCDCA	3.25367	2.59033	2.861	GCDCA	2.90167	0.333531
		TCDCA	2.27333	1.55233	2.239	TCDCA	2.02156	0.406721
		UDCA	0.359333	0.304333	0.426	UDCA	0.363222	0.0609265
		GUDCA	0.392333	0.331667	0.473333	GUDCA	0.399111	0.0710761
		DCA	0.358	0.277667	0.394667	DCA	0.343444	0.0598427
		GDCA	0.521	0.530333	0.564	GDCA	0.538444	0.0226184
		TDCA	0.614667	0.560667	0.906	TDCA	0.693778	0.185762
		LCA	0.433	0.531667	0.49	LCA	0.484889	0.0495315
											μμ
		Delta A580
		CA	0.0856667	0.149667	-0.055	CA	0.0601111	0.104699
		GCA	1.20967	1.44567	0.483333	GCA	1.04622	0.501555
		TCA	1.33033	1.328	0.516333	TCA	1.05822	0.469291
		CDCA	0.03	0.0603333	-0.0293333	CDCA	0.0203333	0.0456082
		GCDCA	2.873	2.313	2.47833	GCDCA	2.55478	0.28772
		TCDCA	1.89267	1.275	1.85633	TCDCA	1.67467	0.346598
		UDCA	-0.0213333	0.027	0.0433333	UDCA	0.0163333	0.033627
		GUDCA	0.0116667	0.0543333	0.0906667	GUDCA	0.0522222	0.0395423
		DCA	-0.0226667	0.000333333	0.012	DCA	-0.00344444	0.0176394
		GDCA	0.140333	0.253	0.181333	GDCA	0.191556	0.0570247
		TDCA	0.234	0.283333	0.523333	TDCA	0.346889	0.154783
		LCA	0.0523333	0.254333	0.107333	LCA	0.138	0.104433
