## Supplementary material for "A synthetic receptor platform enables rapid and portable monitoring of liver dysfunction via engineered bacteria": Raw data values: Fig4C_Left_Pannel_raw data at FigS14.xlsx

### Sheet: 5 mins
	5 mins	Day1	20200728
	O.D	0.1			0.2			0.5			1
	[GCDCA] µM	Average	Stdeva	[GCDCA] µM	Average	Stdeva	[GCDCA] µM	Average	Stdeva	[GCDCA] µM	Average	Stdeva
	0	0.0963333	0.00305505	0	0.128667	0.0080829	0	0.197	0.008544	0	0.326	0.0296142
	20	0.098	0.00458258	20	0.124	0.0138924	20	0.176333	0.0296704	20	0.342667	0.0115902
	40	0.108	0.0111355	40	0.129333	0.00650641	40	0.209667	0.0195021	40	0.34	0.0185203
	60	0.117	0.00264575	60	0.133333	0.00723418	60	0.216	0.0122882	60	0.350333	0.0220303
	80	0.135667	0.038397	80	0.147	0.0137477	80	0.252	0.0144222	80	0.368333	0.0165025
	100	0.0996667	0.00802081	100	0.137	0.0182483	100	0.232667	0.0232881	100	0.346667	0.0150111
	120	0.126333	0.021362	120	0.134333	0.0136504	120	0.231333	0.0266521	120	0.346667	0.0162583
	140	0.0916667	0.00208167	140	0.129667	0.00378594	140	0.213	0.00793725	140	0.350333	0.0125831
	5 mins	Day2	20200729
	O.D	0.1			0.2			0.5			1
	[GCDCA] µM	Average	Stdeva	[GCDCA] µM	Average	Stdeva	[GCDCA] µM	Average	Stdeva	[GCDCA] µM	Average	Stdeva
	0	0.123667	0.0170392	0	0.136333	0.00450925	0	0.226	0.0052915	0	0.397667	0.00680686
	20	0.108667	0.00665833	20	0.131	0.00264575	20	0.239333	0.0107858	20	0.374667	0.0226789
	40	0.112333	0.00208167	40	0.139	0.004	40	0.233333	0.0070946	40	0.398667	0.0279344
	60	0.122	0.002	60	0.155333	0.0011547	60	0.241333	0.00251661	60	0.402333	0.00960902
	80	0.128	0.003	80	0.138333	0.00305505	80	0.27	0.0173494	80	0.437667	0.0135769
	100	0.121667	0.0162891	100	0.146667	0.015308	100	0.273667	0.0289367	100	0.442667	0.0215019
	120	0.128	0.019975	120	0.139	0.002	120	0.252333	0.00208167	120	0.427333	0.00665833
	140	0.141667	0.00450925	140	0.139	0.001	140	0.304667	0.00896289	140	0.4	0.0407308
	5 mins	Day3	20200730
	O.D	0.1			0.2			0.5			1
	[GCDCA] µM	Average	Stdeva	[GCDCA] µM	Average	Stdeva	[GCDCA] µM	Average	Stdeva	[GCDCA] µM	Average	Stdeva
	0	0.0736667	0.00416333	0	0.0986667	0.00602771	0	0.137333	0.0064291	0	0.212667	0.00404145
	20	0.0766667	0.00208167	20	0.0996667	0.00152753	20	0.137667	0.00493288	20	0.213667	0.00450925
	40	0.078	0.001	40	0.102333	0.00305505	40	0.143333	0.00503322	40	0.221667	0.00896289
	60	0.0833333	0.00503322	60	0.103333	0.00378594	60	0.148667	0.00305505	60	0.222333	0.00378594
	80	0.085	0.00818535	80	0.101	0.0052915	80	0.151667	0.00550757	80	0.244333	0.0117189
	100	0.0806667	0.00723418	100	0.103333	0.00378594	100	0.154667	0.00907377	100	0.237333	0.00152753
	120	0.089	0.0105357	120	0.102667	0.0023094	120	0.153	0.007	120	0.24	0.00655744
	140	0.085	0.0221133	140	0.104	0.00264575	140	0.165333	0.0137961	140	0.240667	0.00321455
	Average
	O.D	0.1			0.2			0.5			1
	[GCDCA] µM	Average	Stdeva	[GCDCA] µM	Average	Stdeva	[GCDCA] µM	Average	Stdeva	[GCDCA] µM	Average	Stdeva
	0	0.0978889	0.0250363	0	0.121222	0.0199063	0	0.186778	0.0452086	0	0.312111	0.0932788
	20	0.0944444	0.0162936	20	0.118222	0.0164463	20	0.184444	0.0513164	20	0.310333	0.0852311
	40	0.0994444	0.0186974	40	0.123556	0.0190039	40	0.195444	0.0466552	40	0.320111	0.0901606
	60	0.107444	0.02103	60	0.130667	0.0261024	60	0.202	0.0478934	60	0.325	0.0926355
	80	0.116222	0.0273096	80	0.128778	0.0244434	80	0.224556	0.063762	80	0.350111	0.0979463
	100	0.100667	0.0205183	100	0.129	0.0227474	100	0.220333	0.0604511	100	0.342222	0.102739
	120	0.114444	0.0220513	120	0.125333	0.0197681	120	0.212222	0.0523517	120	0.338	0.0939669
	140	0.106111	0.0309719	140	0.124222	0.0181241	140	0.227667	0.0708151	140	0.330333	0.0815278

### Sheet: 10 mins
	10 mins	Day1	20200728
	O.D	0.1			0.2			0.5			1
	[GCDCA] µM	Average	Stdeva	[GCDCA] µM	Average	Stdeva	[GCDCA] µM	Average	Stdeva	[GCDCA] µM	Average	Stdeva
	0	0.0963333	0.00152753	0	0.14	0.0087178	0	0.226333	0.0085049	0	0.418333	0.0126623
	20	0.107	0.001	20	0.156	0.012	20	0.296	0.0281603	20	0.446333	0.0115902
	40	0.123	0.0103923	40	0.195667	0.0265581	40	0.312667	0.0225019	40	0.456333	0.00702377
	60	0.135	0.0151327	60	0.189333	0.0283608	60	0.325667	0.0236714	60	0.506	0.0153948
	80	0.136	0.0234307	80	0.218	0.0350856	80	0.397667	0.0455009	80	0.57	0.0180278
	100	0.135	0.0286182	100	0.218667	0.037072	100	0.369333	0.0621638	100	0.6	0.0175214
	120	0.136	0.0242693	120	0.196667	0.0220303	120	0.368667	0.0607152	120	0.581333	0.0133167
	140	0.138333	0.0265581	140	0.199667	0.030271	140	0.379	0.0518556	140	0.615333	0.0387599
	10 mins	Day2	20200729
	O.D	0.1			0.2			0.5			1
	[GCDCA] µM	Average	Stdeva	[GCDCA] µM	Average	Stdeva	[GCDCA] µM	Average	Stdeva	[GCDCA] µM	Average	Stdeva
	0	0.107333	0.00288675		0.144333	0.00378594		0.248	0.0072111		0.409	0.0108167
	20	0.110333	0.00305505		0.147333	0.00251661		0.253	0.006245		0.417333	0.0222336
	40	0.131667	0.00750555		0.16	0.001		0.278667	0.00665833		0.45	0.00964365
	60	0.146	0.0147986		0.173333	0.00378594		0.321667	0.00929157		0.523667	0.0380175
	80	0.156667	0.0180093		0.180667	0.00404145		0.383333	0.025482		0.583667	0.0466083
	100	0.143	0.00173205		0.192667	0.00585947		0.383667	0.00378594		0.659	0.0476235
	120	0.173333	0.0238607		0.197	0.0052915		0.394333	0.00404145		0.649333	0.0535755
	140	0.177	0.0259808		0.231667	0.0326548		0.426333	0.0352184		0.71	0.0713933
	10 mins	Day3	20200730
	O.D	0.1			0.2			0.5			1
	[GCDCA] µM	Average	Stdeva	[GCDCA] µM	Average	Stdeva	[GCDCA] µM	Average	Stdeva	[GCDCA] µM	Average	Stdeva
	0	0.0856667	0.00378594	0	0.104667	0.00251661	0	0.144667	0.00208167	0	0.215667	0.0115902
	20	0.081	0.00984886	20	0.107333	0.00321455	20	0.153333	0.00472582	20	0.231667	0.00404145
	40	0.0963333	0.00450925	40	0.122	0.001	40	0.178333	0.00305505	40	0.288667	0.0046188
	60	0.0996667	0.00057735	60	0.131333	0.00404145	60	0.199	0.00360555	60	0.338	0.0104403
	80	0.115333	0.0181475	80	0.140667	0.00351188	80	0.238	0.00754983	80	0.405667	0.00650641
	100	0.106333	0.00057735	100	0.147	0.00173205	100	0.235667	0.0057735	100	0.388	0.0034641
	120	0.128	0.0235797	120	0.152	0.0034641	120	0.254333	0.0113725	120	0.408667	0.00305505
	140	0.102667	0.00472582	140	0.154	0.003	140	0.256	0.0170587	140	0.439667	0.0130512
	Average
	O.D	0.1			0.2			0.5			1
	[GCDCA] µM	Average	Stdeva	[GCDCA] µM	Average	Stdeva	[GCDCA] µM	Average	Stdeva	[GCDCA] µM	Average	Stdeva
	0	0.0964444	0.0108338	0	0.129667	0.0217588	0	0.206333	0.0544926	0	0.347667	0.114411
	20	0.0994444	0.0160601	20	0.136889	0.0259601	20	0.234111	0.073185	20	0.365111	0.116472
	40	0.117	0.018415	40	0.159222	0.0368395	40	0.256556	0.0698429	40	0.398333	0.0950269
	60	0.126889	0.0242082	60	0.164667	0.0299555	60	0.282111	0.0720041	60	0.455889	0.102476
	80	0.136	0.0206667	80	0.179778	0.0386743	80	0.339667	0.0883371	80	0.519778	0.0990591
	100	0.128111	0.0192796	100	0.186111	0.0362803	100	0.329556	0.0816254	100	0.549	0.142517
	120	0.145778	0.0241967	120	0.181889	0.0258851	120	0.339111	0.0745329	120	0.546444	0.124069
	140	0.139333	0.0371768	140	0.195111	0.0390332	140	0.353778	0.0879232	140	0.588333	0.137174

### Sheet: 20 mins
	20 mins	Day1	20200728
	O.D	0.1			0.2			0.5			1
	[GCDCA] µM	Average	Stdeva	[GCDCA] µM	Average	Stdeva	[GCDCA] µM	Average	Stdeva	[GCDCA] µM	Average	Stdeva
	0	0.107	0.00556776	0	0.174333	0.0387599	0	0.265	0.01249	0	0.453	0.017088
	20	0.269667	0.0170392	20	0.384	0.0612617	20	0.556333	0.0225019	20	0.851333	0.0510523
	40	0.397333	0.0247049	40	0.723667	0.0181475	40	0.818	0.0183303	40	1.094	0.0597746
	60	0.437333	0.0416333	60	0.789667	0.0456216	60	1.00067	0.0214554	60	1.44867	0.0357957
	80	0.438	0.0173494	80	0.859	0.0111355	80	1.16367	0.010116	80	1.68267	0.0463069
	100	0.463	0.021166	100	0.870667	0.00763763	100	1.14267	0.0348473	100	1.79733	0.0687701
	120	0.447333	0.0255408	120	0.899	0.0147986	120	1.192	0.03005	120	1.85667	0.0715006
	140	0.472667	0.0135769	140	0.929667	0.0554106	140	1.232	0.0502693	140	1.90267	0.0651562
	20 mins	Day2	20200729
	O.D	0.1			0.2			0.5			1
	[GCDCA] µM	Average	Stdeva	[GCDCA] µM	Average	Stdeva	[GCDCA] µM	Average	Stdeva	[GCDCA] µM	Average	Stdeva
	0	0.107667	0.00305505	0	0.139	0.00173205	0	0.244333	0.00503322	0	0.407	0.0166433
	20	0.231333	0.00550757	20	0.277333	0.00450925	20	0.405	0.0072111	20	0.589	0.036756
	40	0.392667	0.0205508	40	0.483	0.0101489	40	0.702333	0.0297377	40	0.936	0.0763151
	60	0.543667	0.0258908	60	0.644333	0.0126623	60	1.00233	0.015308	60	1.29	0.0576628
	80	0.599333	0.0300389	80	0.696333	0.0140119	80	1.167	0.0229129	80	1.551	0.133638
	100	0.569	0.0246374	100	0.755	0.0235797	100	1.28967	0.0290918	100	1.64	0.113649
	120	0.654333	0.076219	120	0.787333	0.0387986	120	1.34367	0.0289194	120	1.86433	0.125001
	140	0.698	0.0117898	140	0.837	0.0250599	140	1.44233	0.0380044	140	1.93767	0.120869
	20 mins	Day3	20200730
	O.D	0.1			0.2			0.5			1
	[GCDCA] µM	Average	Stdeva	[GCDCA] µM	Average	Stdeva	[GCDCA] µM	Average	Stdeva	[GCDCA] µM	Average	Stdeva
	0	0.0803333	0.00208167	0	0.11	0.00173205	0	0.162667	0.00737111	0	0.234	0.014
	20	0.177333	0.00960902	20	0.239667	0.0136504	20	0.341333	0.0135769	20	0.484	0.0269072
	40	0.240667	0.0863153	40	0.360667	0.00568624	40	0.525333	0.0196044	40	0.709333	0.026727
	60	0.361	0.0157162	60	0.477	0.0043589	60	0.703333	0.0424539	60	0.963333	0.0540494
	80	0.401333	0.0333816	80	0.572	0.005	80	0.909	0.00793725	80	1.354	0.0323574
	100	0.379667	0.0266333	100	0.623333	0.0155027	100	0.941	0.0768635	100	1.26867	0.0265016
	120	0.415333	0.0434319	120	0.642667	0.0179258	120	1.004	0.0823104	120	1.358	0.0337194
	140	0.403	0.0329697	140	0.684	0.0390512	140	1.08033	0.0685954	140	1.48233	0.0516753
	Average
	O.D	0.1			0.2			0.5			1
	[GCDCA] µM	Average	Stdeva	[GCDCA] µM	Average	Stdeva	[GCDCA] µM	Average	Stdeva	[GCDCA] µM	Average	Stdeva
	0	0.0983333	0.015592	0	0.141111	0.0322186	0	0.224	0.054112	0	0.364667	0.115474
	20	0.226111	0.0463877	20	0.300333	0.0748651	20	0.434222	0.110439	20	0.641444	0.189199
	40	0.343556	0.0891349	40	0.522444	0.184687	40	0.681889	0.147401	40	0.913111	0.193352
	60	0.447333	0.091743	60	0.637	0.156462	60	0.902111	0.172149	60	1.234	0.247465
	80	0.479556	0.105338	80	0.709111	0.143926	80	1.07989	0.148004	80	1.52922	0.165412
	100	0.470556	0.0948925	100	0.749667	0.123753	100	1.12444	0.175046	100	1.56867	0.271456
	120	0.505667	0.129739	120	0.776333	0.12852	120	1.17989	0.170157	120	1.693	0.290144
	140	0.524556	0.154193	140	0.816889	0.124062	140	1.25156	0.181791	140	1.77422	0.253388

### Sheet: 30 mins
	30 mins	Day1	20200728
	O.D	0.1			0.2			0.5			1
	[GCDCA] µM	Average	Stdeva	[GCDCA] µM	Average	Stdeva	[GCDCA] µM	Average	Stdeva	[GCDCA] µM	Average	Stdeva
	0	0.110333	0.00152753	0	0.158	0.0351568	0	0.229667	0.0265016	0	0.370667	0.0242143
	20	0.496333	0.0170392	20	0.695667	0.271975	20	0.960667	0.0480139	20	1.26933	0.0964382
	40	0.719333	0.0292973	40	1.15767	0.0950807	40	1.47967	0.0415492	40	1.66033	0.0597188
	60	0.778	0.0245561	60	1.28233	0.0375544	60	1.694	0.0795424	60	2.277	0.0558301
	80	0.786333	0.00986577	80	1.341	0.0643739	80	2.06333	0.0869617	80	2.763	0.105825
	100	0.826333	0.0287112	100	1.41433	0.104806	100	2.15467	0.126152	100	2.81267	0.00680686
	120	0.822667	0.0253837	120	1.455	0.0459239	120	2.16267	0.186565	120	2.882	0.30245
	140	0.839667	0.0070946	140	1.35167	0.0756461	140	2.17967	0.345043	140	3.15433	0.0652712
	30 mins	Day2	20200729
	O.D	0.1			0.2			0.5			1
	[GCDCA] µM	Average	Stdeva	[GCDCA] µM	Average	Stdeva	[GCDCA] µM	Average	Stdeva	[GCDCA] µM	Average	Stdeva
	0	0.116	0.00173205	0	0.149667	0.00404145	0	0.269333	0.0061101	0	0.447333	0.0051316
	20	0.499	0.0165227	20	0.587333	0.0454899	20	0.877333	0.012741	20	1.08833	0.0187705
	40	0.932333	0.0198578	40	1.11933	0.0297377	40	1.611	0.0501099	40	1.90233	0.0324705
	60	1.075	0.0111355	60	1.36967	0.0164418	60	2.13633	0.0568888	60	2.65333	0.109098
	80	1.09133	0.0491359	80	1.44367	0.0335609	80	2.33967	0.0876888	80	2.82067	0.060086
	100	1.112	0.0157162	100	1.52167	0.0293655	100	2.53133	0.0894725	100	3.13133	0.0863269
	120	1.15433	0.0217792	120	1.568	0.0435775	120	2.506	0.0684324	120	3.22867	0.0586202
	140	1.17433	0.0349619	140	1.61733	0.0359212	140	2.64367	0.114356	140	3.27933	0.0682373
	30 mins	Day3	20200730
	O.D	0.1			0.2			0.5			1
	[GCDCA] µM	Average	Stdeva	[GCDCA] µM	Average	Stdeva	[GCDCA] µM	Average	Stdeva	[GCDCA] µM	Average	Stdeva
	0	0.0883333	0.0110151	0	0.114333	0.00351188	0	0.17	0.003	0	0.244333	0.0188768
	20	0.358333	0.0717658	20	0.446667	0.102002	20	0.515333	0.0175594	20	0.596667	0.0680392
	40	0.490667	0.155288	40	0.836667	0.0613297	40	1.10867	0.0323161	40	1.29267	0.0805626
	60	0.695	0.0327872	60	1.08867	0.0156312	60	1.53	0.0130767	60	1.88867	0.0810823
	80	0.765667	0.0142945	80	1.259	0.0424382	80	1.91067	0.00945163	80	2.44267	0.127336
	100	0.742667	0.0085049	100	1.281	0.0329242	100	1.93267	0.0304357	100	2.26333	0.174386
	120	0.778667	0.289493	120	1.29567	0.0600111	120	2.02633	0.078526	120	2.44733	0.271504
	140	0.798667	0.0510816	140	1.30967	0.0520032	140	2.057	0.0389744	140	2.67333	0.11365
	Average
	O.D	0.1			0.2			0.5			1
	[GCDCA] µM	Average	Stdeva	[GCDCA] µM	Average	Stdeva	[GCDCA] µM	Average	Stdeva	[GCDCA] µM	Average	Stdeva
	0	0.104889	0.0146148	0	0.140667	0.0231828	0	0.223	0.0500011	0	0.354111	0.102508
	20	0.451222	0.0804552	20	0.576556	0.124849	20	0.784444	0.236752	20	0.984778	0.348085
	40	0.714111	0.22088	40	1.03789	0.175314	40	1.39978	0.260521	40	1.61844	0.306984
	60	0.849333	0.199791	60	1.24689	0.143814	60	1.78678	0.313633	60	2.273	0.382349
	80	0.881111	0.182351	80	1.34789	0.0925259	80	2.10456	0.21745	80	2.67544	0.203643
	100	0.893667	0.193655	100	1.40567	0.120567	100	2.20622	0.302645	100	2.73578	0.439078
	120	0.918556	0.205371	120	1.43956	0.136822	120	2.23167	0.247165	120	2.85267	0.391492
	140	0.937556	0.206078	140	1.42622	0.166834	140	2.29344	0.309441	140	3.03567	0.319954
