## Supplementary material for "A synthetic receptor platform enables rapid and portable monitoring of liver dysfunction via engineered bacteria": Raw data values: Fig5B_5C.xlsx

### Sheet: DATA PROCESSING
PLATE ORGANIZATION
		1	2	3	4	5	6	7	8	9	10	11	12
	A	Serum Control			Serum Control + 40 μM GCDCA			Patient 1			Patient 2
	B	Patient 3			Patient 4			Patient 5			Patient 6
	C	Patient 7			Patient 8			Patient 9			Patient 10
	D	Patient 11			Patient 12			Patient 13			Patient 14
	E	Patient 15			Patient 16			Patient 17			Patient 18
	F	Patient 19			Patient 20			Patient 21			Blank
	G	Blank			Blank			Blank			Blank
	H	Blank			Blank			Blank			Blank
	20200820														20200824														20200825
		1	2	3	4	5	6	7	8	9	10	11	12			1	2	3	4	5	6	7	8	9	10	11	12			1	2	3	4	5	6	7	8	9	10	11	12
	A	0.795	0.772	0.909	1.015	1.026	0.997	0.949	0.851	0.799	0.92	0.95	0.992		A	0.697	0.752	0.789	1.195	1.085	1.072	1.074	0.794	0.757	0.986	0.753	0.902		A	0.702	0.761	0.714	0.841	0.926	0.853	0.626	0.707	0.679	0.852	0.811	0.858
	B	0.881	0.863	1.014	1.121	1.057	1.161	1.831	1.663	1.609	0.838	0.862	0.869		B	0.718	0.825	0.862	0.829	0.825	0.873	1.516	1.393	1.531	1.157	0.759	0.822		B	0.808	0.878	0.897	0.943	1.076	0.979	1.327	1.378	1.398	0.724	0.751	0.692
	C	1.279	1.184	1.214	0.942	0.973	0.947	1.301	1.272	1.333	1.228	1.117	1.222		C	0.847	0.966	1.069	0.68	0.73	0.713	1.186	1.056	0.973	1.425	1.272	1.348		C	0.879	0.906	0.774	0.784	0.853	0.725	0.899	1.018	0.97	1.171	1.125	1.192
	D	0.778	0.81	0.94	0.939	0.912	1.009	2.034	1.748	1.918	1.05	1.142	1.149		D	0.591	0.755	0.761	1.049	0.941	1.075	1.67	1.394	1.465	0.991	0.919	1.053		D	0.494	0.56	0.593	0.799	0.853	0.875	1.703	1.446	1.821	0.885	0.9	0.752
	E	1.028	1.023	1.051	1.054	1.101	0.984	0.974	0.942	0.869	0.838	0.926	0.833		E	0.8	0.942	0.921	1.02	0.918	0.995	0.946	0.8	1.129	1.019	1.075	1.152		E	0.78	0.818	0.855	0.93	0.84	0.885	0.803	0.859	0.892	0.789	0.739	0.519
	F	0.784	0.778	0.823	0.739	0.878	0.826	0.651	0.662	0.812	0.176	0.187	0.215		F	0.706	0.836	0.805	0.957	0.919	0.889	0.788	0.711	0.795	0.899	0.939	0.848		F	0.589	0.716	0.692	0.589	0.67	0.634	0.669	0.677	0.588	0.897	0.874	0.82
	G	0.089	0.09	0.122	0.128	0.118	0.158	0.15	0.19	0.286	0.197	0.26	0.232		G	0.915	0.884	0.935	0.944	0.875	0.911	0.939	0.855	0.876	0.899	0.974	0.945		G	0.772	0.888	0.81	1.071	0.997	1.028	0.922	0.929	0.829	0.902	0.909	0.786
	H	0.089	0.085	0.089	0.095	0.084	0.098	0.081	0.108	0.195	0.149	0.211	0.145		H	0.078	0.08	0.12	0.04	0.04	0.04	0.039	0.041	0.038	0.043	0.04	0.067		H	1.513	1.814	1.608	1.673	1.508	1.478	1.527	1.556	1.554	1.749	1.026	1.018
Serum Control			0.825333	0.746	0.725667	ΔA580						ΔA580_Average				ΔA580_stdeva
Serum Control + 40 μM GCDCA			1.01267	1.11733	0.873333	Serum Control + 40 μM GCDCA			0.187333	0.371333	0.147667	Serum Control + 40 μM GCDCA			0.235444	Serum Control + 40 μM GCDCA			0.119343
Pateint 1			0.866333	0.875	0.670667	Pateint 1			0.041	0.129	-0.055	Pateint 1			0.0383333	Pateint 1			0.092029
Pateint 2			0.954	0.880333	0.840333	Pateint 2			0.128667	0.134333	0.114667	Pateint 2			0.125889	Pateint 2			0.0101233
Pateint 3			0.919333	0.801667	0.861	Pateint 3			0.094	0.0556667	0.135333	Pateint 3			0.095	Pateint 3			0.0398427
Pateint 4			1.113	0.842333	0.999333	Pateint 4			0.287667	0.0963333	0.273667	Pateint 4			0.219222	Pateint 4			0.106655
Pateint 5			1.701	1.48	1.36767	Pateint 5			0.875667	0.734	0.642	Pateint 5			0.750556	Pateint 5			0.11771
Pateint 6			0.856333	0.912667	0.722333	Pateint 6			0.031	0.166667	-0.00333333	Pateint 6			0.0647778	Pateint 6			0.0898927
Pateint 7			1.22567	0.960667	0.853	Pateint 7			0.400333	0.214667	0.127333	Pateint 7			0.247444	Pateint 7			0.13942
Pateint 8			0.954	0.707667	0.787333	Pateint 8			0.128667	-0.0383333	0.0616667	Pateint 8			0.0506667	Pateint 8			0.0840417
Pateint 9			1.302	1.07167	0.962333	Pateint 9			0.476667	0.325667	0.236667	Pateint 9			0.346333	Pateint 9			0.121327
Pateint 10			1.189	1.34833	1.16267	Pateint 10			0.363667	0.602333	0.437	Pateint 10			0.467667	Pateint 10			0.122253
Pateint 11			0.842667	0.702333	0.549	Pateint 11			0.0173333	-0.0436667	-0.176667	Pateint 11			-0.0676667	Pateint 11			0.0992018
Pateint 12			0.953333	1.02167	0.842333	Pateint 12			0.128	0.275667	0.116667	Pateint 12			0.173444	Pateint 12			0.0887082
Pateint 13			1.9	1.50967	1.65667	Pateint 13			1.07467	0.763667	0.931	Pateint 13			0.923111	Pateint 13			0.15565
Pateint 14			1.11367	0.987667	0.845667	Pateint 14			0.288333	0.241667	0.12	Pateint 14			0.216667	Pateint 14			0.0869067
Pateint 15			1.034	0.887667	0.817667	Pateint 15			0.208667	0.141667	0.092	Pateint 15			0.147444	Pateint 15			0.0585475
Pateint 16			1.04633	0.977667	0.885	Pateint 16			0.221	0.231667	0.159333	Pateint 16			0.204	Pateint 16			0.0390484
Pateint 17			0.928333	0.958333	0.851333	Pateint 17			0.103	0.212333	0.125667	Pateint 17			0.147	Pateint 17			0.0577042
Pateint 18			0.865667	1.082	0.682333	Pateint 18			0.0403333	0.336	-0.0433333	Pateint 18			0.111	Pateint 18			0.199296
Pateint 19			0.795	0.782333	0.665667	Pateint 19			-0.0303333	0.0363333	-0.06	Pateint 19			-0.018	Pateint 19			0.0493367
Pateint 20			0.814333	0.921667	0.631	Pateint 20			-0.011	0.175667	-0.0946667	Pateint 20			0.0233333	Pateint 20			0.138398
Pateint 21			0.708333	0.764667	0.644667	Pateint 21			-0.117	0.0186667	-0.081	Pateint 21			-0.0597778	Pateint 21			0.0702791

### Sheet: Correlation_Sigma assay
Pateint 1			0.0383333	2.56049
Pateint 2			0.125889	34.4413			FOLLOW UP
Pateint 3			0.095	7.59411
Pateint 4			0.219222	7.85805
Pateint 5			0.750556	166.206
Pateint 6			0.0647778	0.616083
Pateint 7			0.247444	76.2165
Pateint 8			0.0506667	7.86282
Pateint 9			0.346333	38.7358
Pateint 10			0.467667	72.9133
Pateint 11			-0.0676667	18.2428
Pateint 12			0.173444	15.6541
Pateint 13			0.923111	169.912
Pateint 14			0.216667	9.62731
Pateint 15			0.147444	11.1014
Pateint 16			0.204	56.5765
Pateint 17			0.147	12.0656
Pateint 18			0.111	15.3694
Pateint 19			-0.018	20.7122
Pateint 20			0.0233333	20.0844
Pateint 21			-0.0597778	12.6039

### Sheet: Feuil1
		Pateint 1			0.0383333	2.56049	Follow up	(?)
		Pateint 2			0.125889	34.4413	Sick	(?)
		Pateint 3			0.095	7.59411	Follow up
		Pateint 4			0.219222	7.85805	Sick	Diabetes
		Pateint 5			0.750556	166.206		dead
		Pateint 6			0.0647778	0.616083	sick	Liver grafting rejection
		Pateint 7			0.247444	76.2165		Bile duct obstruction
		Pateint 8			0.0506667	7.86282	Follow up
		Pateint 9			0.346333	38.7358		Acute bacterial infection (infection target unknown)
		Pateint 10			0.467667	72.9133	Liver cirrohssis
		Pateint 11			-0.0676667	18.2428		Acute bacterial infection (infection target unknown)
		Pateint 12			0.173444	15.6541	ischemic cholangtis
		Pateint 13			0.923111	169.912	Diabetes
		Pateint 14			0.216667	9.62731	Follow up
		Pateint 15			0.147444	11.1014	Follow up
		Pateint 16			0.204	56.5765	Follow up
		Pateint 17			0.147	12.0656	Follow up
		Pateint 18			0.111	15.3694	Follow up
		Pateint 19			-0.018	20.7122		Acute bacterial infection in colon
		Pateint 20			0.0233333	20.0844	Follow up
		Pateint 21			-0.0597778	12.6039		Acute bacterial infection in bile duct

### Sheet: Feuil2
			Bac	Sigma			Serum bile salt concentration [µM]
			0.0383333	2.56049								0.092029
			0.125889	34.4413								0.0101233
			0.095	7.59411								0.0398427
			0.219222	7.85805								0.106655
			0.750556	166.206								0.11771
			0.0647778	0.616083								0.0898927
			0.247444	76.2165								0.13942
			0.0506667	7.86282								0.0840417
			0.346333	38.7358								0.121327
			0.467667	72.9133								0.122253
			-0.0676667	18.2428								0.0992018
			0.173444	15.6541								0.0887082
			0.923111	169.912								0.15565
			0.216667	9.62731								0.0869067
			0.147444	11.1014								0.0585475
			0.204	56.5765								0.0390484
			0.147	12.0656								0.0577042
			0.111	15.3694								0.199296
			-0.018	20.7122								0.0493367
			0.0233333	20.0844								0.138398
			-0.0597778	12.6039								0.0702791

### Sheet: Feuil3
							Bac	Sigma	Bac_stdev
		Control	0.825333	0.746	0.725667		0.765667	7.72846	0.0526635
		P1	0.866333	0.875	0.670667		0.804	2.56049	0.115551
		P2	0.954	0.880333	0.840333		0.891556	34.4413	0.0576583
		P3	0.919333	0.801667	0.861		0.860667	7.59411	0.058834
		P4	1.113	0.842333	0.999333		0.984889	7.85805	0.13591
		P5	1.701	1.48	1.36767		1.51622	166.206	0.169593
		P6	0.856333	0.912667	0.722333		0.830444	0.616083	0.097772
		P7	1.22567	0.960667	0.853		1.01311	76.2165	0.191789
		P8	0.954	0.707667	0.787333		0.816333	7.86282	0.125701
		P9	1.302	1.07167	0.962333		1.112	38.7358	0.173388
		P10	1.189	1.34833	1.16267		1.23333	72.9133	0.100459
		P11	0.842667	0.702333	0.549		0.698	18.2428	0.146881
		P12	0.953333	1.02167	0.842333		0.939111	15.6541	0.0905086
		P13	1.9	1.50967	1.65667		1.68878	169.912	0.197138
		P14	1.11367	0.987667	0.845667		0.982333	9.62731	0.13408
		P15	1.034	0.887667	0.817667		0.913111	11.1014	0.110388
		P16	1.04633	0.977667	0.885		0.969667	56.5765	0.0809636
		P17	0.928333	0.958333	0.851333		0.912667	12.0656	0.0551936
		P18	0.865667	1.082	0.682333		0.876667	15.3694	0.20006
		P19	0.795	0.782333	0.665667		0.747667	20.7122	0.0712959
		P20	0.814333	0.921667	0.631		0.789	20.0844	0.14698
		P21	0.708333	0.764667	0.644667		0.705889	12.6039	0.0600373
