## Supplementary material for "A synthetic receptor platform enables rapid and portable monitoring of liver dysfunction via engineered bacteria": Raw data values: FigS3A.xlsx

### Sheet: Plate organization
		1	2	3	4	5	6	7	8	9	10	11	12
Benzoic acid	A
2000	B
1500	C
1000	D
500	E
100	F
0	G
	H	reference promoter									reference promoter
	IPTG	0	100	500	1000	1500	2000	0	100	500	1000	1500	2000
			Without bile salt						80 μM TCA

### Sheet: Day1
D1P1	E.coli/GFP | Geometric Mean (BL1-H)			D1P2	E.coli/GFP | Geometric Mean (BL1-H)			D1P3	E.coli/GFP | Geometric Mean (BL1-H)
B1.fcs	184			B1.fcs	180			B1.fcs	187
B2.fcs	5192			B2.fcs	3541			B2.fcs	4814
B3.fcs	5929			B3.fcs	5271			B3.fcs	6685
B4.fcs	7715			B4.fcs	5940			B4.fcs	6932
B5.fcs	8579			B5.fcs	7251			B5.fcs	7553
B6.fcs	8800			B6.fcs	7495			B6.fcs	7474
B7.fcs	195			B7.fcs	192			B7.fcs	190
B8.fcs	981			B8.fcs	180			B8.fcs	636
B9.fcs	1287			B9.fcs	1024			B9.fcs	944
B10.fcs	1387			B10.fcs	1638			B10.fcs	1046
B11.fcs	1307			B11.fcs	1335			B11.fcs	1209
B12.fcs	1354			B12.fcs	1274			B12.fcs	1246
C1.fcs	194			C1.fcs	192			C1.fcs	190
C2.fcs	7070			C2.fcs	5204			C2.fcs	5513
C3.fcs	8006			C3.fcs	6795			C3.fcs	8407
C4.fcs	8537			C4.fcs	7172			C4.fcs	8178
C5.fcs	8385			C5.fcs	7435			C5.fcs	7482
C6.fcs	8955			C6.fcs	7296			C6.fcs	7877
C7.fcs	193			C7.fcs	184			C7.fcs	194
C8.fcs	802			C8.fcs	180			C8.fcs	666
C9.fcs	1101			C9.fcs	1014			C9.fcs	914
C10.fcs	1246			C10.fcs	1697			C10.fcs	1042
C11.fcs	1245			C11.fcs	1126			C11.fcs	1097
C12.fcs	1111			C12.fcs	1135			C12.fcs	1111
D1.fcs	190			D1.fcs	190			D1.fcs	189
D2.fcs	5371			D2.fcs	3949			D2.fcs	3982
D3.fcs	6119			D3.fcs	5947			D3.fcs	5933
D4.fcs	5678			D4.fcs	5764			D4.fcs	6152
D5.fcs	7176			D5.fcs	6653			D5.fcs	6495
D6.fcs	6380			D6.fcs	6612			D6.fcs	5430
D7.fcs	197			D7.fcs	195			D7.fcs	192
D8.fcs	555			D8.fcs	516			D8.fcs	433
D9.fcs	761			D9.fcs	673			D9.fcs	606
D10.fcs	717			D10.fcs	682			D10.fcs	670
D11.fcs	644			D11.fcs	855			D11.fcs	737
D12.fcs	705			D12.fcs	730			D12.fcs	692
E1.fcs	190			E1.fcs	193			E1.fcs	188
E2.fcs	1706			E2.fcs	1451			E2.fcs	1739
E3.fcs	2416			E3.fcs	2221			E3.fcs	2531
E4.fcs	2381			E4.fcs	2479			E4.fcs	2971
E5.fcs	2465			E5.fcs	2775			E5.fcs	2862
E6.fcs	2372			E6.fcs	2599			E6.fcs	2476
E7.fcs	199			E7.fcs	193			E7.fcs	189
E8.fcs	272			E8.fcs	272			E8.fcs	270
E9.fcs	342			E9.fcs	350			E9.fcs	307
E10.fcs	341			E10.fcs	363			E10.fcs	347
E11.fcs	332			E11.fcs	365			E11.fcs	350
E12.fcs	328			E12.fcs	325			E12.fcs	349
F1.fcs	188			F1.fcs	188			F1.fcs	186
F2.fcs	222			F2.fcs	230			F2.fcs	227
F3.fcs	268			F3.fcs	244			F3.fcs	252
F4.fcs	270			F4.fcs	254			F4.fcs	263
F5.fcs	272			F5.fcs	258			F5.fcs	258
F6.fcs	274			F6.fcs	243			F6.fcs	269
F7.fcs	185			F7.fcs	186			F7.fcs	184
F8.fcs	192			F8.fcs	189			F8.fcs	183
F9.fcs	189			F9.fcs	191			F9.fcs	186
F10.fcs	189			F10.fcs	189			F10.fcs	187
F11.fcs	192			F11.fcs	185			F11.fcs	182
F12.fcs	190			F12.fcs	185			F12.fcs	189
G1.fcs	181			G1.fcs	176			G1.fcs	174
G2.fcs	180			G2.fcs	175			G2.fcs	178
G3.fcs	176			G3.fcs	175			G3.fcs	181
G4.fcs	180			G4.fcs	178			G4.fcs	175
G5.fcs	181			G5.fcs	178			G5.fcs	177
G6.fcs	181			G6.fcs	179			G6.fcs	174
G7.fcs	178			G7.fcs	178			G7.fcs	174
G8.fcs	177			G8.fcs	182			G8.fcs	181
G9.fcs	180			G9.fcs	179			G9.fcs	178
G10.fcs	179			G10.fcs	175			G10.fcs	173
G11.fcs	181			G11.fcs	180			G11.fcs	171
G12.fcs	177			G12.fcs	176			G12.fcs	175
H1.fcs	280			H1.fcs	276			H1.fcs	271
H2.fcs	288			H2.fcs	273			H2.fcs	277
H3.fcs	283			H3.fcs	276			H3.fcs	275
H10.fcs	283			H10.fcs	278			H10.fcs	276
H11.fcs	280			H11.fcs	273			H11.fcs	265
H12.fcs	285			H12.fcs	276			H12.fcs	278
Mean	1847			Mean	1634			Mean	1718
SD	2744			SD	2356			SD	2528

### Sheet: Day2
D2P1	E.coli/GFP | Geometric Mean (BL1-H)			D2P2	E.coli/GFP | Geometric Mean (BL1-H)			D2P3	E.coli/GFP | Geometric Mean (BL1-H)
B1.fcs	185			B1.fcs	184			B1.fcs	189
B2.fcs	2681			B2.fcs	3884			B2.fcs	3480
B3.fcs	4672			B3.fcs	4959			B3.fcs	4919
B4.fcs	4788			B4.fcs	5591			B4.fcs	5372
B5.fcs	6461			B5.fcs	7282			B5.fcs	5997
B6.fcs	6037			B6.fcs	7265			B6.fcs	6611
B7.fcs	294			B7.fcs	193			B7.fcs	220
B8.fcs	752			B8.fcs	745			B8.fcs	723
B9.fcs	989			B9.fcs	1295			B9.fcs	1284
B10.fcs	953			B10.fcs	1030			B10.fcs	676
B11.fcs	1027			B11.fcs	1292			B11.fcs	1283
B12.fcs	977			B12.fcs	1192			B12.fcs	1198
C1.fcs	191			C1.fcs	194			C1.fcs	194
C2.fcs	5459			C2.fcs	5530			C2.fcs	5527
C3.fcs	6682			C3.fcs	8014			C3.fcs	8030
C4.fcs	7806			C4.fcs	7783			C4.fcs	7854
C5.fcs	7949			C5.fcs	7334			C5.fcs	7082
C6.fcs	7905			C6.fcs	7569			C6.fcs	8405
C7.fcs	195			C7.fcs	195			C7.fcs	199
C8.fcs	624			C8.fcs	695			C8.fcs	696
C9.fcs	867			C9.fcs	1058			C9.fcs	1045
C10.fcs	827			C10.fcs	1090			C10.fcs	1092
C11.fcs	913			C11.fcs	1061			C11.fcs	1106
C12.fcs	817			C12.fcs	994			C12.fcs	1072
D1.fcs	196			D1.fcs	193			D1.fcs	192
D2.fcs	3215			D2.fcs	4067			D2.fcs	3870
D3.fcs	4311			D3.fcs	5928			D3.fcs	6218
D4.fcs	5697			D4.fcs	5914			D4.fcs	6076
D5.fcs	5411			D5.fcs	5858			D5.fcs	5969
D6.fcs	5297			D6.fcs	6303			D6.fcs	6266
D7.fcs	203			D7.fcs	189			D7.fcs	197
D8.fcs	459			D8.fcs	490			D8.fcs	492
D9.fcs	602			D9.fcs	582			D9.fcs	624
D10.fcs	586			D10.fcs	648			D10.fcs	664
D11.fcs	606			D11.fcs	610			D11.fcs	627
D12.fcs	549			D12.fcs	652			D12.fcs	647
E1.fcs	191			E1.fcs	192			E1.fcs	191
E2.fcs	1337			E2.fcs	1682			E2.fcs	1550
E3.fcs	1845			E3.fcs	2276			E3.fcs	2233
E4.fcs	1946			E4.fcs	2066			E4.fcs	2131
E5.fcs	1677			E5.fcs	2139			E5.fcs	2171
E6.fcs	2087			E6.fcs	2547			E6.fcs	2592
E7.fcs	208			E7.fcs	192			E7.fcs	198
E8.fcs	242			E8.fcs	259			E8.fcs	263
E9.fcs	286			E9.fcs	293			E9.fcs	283
E10.fcs	291			E10.fcs	318			E10.fcs	311
E11.fcs	308			E11.fcs	288			E11.fcs	301
E12.fcs	274			E12.fcs	300			E12.fcs	304
F1.fcs	190			F1.fcs	191			F1.fcs	189
F2.fcs	231			F2.fcs	246			F2.fcs	243
F3.fcs	230			F3.fcs	274			F3.fcs	279
F4.fcs	247			F4.fcs	278			F4.fcs	285
F5.fcs	245			F5.fcs	283			F5.fcs	270
F6.fcs	251			F6.fcs	285			F6.fcs	285
F7.fcs	189			F7.fcs	184			F7.fcs	191
F8.fcs	184			F8.fcs	188			F8.fcs	190
F9.fcs	188			F9.fcs	189			F9.fcs	184
F10.fcs	187			F10.fcs	183			F10.fcs	189
F11.fcs	306			F11.fcs	187			F11.fcs	189
F12.fcs	185			F12.fcs	193			F12.fcs	190
G1.fcs	177			G1.fcs	178			G1.fcs	177
G2.fcs	177			G2.fcs	180			G2.fcs	177
G3.fcs	178			G3.fcs	181			G3.fcs	180
G4.fcs	177			G4.fcs	180			G4.fcs	177
G5.fcs	179			G5.fcs	180			G5.fcs	181
G6.fcs	183			G6.fcs	179			G6.fcs	179
G7.fcs	183			G7.fcs	178			G7.fcs	180
G8.fcs	186			G8.fcs	177			G8.fcs	176
G9.fcs	186			G9.fcs	177			G9.fcs	181
G10.fcs	177			G10.fcs	181			G10.fcs	178
G11.fcs	178			G11.fcs	176			G11.fcs	179
G12.fcs	175			G12.fcs	182			G12.fcs	181
H1.fcs	267			H1.fcs	265			H1.fcs	267
H2.fcs	267			H2.fcs	266			H2.fcs	263
H3.fcs	263			H3.fcs	262			H3.fcs	263
H10.fcs	267			H10.fcs	269			H10.fcs	274
H11.fcs	264			H11.fcs	270			H11.fcs	270
H12.fcs	262			H12.fcs	270			H12.fcs	276
Mean	1465			Mean	1626			Mean	1603
SD	2193			SD	2380			SD	2351

### Sheet: Day3
D3P1	E.coli/GFP | Geometric Mean (BL1-H)			D3P2	E.coli/GFP | Geometric Mean (BL1-H)			D3P3	E.coli/GFP | Geometric Mean (BL1-H)
B1.fcs	195			B1.fcs	188			B1.fcs	186
B2.fcs	5344			B2.fcs	4773			B2.fcs	5699
B3.fcs	4429			B3.fcs	5716			B3.fcs	6222
B4.fcs	4375			B4.fcs	8667			B4.fcs	7825
B5.fcs	6163			B5.fcs	8418			B5.fcs	6944
B6.fcs	7783			B6.fcs	5866			B6.fcs	6862
B7.fcs	198			B7.fcs	194			B7.fcs	194
B8.fcs	548			B8.fcs	1125			B8.fcs	768
B9.fcs	871			B9.fcs	1402			B9.fcs	1064
B10.fcs	993			B10.fcs	1890			B10.fcs	1223
B11.fcs	901			B11.fcs	911			B11.fcs	1280
B12.fcs	970			B12.fcs	1561			B12.fcs	975
C1.fcs	197			C1.fcs	192			C1.fcs	188
C2.fcs	5719			C2.fcs	7171			C2.fcs	5759
C3.fcs	6117			C3.fcs	7589			C3.fcs	6998
C4.fcs	6096			C4.fcs	10341			C4.fcs	8229
C5.fcs	5875			C5.fcs	8880			C5.fcs	6557
C6.fcs	6619			C6.fcs	8691			C6.fcs	6376
C7.fcs	197			C7.fcs	192			C7.fcs	193
C8.fcs	584			C8.fcs	1114			C8.fcs	676
C9.fcs	1171			C9.fcs	2080			C9.fcs	832
C10.fcs	951			C10.fcs	1945			C10.fcs	1046
C11.fcs	850			C11.fcs	731			C11.fcs	1132
C12.fcs	900			C12.fcs	1396			C12.fcs	1073
D1.fcs	195			D1.fcs	192			D1.fcs	187
D2.fcs	4871			D2.fcs	5881			D2.fcs	4167
D3.fcs	4867			D3.fcs	5557			D3.fcs	4811
D4.fcs	5477			D4.fcs	7419			D4.fcs	5609
D5.fcs	5932			D5.fcs	6839			D5.fcs	4428
D6.fcs	5004			D6.fcs	6652			D6.fcs	4872
D7.fcs	199			D7.fcs	196			D7.fcs	192
D8.fcs	401			D8.fcs	684			D8.fcs	457
D9.fcs	628			D9.fcs	998			D9.fcs	513
D10.fcs	593			D10.fcs	1067			D10.fcs	564
D11.fcs	585			D11.fcs	1154			D11.fcs	682
D12.fcs	697			D12.fcs	903			D12.fcs	559
E1.fcs	192			E1.fcs	187			E1.fcs	189
E2.fcs	2078			E2.fcs	2424			E2.fcs	1602
E3.fcs	2097			E3.fcs	2790			E3.fcs	2027
E4.fcs	3084			E4.fcs	3360			E4.fcs	2649
E5.fcs	2040			E5.fcs	2940			E5.fcs	1767
E6.fcs	1788			E6.fcs	2461			E6.fcs	1778
E7.fcs	196			E7.fcs	188			E7.fcs	189
E8.fcs	279			E8.fcs	312			E8.fcs	255
E9.fcs	307			E9.fcs	346			E9.fcs	289
E10.fcs	270			E10.fcs	418			E10.fcs	295
E11.fcs	319			E11.fcs	459			E11.fcs	322
E12.fcs	323			E12.fcs	354			E12.fcs	269
F1.fcs	190			F1.fcs	187			F1.fcs	188
F2.fcs	277			F2.fcs	277			F2.fcs	251
F3.fcs	303			F3.fcs	338			F3.fcs	263
F4.fcs	348			F4.fcs	394			F4.fcs	313
F5.fcs	327			F5.fcs	324			F5.fcs	252
F6.fcs	305			F6.fcs	327			F6.fcs	261
F7.fcs	191			F7.fcs	183			F7.fcs	182
F8.fcs	198			F8.fcs	187			F8.fcs	186
F9.fcs	190			F9.fcs	189			F9.fcs	185
F10.fcs	191			F10.fcs	189			F10.fcs	188
F11.fcs	191			F11.fcs	182			F11.fcs	183
F12.fcs	192			F12.fcs	198			F12.fcs	186
G1.fcs	179			G1.fcs	179			G1.fcs	173
G2.fcs	182			G2.fcs	177			G2.fcs	175
G3.fcs	183			G3.fcs	179			G3.fcs	178
G4.fcs	179			G4.fcs	180			G4.fcs	178
G5.fcs	184			G5.fcs	179			G5.fcs	176
G6.fcs	179			G6.fcs	179			G6.fcs	174
G7.fcs	183			G7.fcs	178			G7.fcs	176
G8.fcs	188			G8.fcs	178			G8.fcs	177
G9.fcs	179			G9.fcs	178			G9.fcs	180
G10.fcs	184			G10.fcs	181			G10.fcs	176
G11.fcs	180			G11.fcs	178			G11.fcs	176
G12.fcs	180			G12.fcs	177			G12.fcs	177
H1.fcs	278			H1.fcs	261			H1.fcs	267
H2.fcs	267			H2.fcs	266			H2.fcs	258
H3.fcs	266			H3.fcs	257			H3.fcs	261
H10.fcs	276			H10.fcs	259			H10.fcs	259
H11.fcs	274			H11.fcs	262			H11.fcs	259
H12.fcs	271			H12.fcs	266			H12.fcs	259
Mean	1502			Mean	1942			Mean	1581
SD	2134			SD	2774			SD	2324

### Sheet: Data organization
				80 UM BILE SALT							NO LIGAND							REF
			PLATE11	184	194	190	190	188	181		195	193	197	199	185	178		280					1	2	3	4	5	6	7	8	9	10	11	12
				5192	7070	5371	1706	222	180		981	802	555	272	192	177		288			Benzoic acid	A
				5929	8006	6119	2416	268	176		1287	1101	761	342	189	180		283			2000	B
				7715	8537	5678	2381	270	180		1387	1246	717	341	189	179		283			1500	C
				8579	8385	7176	2465	272	181		1307	1245	644	332	192	181		280			1000	D
				8800	8955	6380	2372	274	181		1354	1111	705	328	190	177		285			500	E
																					100	F
			PLATE12	183	193	188	194	189	179		192	183	192	191	188	180		267			0	G
				4257	6768	5128	1532	210	177		182	182	420	229	191	184		266				H	reference promoter									reference promoter
				6433	8873	7909	2545	214	177		1066	1081	602	266	192	181		269				IPTG	0	100	500	1000	1500	2000	0	100	500	1000	1500	2000
				7543	9367	7645	2934	216	180		1870	1995	618	278	191	178		269
				9117	9463	8665	3348	218	180		1496	1213	833	279	187	182		265						Without bile salt						80 μM TCA
				9399	9431	8754	3097	212	181		1427	1229	664	253	186	178		269
			PLATE13	189	189	187	188	188	177		189	189	189	187	186	177		262
				6412	7194	5198	1961	205	180		596	616	332	229	185	183		268
				8665	10945	7989	3045	217	183		987	916	512	240	186	179		267
				8873	10581	8209	3706	219	176		1122	1103	604	269	189	174		267
				9689	9888	8636	3463	220	179		1333	1165	685	269	184	174		259
				9624	10229	7194	2964	223	176		1393	1197	638	263	191	178		270
			PLATE 21	188	191	195	191	192	179		292	186	189	188	191	186		260
				3236	7492	4186	1370	212	180		715	544	343	212	186	189		260
				5832	8813	5715	2029	207	181		1038	853	496	237	190	188		255
				5911	10368	7620	2163	215	179		983	803	469	237	189	179		260
				7962	10581	7242	1814	215	182		1088	925	506	247	306	181		258
				7645	10403	7145	2362	214	186		1024	781	433	229	188	177		255
			PLATE22	186	195	193	193	194	180		193	192	189	191	186	181		257
				4680	7145	5216	1808	216	182		701	629	373	226	190	179		258
				6012	10263	7776	2571	225	183		1422	1099	465	240	191	179		255
				6978	9955	7671	2284	226	182		1126	1141	549	254	185	184		262
				9210	9399	7645	2419	230	182		1427	1103	501	235	188	178		263
				9179	9855	8181	2924	229	182		1302	1021	553	242	194	185		264
			PLATE23	191	195	193	192	191	179		196	197	196	198	193	182		260
				4102	7169	4974	1634	213	179		678	640	376	229	192	179		255
				5952	10403	8016	2511	228	183		1417	1088	526	232	185	184		256
				6543	10091	7909	2403	231	179		627	1157	566	245	191	180		266
				7416	9117	7671	2419	220	184		1422	1157	519	243	191	182		263
				8181	10945	8181	3045	230	182		1293	1122	551	246	191	183		268
			PLATE 31	196	197	196	193	192	183		197	197	197	196	194	186		271
				6565	7242	6219	2339	222	184		472	506	310	239	199	190		261
				5305	7723	6094	2362	237	185		876	1259	533	250	191	180		259
				5216	7645	6838	3643	252	181		1034	960	495	233	192	187		269
				7882	7543	7492	2268	248	186		919	827	485	258	192	182		267
				9888	8578	6240	1961	235	181		1000	891	606	259	193	182		264
			PLATE32	190	191	193	187	187	181		194	191	197	187	185	180		254
				5812	9304	7568	2855	226	179		1205	1197	602	247	188	180		258
				7145	9755	7121	3280	251	181		1563	2460	1007	263	189	180		250
				10761	13500	9788	4115	275	183		2223	2299	1088	311	189	183		253
				10368	11437	9117	3546	243	181		903	653	1209	344	184	180		256
				7145	11360	8784	2846	248	182		1784	1563	876	273	196	179		259
			PLATE33	187	189	187	190	189	176		195	193	191	188	183	178		261
				7097	7169	5111	1701	217	177		728	604	349	222	189	180		252
				7697	8784	5952	2238	216	180		1088	784	396	238	186	182		253
				9755	10438	7073	3045	236	180		1315	1070	447	241	190	179		252
				8695	8321	5506	1928	211	178		1398	1172	590	255	184	178		252
				8549	7989	6094	1948	217	177		973	1096	444	227	187	179		253
			AVERAGE	188.222	192.667	191.333	190.889	190	179.444		204.778	191.222	193	191.667	187.889	180.889	AVERAGE	263.259
				5261.44	7394.78	5441.22	1878.44	215.889	179.778		695.333	635.556	406.667	233.889	190.222	182.333
				6552.22	9285	6965.67	2555.22	229.222	181		1193.78	1182.33	588.667	256.444	188.778	181.444
				7699.44	10053.6	7603.44	2963.78	237.778	180		1298.56	1308.22	617	267.667	189.444	180.333
				8768.67	9348.22	7683.33	2630	230.778	181.444		1254.78	1051.11	663.556	273.556	200.889	179.778
				8712.22	9749.44	7439.22	2613.22	231.333	180.889		1283.33	1112.33	607.778	257.778	190.667	179.778
			stdev	3.92994	2.82843	3.42783	2.36878	2.34521	2.12786		32.794	4.65773	3.7081	4.79583	3.8873	3.29562
				1298.75	740.009	951.576	457.857	6.66041	2.22361		288.619	268.152	102.9	17.3381	4.11636	4.58258
				1075.57	1112.55	986.749	387.581	19.709	2.95804		235.173	501.136	186.676	34.191	2.53859	2.92024
				1810.53	1619.66	1107.56	716.107	22.8023	2		483.572	497.918	195.232	36.9425	2.00693	3.80789
				937.349	1198.18	1069.92	657.119	19.9423	2.45515		226.241	203.074	233.586	38.9555	39.5583	2.68225
				922.973	1112.18	1069.69	458.735	19.5832	2.93447		258.023	221.177	136.504	30.3677	3.31662	2.86259
		standard error of mean		1.30998	0.942809	1.14261	0.789593	0.781736	0.709286		10.9313	1.55258	1.23603	1.59861	1.29577	1.09854
				432.916	246.67	317.192	152.619	2.22014	0.741204		96.2064	89.384	34.3001	5.77938	1.37212	1.52753
				358.522	370.85	328.916	129.194	6.56966	0.986013		78.3911	167.045	62.2254	11.397	0.846197	0.973412
				603.511	539.887	369.187	238.702	7.60076	0.666667		161.191	165.973	65.0773	12.3142	0.668977	1.2693
				312.45	399.394	356.64	219.04	6.64743	0.818384		75.4136	67.6914	77.8621	12.9852	13.1861	0.894082
				307.658	370.725	356.564	152.912	6.52772	0.978156		86.0078	73.7257	45.5015	10.1226	1.10554	0.954198
				80 uM bile salt							No ligand
			RPU of mean	0.714969	0.731851	0.726787	0.725098	0.721722	0.681626		0.777856	0.726365	0.733118	0.728053	0.713703	0.687113
				19.9858	28.0893	20.6687	7.13534	0.820062	0.682893		2.64125	2.41418	1.54474	0.888436	0.722566	0.6926
				24.8889	35.2694	26.4593	9.70611	0.870709	0.687535		4.53461	4.49114	2.23607	0.974114	0.717079	0.689223
				29.2466	38.1888	28.882	11.258	0.903208	0.683737		4.93261	4.96933	2.3437	1.01674	0.719612	0.685003
				33.3081	35.5096	29.1854	9.99015	0.876618	0.689223		4.76632	3.99268	2.52054	1.03911	0.763084	0.682893
				33.0937	37.0336	28.2582	9.92642	0.878728	0.687113		4.87479	4.22524	2.30867	0.979178	0.724254	0.682893
			RPU of Stdev	0.014928	0.0107439	0.0130207	0.00899789	0.00890836	0.00808275		0.124569	0.0176926	0.0140854	0.0182171	0.0147661	0.0125185
				4.93334	2.81095	3.6146	1.73919	0.0252998	0.00844647		1.09633	1.01859	0.390871	0.0658596	0.0156362	0.0174071
				4.08558	4.22606	3.7482	1.47224	0.0748653	0.0112362		0.893314	1.90358	0.709096	0.129876	0.00964293	0.0110926
				6.87738	6.15234	4.20711	2.72016	0.0866153	0.00759707		1.83687	1.89136	0.741596	0.140328	0.00762341	0.0144644
				3.56056	4.55134	4.06413	2.49609	0.0757515	0.00932599		0.859384	0.771385	0.887286	0.147974	0.150264	0.0101886
				3.50595	4.22464	4.06327	1.74252	0.0743873	0.0111467		0.980111	0.840149	0.518517	0.115353	0.0125983	0.0108737
			RPU of SEM	0.00497601	0.00358129	0.00434024	0.0029993	0.00296945	0.00269425		0.041523	0.00589752	0.00469512	0.00607238	0.00492202	0.00417284
				1.64445	0.936984	1.20487	0.579729	0.00843328	0.00281549		0.365443	0.339528	0.13029	0.0219532	0.00521205	0.00580236
				1.36186	1.40869	1.2494	0.490747	0.0249551	0.00374541		0.297771	0.634528	0.236365	0.043292	0.00321431	0.00369754
				2.29246	2.05078	1.40237	0.90672	0.0288718	0.00253236		0.612289	0.630454	0.247199	0.0467758	0.00254114	0.00482147
				1.18685	1.51711	1.35471	0.83203	0.0252505	0.00310866		0.286461	0.257128	0.295762	0.0493246	0.0500879	0.0033962
				1.16865	1.40821	1.35442	0.58084	0.0247958	0.00371556		0.326704	0.28005	0.172839	0.0384509	0.00419944	0.00362456
			FOLD CHANGE
			Swing

### Sheet: MATLAB
	80 uM bile salt							No ligand
RPU of mean	0.714969	19.9858	24.8889	29.2466	33.3081	33.0937		0.777856	2.64125	4.53461	4.93261	4.76632	4.87479
	0.731851	28.0893	35.2694	38.1888	35.5096	37.0336		0.726365	2.41418	4.49114	4.96933	3.99268	4.22524
	0.726787	20.6687	26.4593	28.882	29.1854	28.2582		0.733118	1.54474	2.23607	2.3437	2.52054	2.30867
	0.725098	7.13534	9.70611	11.258	9.99015	9.92642		0.728053	0.888436	0.974114	1.01674	1.03911	0.979178
	0.721722	0.820062	0.870709	0.903208	0.876618	0.878728		0.713703	0.722566	0.717079	0.719612	0.763084	0.724254
	0.681626	0.682893	0.687535	0.683737	0.689223	0.687113		0.687113	0.6926	0.689223	0.685003	0.682893	0.682893
RPU of Stdev	0.014928	4.93334	4.08558	6.87738	3.56056	3.50595		0.124569	0.0176926	0.0140854	0.0182171	0.0147661	0.0125185
	0.0107439	2.81095	4.22606	6.15234	4.55134	4.22464		1.09633	1.01859	0.390871	0.0658596	0.0156362	0.0174071
	0.0130207	3.6146	3.7482	4.20711	4.06413	4.06327		0.893314	1.90358	0.709096	0.129876	0.00964293	0.0110926
	0.00899789	1.73919	1.47224	2.72016	2.49609	1.74252		1.83687	1.89136	0.741596	0.140328	0.00762341	0.0144644
	0.00890836	0.0252998	0.0748653	0.0866153	0.0757515	0.0743873		0.859384	0.771385	0.887286	0.147974	0.150264	0.0101886
	0.00808275	0.00844647	0.0112362	0.00759707	0.00932599	0.0111467		0.980111	0.840149	0.518517	0.115353	0.0125983	0.0108737
	0.00463105509618205	1.70970555628361	1.36556635462798	2.43683890082474	1.46045621173168	1.54975536587148		0.0416784193628717	0.373955066942172	0.313949629230186	0.62544572039163	0.300298692124405	0.340012508595047
	0.00369319969797981	1.14632749014927	1.31469570414135	1.952639628324	1.58092876465102	1.53390245574109		0.00585863871465339	0.339285365950862	0.635743987312362	0.632344874478604	0.281427814736619	0.283107320986438
	0.00443811201858864	1.3759354322878	1.26864019708862	1.08095428549569	1.51645537970064	1.29592024434587		0.00455781291915908	0.113718683551196	0.231575133931151	0.24444138931027	0.299913640788806	0.168333901194798
	0.00298056498188314	0.576147952825361	0.499848448223144	0.875637136295579	0.835542507318433	0.574886398645887		0.00634752131487892	0.0127215219242506	0.0168938524732814	0.0315113143864879	0.0410454656776724	0.0194493702645664
	0.00282602500828772	0.00883823174963994	0.0169097800561466	0.0249209975231446	0.0160144530154084	0.0143569270941161		0.00477416973928602	0.00543349092920172	0.00326779254830365	0.0025506449012481	0.050241431353464	0.00420449761518306
	0.00304755233423812	0.0031417913522964	0.00328832338408389	0.00267932866779782	0.00328832338408389	0.00383621484352358		0.00399098574060936	0.00550730777377674	0.00369319969797981	0.00480228089335083	0.00365043167541074	0.0034220492313924
Fold Change	0.919154	7.56679	5.48864	5.92924	6.98822	6.78874
	1.00755	11.6351	7.85312	7.6849	8.89366	8.76486
	0.991364	13.3801	11.833	12.3232	11.579	12.24
	0.995942	8.03135	9.96404	11.0726	9.61413	10.1375
	1.01124	1.13493	1.21424	1.25513	1.14878	1.21329
	0.992015	0.985984	0.997551	0.998152	1.00927	1.00618
Swing	-0.0628869	17.3445	20.3542	24.314	28.5418	28.2189
	0.00548678	25.6752	30.7783	33.2195	31.5169	32.8084
	-0.00633089	19.1239	24.2233	26.5383	26.6649	25.9495
	-0.00295442	6.2469	8.73199	10.2413	8.95104	8.94724
	0.00801913	0.0974958	0.15363	0.183596	0.113534	0.154474
	-0.00548678	-0.00970737	-0.00168824	-0.00126618	0.00633089	0.0042206

### Sheet: Paper Table
RPU of mean	80 uM bile salt
[Benzoic acid, μM]								[Benzoic acid, μM]
	0.714969	19.9858	24.8889	29.2466	33.3081	33.0937			0.777856	2.64125	4.53461	4.93261	4.76632	4.87479			±	±	±	±	±	±			±	±	±	±	±	±
	0.731851	28.0893	35.2694	38.1888	35.5096	37.0336			0.726365	2.41418	4.49114	4.96933	3.99268	4.22524			±	±	±	±	±	±			±	±	±	±	±	±
	0.726787	20.6687	26.4593	28.882	29.1854	28.2582			0.733118	1.54474	2.23607	2.3437	2.52054	2.30867			±	±	±	±	±	±			±	±	±	±	±	±
	0.725098	7.13534	9.70611	11.258	9.99015	9.92642			0.728053	0.888436	0.974114	1.01674	1.03911	0.979178			±	±	±	±	±	±			±	±	±	±	±	±
	0.721722	0.820062	0.870709	0.903208	0.876618	0.878728			0.713703	0.722566	0.717079	0.719612	0.763084	0.724254			±	±	±	±	±	±			±	±	±	±	±	±
	0.681626	0.682893	0.687535	0.683737	0.689223	0.687113			0.687113	0.6926	0.689223	0.685003	0.682893	0.682893			±	±	±	±	±	±			±	±	±	±	±	±
							[IPTG, μM]								[IPTG, μM]
RPU of stdev	0.014928	4.93334	4.08558	6.87738	3.56056	3.50595			0.124569	0.0176926	0.0140854	0.0182171	0.0147661	0.0125185
	0.0107439	2.81095	4.22606	6.15234	4.55134	4.22464			1.09633	1.01859	0.390871	0.0658596	0.0156362	0.0174071
	0.0130207	3.6146	3.7482	4.20711	4.06413	4.06327			0.893314	1.90358	0.709096	0.129876	0.00964293	0.0110926
	0.00899789	1.73919	1.47224	2.72016	2.49609	1.74252			1.83687	1.89136	0.741596	0.140328	0.00762341	0.0144644
	0.00890836	0.0252998	0.0748653	0.0866153	0.0757515	0.0743873			0.859384	0.771385	0.887286	0.147974	0.150264	0.0101886
	0.00808275	0.00844647	0.0112362	0.00759707	0.00932599	0.0111467			0.980111	0.840149	0.518517	0.115353	0.0125983	0.0108737
	0.00463106	1.70971	1.36557	2.43684	1.46046	1.54976			0.0416784	0.373955	0.31395	0.625446	0.300299	0.340013
	0.0036932	1.14633	1.3147	1.95264	1.58093	1.5339			0.00585864	0.339285	0.635744	0.632345	0.281428	0.283107
	0.00443811	1.37594	1.26864	1.08095	1.51646	1.29592			0.00455781	0.113719	0.231575	0.244441	0.299914	0.168334
	0.00298056	0.576148	0.499848	0.875637	0.835543	0.574886			0.00634752	0.0127215	0.0168939	0.0315113	0.0410455	0.0194494
	0.00282603	0.00883823	0.0169098	0.024921	0.0160145	0.0143569			0.00477417	0.00543349	0.00326779	0.00255064	0.0502414	0.0042045
	0.00304755	0.00314179	0.00328832	0.00267933	0.00328832	0.00383621			0.00399099	0.00550731	0.0036932	0.00480228	0.00365043	0.00342205
Fold change								Swing
	0.919154	7.56679	5.48864	5.92924	6.98822	6.78874			-0.0628869	17.3445	20.3542	24.314	28.5418	28.2189
	1.00755	11.6351	7.85312	7.6849	8.89366	8.76486			0.00548678	25.6752	30.7783	33.2195	31.5169	32.8084
	0.991364	13.3801	11.833	12.3232	11.579	12.24			-0.00633089	19.1239	24.2233	26.5383	26.6649	25.9495
	0.995942	8.03135	9.96404	11.0726	9.61413	10.1375			-0.00295442	6.2469	8.73199	10.2413	8.95104	8.94724
	1.01124	1.13493	1.21424	1.25513	1.14878	1.21329			0.00801913	0.0974958	0.15363	0.183596	0.113534	0.154474
	0.992015	0.985984	0.997551	0.998152	1.00927	1.00618			-0.00548678	-0.00970737	-0.00168824	-0.00126618	0.00633089	0.0042206
RPU of avereage
	0.71	19.99	24.89	29.25	33.31	33.09			0.78	2.64	4.53	4.93	4.77	4.87
	0.73	28.09	35.27	38.19	35.51	37.03			0.73	2.41	4.49	4.97	3.99	4.23
	0.73	20.67	26.46	28.88	29.19	28.26			0.73	1.54	2.24	2.34	2.52	2.31
	0.73	7.14	9.71	11.26	9.99	9.93			0.73	0.89	0.97	1.02	1.04	0.98
	0.72	0.82	0.87	0.9	0.88	0.88			0.71	0.72	0.72	0.72	0.76	0.72
	0.68	0.68	0.69	0.68	0.69	0.69			0.69	0.69	0.69	0.69	0.68	0.68
RPU of stdev	0.01	4.93	4.09	6.88	3.56	3.51			0.12	0.02	0.01	0.02	0.01	0.01
	0.01	2.81	4.23	6.15	4.55	4.22			1.1	1.02	0.39	0.07	0.02	0.02
	0.01	3.61	3.75	4.21	4.06	4.06			0.89	1.9	0.71	0.13	0.01	0.01
	0.01	1.74	1.47	2.72	2.5	1.74			1.84	1.89	0.74	0.14	0.01	0.01
	0.01	0.03	0.07	0.09	0.08	0.07			0.86	0.77	0.89	0.15	0.15	0.01
	0.01	0.01	0.01	0.01	0.01	0.01			0.98	0.84	0.52	0.12	0.01	0.01
RPU of mean	[Taurocholic acid] = 80 μM
[Benzoic acid, μM]
2000	0.71±0.01	19.99±4.93	24.89±4.09	29.25±6.88	33.31±3.56	33.09±3.51
1500	0.73±0.01	28.09±2.81	35.27±4.23	38.19±6.15	35.51±4.55	37.03±4.22
1000	0.73±0.01	20.67±3.61	26.46±3.75	28.88±4.21	29.19±4.06	28.26±4.06
500	0.73±0.01	7.14±1.74	9.71±1.47	11.26±2.72	9.99±2.5	9.93±1.74
100	0.72±0.01	0.82±0.03	0.87±0.07	0.9±0.09	0.88±0.08	0.88±0.07
0	0.68±0.01	0.68±0.01	0.69±0.01	0.68±0.01	0.69±0.01	0.69±0.01
	0	100	500	1000	1500	2000	[IPTG, μM]
RPU of mean	[Taurocholic acid] = 0 μM
[Benzoic acid, μM]
2000	0.78±0.12	2.64±0.02	4.53±0.01	4.93±0.02	4.77±0.01	4.87±0.01
1500	0.73±1.1	2.41±1.02	4.49±0.39	4.97±0.07	3.99±0.02	4.23±0.02
1000	0.73±0.89	1.54±1.9	2.24±0.71	2.34±0.13	2.52±0.01	2.31±0.01
500	0.73±1.84	0.89±1.89	0.97±0.74	1.02±0.14	1.04±0.01	0.98±0.01
100	0.71±0.86	0.72±0.77	0.72±0.89	0.72±0.15	0.76±0.15	0.72±0.01
0	0.69±0.98	0.69±0.84	0.69±0.52	0.69±0.12	0.68±0.01	0.68±0.01
	0	100	500	1000	1500	2000	[IPTG, μM]
[Benzoic acid, μM]	[Taurocholic acid] = 80 μM (Unit: RPU)
2000	0,72±0,01	20,54±5,13	25,57±4,1	30,15±7,31	34,37±4,38	34,19±4,65
1500	0,74±0,01	29,02±3,44	36,33±3,94	39,37±5,86	36,73±4,74	38,26±4,6
1000	0,73±0,01	21,44±4,13	27,41±3,81	29,74±3,24	30,25±4,55	29,16±3,89
500	0,73±0,01	7,23±1,73	9,92±1,5	11,45±2,63	10,19±2,51	10,14±1,72
100	0,73±0,01	0,82±0,03	0,86±0,05	0,89±0,07	0,86±0,05	0,86±0,04
0	0,69±0,01	0,69±0,01	0,69±0,01	0,69±0,01	0,69±0,01	0,69±0,01
	0	100	500	1000	1500	2000	[IPTG, μM]
[Benzoic acid, μM]	[Taurocholic acid] = 0 μM (Unit: RPU)
2000	0,78±0,13	2,67±1,12	4,61±0,94	5,03±1,88	4,85±0,9	4,96±1,02
1500	0,73±0,02	2,42±1,02	4,54±1,91	5,03±1,9	4,06±0,84	4,28±0,85
1000	0,74±0,01	1,51±0,34	2,23±0,69	2,33±0,73	2,5±0,9	2,29±0,51
500	0,73±0,02	0,88±0,04	0,94±0,05	0,99±0,09	1,01±0,12	0,95±0,06
100	0,72±0,01	0,73±0,02	0,72±0,01	0,72±0,01	0,77±0,15	0,73±0,01
0	0,69±0,01	0,7±0,02	0,69±0,01	0,69±0,01	0,69±0,01	0,69±0,01
	0	100	500	1000	1500	2000	[IPTG, μM]
