## Supplementary material for "A synthetic receptor platform enables rapid and portable monitoring of liver dysfunction via engineered bacteria": Raw data values: FigS3B_Right Pannel.xlsx

### Sheet: Day1
	coli/GFP | Geometric Mean (BL1-H)
B4.fcs	198	0 μM IPTG	Medium						1	2	3	4	5	6	7	8	9	10	11	12
B5.fcs	199	0 μM IPTG	Medium					A				Medium			80 μM TCA
B6.fcs	195	0 μM IPTG	Medium					B	0 μM IPTG									Reference Promoter
B7.fcs	189	0 μM IPTG	80 μM TCA					C	100 μM IPTG
B8.fcs	191	0 μM IPTG	80 μM TCA					D	500 μM IPTG
B9.fcs	193	0 μM IPTG	80 μM TCA					E	1000 μM IPTG
B10.fcs	407			Reference promoter - 1				F	1500 μM IPTG
B11.fcs	377			Reference promoter - 2				G	2000 μM IPTG
B12.fcs	353			Reference promoter - 3				H
C4.fcs	1376	100 μM IPTG	Medium
C5.fcs	1415	100 μM IPTG	Medium
C6.fcs	1255	100 μM IPTG	Medium
C7.fcs	20319	100 μM IPTG	80 μM TCA
C8.fcs	11817	100 μM IPTG	80 μM TCA
C9.fcs	16761	100 μM IPTG	80 μM TCA
D4.fcs	1571	500 μM IPTG	Medium
D5.fcs	1508	500 μM IPTG	Medium
D6.fcs	1319	500 μM IPTG	Medium
D7.fcs	20869	500 μM IPTG	80 μM TCA
D8.fcs	19861	500 μM IPTG	80 μM TCA
D9.fcs	17101	500 μM IPTG	80 μM TCA
E4.fcs	1665	1000 μM IPTG	Medium
E5.fcs	1657	1000 μM IPTG	Medium
E6.fcs	1632	1000 μM IPTG	Medium
E7.fcs	21433	1000 μM IPTG	80 μM TCA
E8.fcs	20020	1000 μM IPTG	80 μM TCA
E9.fcs	17474	1000 μM IPTG	80 μM TCA
F4.fcs	1618	1500 μM IPTG	Medium
F5.fcs	1635	1500 μM IPTG	Medium
F6.fcs	1619	1500 μM IPTG	Medium
F7.fcs	20669	1500 μM IPTG	80 μM TCA
F8.fcs	22321	1500 μM IPTG	80 μM TCA
F9.fcs	14615	1500 μM IPTG	80 μM TCA
G4.fcs	1506	2000 μM IPTG	Medium
G5.fcs	1768	2000 μM IPTG	Medium
G6.fcs	1590	2000 μM IPTG	Medium
G7.fcs	22325	2000 μM IPTG	80 μM TCA
G8.fcs	22064	2000 μM IPTG	80 μM TCA
G9.fcs	12652	2000 μM IPTG	80 μM TCA
Mean	7839
SD	8952

### Sheet: Day2
	COLI | Geometric Mean (BL1-H)
B4.fcs	196	0 μM IPTG	Medium
B5.fcs	189	0 μM IPTG	Medium					1	2	3	4	5	6	7	8	9	10	11	12
B6.fcs	186	0 μM IPTG	Medium				A				Medium			80 μM TCA
B7.fcs	191	0 μM IPTG	80 μM TCA				B	0 μM IPTG									Reference Promoter
B8.fcs	192	0 μM IPTG	80 μM TCA				C	100 μM IPTG
B9.fcs	191	0 μM IPTG	80 μM TCA				D	500 μM IPTG
B10.fcs	315			Reference promoter - 1			E	1000 μM IPTG
B11.fcs	339			Reference promoter - 2			F	1500 μM IPTG
B12.fcs	366			Reference promoter - 3			G	2000 μM IPTG
C4.fcs	764	100 μM IPTG	Medium				H
C5.fcs	591	100 μM IPTG	Medium
C6.fcs	641	100 μM IPTG	Medium
C7.fcs	9609	100 μM IPTG	80 μM TCA
C8.fcs	12786	100 μM IPTG	80 μM TCA
C9.fcs	12472	100 μM IPTG	80 μM TCA
D4.fcs	1112	500 μM IPTG	Medium
D5.fcs	889	500 μM IPTG	Medium
D6.fcs	934	500 μM IPTG	Medium
D7.fcs	15719	500 μM IPTG	80 μM TCA
D8.fcs	17138	500 μM IPTG	80 μM TCA
D9.fcs	15058	500 μM IPTG	80 μM TCA
E4.fcs	1296	1000 μM IPTG	Medium
E5.fcs	1093	1000 μM IPTG	Medium
E6.fcs	1019	1000 μM IPTG	Medium
E7.fcs	13987	1000 μM IPTG	80 μM TCA
E8.fcs	17379	1000 μM IPTG	80 μM TCA
E9.fcs	9830	1000 μM IPTG	80 μM TCA
F4.fcs	1608	1500 μM IPTG	Medium
F5.fcs	1312	1500 μM IPTG	Medium
F6.fcs	1117	1500 μM IPTG	Medium
F7.fcs	18018	1500 μM IPTG	80 μM TCA
F8.fcs	13665	1500 μM IPTG	80 μM TCA
F9.fcs	14591	1500 μM IPTG	80 μM TCA
G4.fcs	1356	2000 μM IPTG	Medium
G5.fcs	1257	2000 μM IPTG	Medium
G6.fcs	1251	2000 μM IPTG	Medium
G7.fcs	12720	2000 μM IPTG	80 μM TCA
G8.fcs	16040	2000 μM IPTG	80 μM TCA
G9.fcs	17815	2000 μM IPTG	80 μM TCA
Mean	6032
SD	6948

### Sheet: Day3
	COLI | Geometric Mean (BL1-H)
B4.fcs	192	0 μM IPTG	Medium
B5.fcs	200	0 μM IPTG	Medium					1	2	3	4	5	6	7	8	9	10	11	12
B6.fcs	202	0 μM IPTG	Medium				A				Medium			80 μM TCA
B7.fcs	194	0 μM IPTG	80 μM TCA				B	0 μM IPTG									Reference Promoter
B8.fcs	185	0 μM IPTG	80 μM TCA				C	100 μM IPTG
B9.fcs	192	0 μM IPTG	80 μM TCA				D	500 μM IPTG
B10.fcs	366			Reference promoter - 1			E	1000 μM IPTG
B11.fcs	312			Reference promoter - 2			F	1500 μM IPTG
B12.fcs	324			Reference promoter - 3			G	2000 μM IPTG
C4.fcs	1576	100 μM IPTG	Medium				H
C5.fcs	1952	100 μM IPTG	Medium
C6.fcs	1878	100 μM IPTG	Medium
C7.fcs	19431	100 μM IPTG	80 μM TCA
C8.fcs	22575	100 μM IPTG	80 μM TCA
C9.fcs	22259	100 μM IPTG	80 μM TCA
D4.fcs	2322	500 μM IPTG	Medium
D5.fcs	2294	500 μM IPTG	Medium
D6.fcs	2741	500 μM IPTG	Medium
D7.fcs	20775	500 μM IPTG	80 μM TCA
D8.fcs	19817	500 μM IPTG	80 μM TCA
D9.fcs	22497	500 μM IPTG	80 μM TCA
E4.fcs	2536	1000 μM IPTG	Medium
E5.fcs	2152	1000 μM IPTG	Medium
E6.fcs	1828	1000 μM IPTG	Medium
E7.fcs	23074	1000 μM IPTG	80 μM TCA
E8.fcs	22701	1000 μM IPTG	80 μM TCA
E9.fcs	25756	1000 μM IPTG	80 μM TCA
F4.fcs	2190	1500 μM IPTG	Medium
F5.fcs	2485	1500 μM IPTG	Medium
F6.fcs	1800	1500 μM IPTG	Medium
F7.fcs	21160	1500 μM IPTG	80 μM TCA
F8.fcs	21525	1500 μM IPTG	80 μM TCA
F9.fcs	21558	1500 μM IPTG	80 μM TCA
G4.fcs	2304	2000 μM IPTG	Medium
G5.fcs	2433	2000 μM IPTG	Medium
G6.fcs	2436	2000 μM IPTG	Medium
G7.fcs	8622	2000 μM IPTG	80 μM TCA
G8.fcs	23128	2000 μM IPTG	80 μM TCA
G9.fcs	24448	2000 μM IPTG	80 μM TCA
Mean	9088
SD	10079

### Sheet: Data Processing
20200519				20200520				20200521
RPU	Medium		80 μM TCA	RPU	Medium		80 μM TCA	RPU	Medium		80 μM TCA
0 μM IPTG	0.520668	0 μM IPTG	0.503958	0 μM IPTG	0.559804	0 μM IPTG	0.562745	0 μM IPTG	0.592814	0 μM IPTG	0.56986
100 μM IPTG	3.55849	100 μM IPTG	43.0053	100 μM IPTG	1.95686	100 μM IPTG	34.1833	100 μM IPTG	5.39521	100 μM IPTG	64.1367
500 μM IPTG	3.86807	500 μM IPTG	50.8628	500 μM IPTG	2.87745	500 μM IPTG	46.9755	500 μM IPTG	7.34232	500 μM IPTG	62.9631
1000 μM IPTG	4.35708	1000 μM IPTG	51.8267	1000 μM IPTG	3.34118	1000 μM IPTG	40.3882	1000 μM IPTG	6.50299	1000 μM IPTG	71.3882
1500 μM IPTG	4.28496	1500 μM IPTG	50.664	1500 μM IPTG	3.95784	1500 μM IPTG	45.3667	1500 μM IPTG	6.46208	1500 μM IPTG	64.1148
2000 μM IPTG	4.27792	2000 μM IPTG	50.168	2000 μM IPTG	3.78824	2000 μM IPTG	45.6618	2000 μM IPTG	7.15868	2000 μM IPTG	56.0858
pLacO1-CadC-TcpP_p5_TcpH			Benzoic acid	1500 µM
RPU	Medium	80 μM TCA	Stdev	Medium	80 μM TCA
0	0.557762	0.545521	0 μM IPTG	0.0361163	0.0361702
100	3.63685	47.1084	100 μM IPTG	1.72051	15.3925
500	4.69595	53.6005	500 μM IPTG	2.34474	8.33797
1000	4.73375	54.5344	1000 μM IPTG	1.61421	15.6764
1500	4.90163	53.3818	1500 μM IPTG	1.36125	9.66502
2000	5.07495	50.6385	2000 μM IPTG	1.8211	5.22794
pLacO1-CadC-TcpP_pBen_TcpH			Benzoic acid	1500 µM
RPU	Medium	80 μM TCA	Stdeva	Medium	80 μM TCA
0	0.728236	0.735014	0	0.0175759	0.0110796
100	2.41644	29.0227	100	1.01786	3.43898
500	4.54141	36.3283	500	1.90723	3.94409
1000	5.03453	39.3675	1000	1.89703	5.85792
1500	4.06058	36.727	1500	0.844283	4.74279
2000	4.27537	38.2567	2000	0.849322	4.60171
