## Supplementary material for "A synthetic receptor platform enables rapid and portable monitoring of liver dysfunction via engineered bacteria": Raw data values: FigS5_derived from Fig2B.xlsx

### Sheet: Feuil1
	P14			P10			P9
RPU	Day1	Day2	Day3	Day1	Day2	Day3	Day1	Day2	Day3
0	0.509142	0.559854	0.581001	0.616737	0.806569	0.66497	0.554149	0.791971	0.713316
10	0.657525	0.771533	0.715861	1.4564	2.36715	0.965225	1.23558	2.38978	1.02969
20	0.869902	0.959124	0.821035	1.93812	4.66277	1.31383	1.53657	4.57226	1.4402
40	0.587201	1.43358	1.15522	3.8045	15.9905	4.20526	6.38045	16.9029	4.64461
60	1.20816	2.11752	2.10178	12.8586	33.146	15.8295	12.1582	33.6248	19.5403
80	2.10478	3.18832	3.43172	32.3565	58.2358	38.2248	32.7419	68.9526	45.0789
100	3.04571	5.16131	4.71332	54.981	79.6737	55.0941	52.6828	96.5102	66.5318
120	4.30802	8.14088	7.87023	76.0225	90.9803	77.5098	75.1449	100.914	99.7549
160	9.83122	17.6153	15.2383	83.9536	107.269	117.221	95.7194	112.036	125.784
200	14.616	32.5387	31.6556	80.2173	110.972	128.606	90.5506	116.258	134.919
	P14			P10			P9
Fold	Day1	Day2	Day3	Day1	Day2	Day3	Day1	Day2	Day3
10	1.29144	1.3781	1.23212	2.36146	2.93484	1.45153	2.2297	3.01751	1.44352
20	1.70856	1.71317	1.41314	3.14253	5.781	1.97577	2.77284	5.77327	2.01902
40	1.15331	2.56063	1.98832	6.16876	19.8253	6.32398	11.514	21.3429	6.5113
60	2.37293	3.78227	3.61752	20.8495	41.095	23.8048	21.9404	42.4571	27.3936
80	4.13398	5.69492	5.90657	52.4641	72.2018	57.4834	59.085	87.0645	63.1962
100	5.98204	9.21904	8.11241	89.1482	98.781	82.852	95.0698	121.861	93.2711
120	8.46133	14.5411	13.546	123.266	112.799	116.561	135.604	127.421	139.847
160	19.3094	31.4641	26.2277	136.125	132.994	176.279	172.732	141.465	176.337
200	28.7072	58.1199	54.4847	130.067	137.586	193.401	163.405	146.796	189.143
Fold average	P14	P10	P9		RPU stdeva	P14	P10	P9
10	1.30055	2.24928	2.23024		10	0.0734153	0.747992	0.786996
20	1.61162	3.6331	3.52171		20	0.171908	1.94947	1.986
40	1.90075	10.7727	13.1227		40	0.70773	7.84021	7.54552
60	3.25757	28.5831	30.597		60	0.77054	10.9359	10.6269
80	5.24515	60.7164	69.7819		80	0.968108	10.2584	15.1077
100	7.77116	90.2604	103.401		100	1.64526	8.02251	16.0123
120	12.1828	117.542	134.291		120	3.26106	5.30177	6.31598
160	25.6671	148.466	163.511		160	6.09674	24.1378	19.1777
200	47.1039	153.684	166.448		200	16.0354	34.5999	21.3366
