## Supplementary material for "A synthetic receptor platform enables rapid and portable monitoring of liver dysfunction via engineered bacteria": Raw data values: FigS8a.xlsx

### Sheet: Plate Organization
	1	2	3	4	5	6	7	8	9	10	11	12
A	TcpPH						VtrAC
B	CA			UDCA			CA			UDCA
C	GCA			GUDCA			GCA			GUDCA
D	TCA			DCA			TCA			DCA
E	CDCA			GDCA			CDCA			GDCA
F	GCDCA			TDCA			GCDCA			TDCA
G	TCDCA			LDCA			TCDCA			LDCA
H

### Sheet: Day1
	coli/GFP/BL1-H+ | Freq, of null
B1.fcs	6.84
B2.fcs	6.01
B3.fcs	6.58					Average	TcpPH	VtrAC		Stdeva	TcpPH	VtrAC
B4.fcs	4.14					CA	6.47667	27.8667		CA	0.424539	2.09841
B5.fcs	4.64					GCA	57.9333	50.8333		GCA	13.9055	4.84286
B6.fcs	4.45					TCA	87.5333	50.5667		TCA	4.11015	4.4658
B7.fcs	29.5					CDCA	7.42667	32.6		CDCA	0.444672	1.35277
B8.fcs	25.5					GCDCA	86.5	69.1667		GCDCA	2.2	4.72899
B9.fcs	28.6					TCDCA	46.0333	71.3667		TCDCA	1.77858	1.10151
B10.fcs	43					UDCA	4.41	37.2333		UDCA	0.252389	6.0136
B11.fcs	31					GUDCA	5.06333	48.0333		GUDCA	0.0802081	3.95517
B12.fcs	37.7					DCA	5.30333	57		DCA	0.483873	5.33948
C1.fcs	65.2					GDCA	6.45	91.7667		GDCA	0.182483	1.43643
C2.fcs	41.9					TDCA	7.9	92.9333		TDCA	0.376431	1.02144
C3.fcs	66.7					LCA	4.32333	69.7333		LCA	0.617117	3.2532
C4.fcs	5.14
C5.fcs	4.98					Reference	4.51333			Reference	0.155671
C6.fcs	5.07
C7.fcs	52.9
C8.fcs	45.3
C9.fcs	54.3					RPU-Ave	TcpPH	RPU-Ave	VtrAC	RPU-Std	TcpPH	RPU-Std	VtrAC
C10.fcs	49.3					CA	1.43501	CA	6.1743	CA	0.0940633	CA	0.464936
C11.fcs	43.6					GCA	12.836	GCA	11.2629	GCA	3.08099	GCA	1.07301
C12.fcs	51.2					TCA	19.3944	TCA	11.2038	TCA	0.910668	TCA	0.989467
D1.fcs	90.2					CDCA	1.64549	CDCA	7.22304	CDCA	0.0985241	CDCA	0.299729
D2.fcs	89.6					GCDCA	19.1654	GCDCA	15.325	GCDCA	0.487445	GCDCA	1.04778
D3.fcs	82.8					TCDCA	10.1994	TCDCA	15.8124	TCDCA	0.394072	TCDCA	0.244058
D4.fcs	5.85					UDCA	0.977105	UDCA	8.24963	UDCA	0.0559207	UDCA	1.33241
D5.fcs	4.93					GUDCA	1.12186	GUDCA	10.6425	GUDCA	0.0177714	GUDCA	0.876329
D6.fcs	5.13					DCA	1.17504	DCA	12.6292	DCA	0.10721	DCA	1.18304
D7.fcs	49.4					GDCA	1.4291	GDCA	20.3323	GDCA	0.040432	GDCA	0.318264
D8.fcs	46.8					TDCA	1.75037	TDCA	20.5908	TDCA	0.0834041	TDCA	0.226315
D9.fcs	55.5					LCA	0.957903	LCA	15.4505	LCA	0.136732	LCA	0.720798
D10.fcs	61.5
D11.fcs	51.1
D12.fcs	58.4
E1.fcs	7.94
E2.fcs	7.16
E3.fcs	7.18
E4.fcs	6.33
E5.fcs	6.36
E6.fcs	6.66
E7.fcs	32.7
E8.fcs	31.2
E9.fcs	33.9
E10.fcs	93.4
E11.fcs	90.7
E12.fcs	91.2
F1.fcs	88.7
F2.fcs	84.3
F3.fcs	86.5
F4.fcs	7.82
F5.fcs	7.57
F6.fcs	8.31
F7.fcs	74.4
F8.fcs	65.2
F9.fcs	67.9
F10.fcs	94.1
F11.fcs	92.2
F12.fcs	92.5
G1.fcs	46.8
G2.fcs	44
G3.fcs	47.3
G4.fcs	4.84
G5.fcs	3.64
G6.fcs	4.49
G7.fcs	71.9
G8.fcs	72.1
G9.fcs	70.1
G10.fcs	72.9
G11.fcs	66.4
G12.fcs	69.9
H7.fcs	4.66
H8.fcs	4.35
H9.fcs	4.53
Mean	41.2
SD	31.6

### Sheet: Day2
	coli/GFP/BL1-H+ | Freq, of null
B1.fcs	6.5
B2.fcs	6.27
B3.fcs	6.4					Average	TcpPH	VtrAC		Stdeva	TcpPH	VtrAC
B4.fcs	4.8					CA	6.39	38.0333		CA	0.115326	5.26245
B5.fcs	3.75					GCA	65.6	55.9667		GCA	13.9216	3.33217
B6.fcs	4.49					TCA	88.2333	54.6667		TCA	2.61598	3.55715
B7.fcs	37.1					CDCA	9.11	40.7333		CDCA	0.261534	4.21228
B8.fcs	33.3					GCDCA	84.7	75.0667		GCDCA	2.22711	2.11266
B9.fcs	43.7					TCDCA	40.5333	72.2667		TCDCA	3.23316	3.40783
B10.fcs	51.6					UDCA	4.34667	48.7667		UDCA	0.539475	4.56545
B11.fcs	43.5					GUDCA	5.16333	52.7333		GUDCA	0.940443	3.02379
B12.fcs	51.2					DCA	5.87333	66		DCA	0.516366	3.68646
C1.fcs	71.5					GDCA	7.97	95.2667		GDCA	0.590254	0.11547
C2.fcs	49.7					TDCA	9.73333	94.9333		TDCA	0.465224	0.64291
C3.fcs	75.6					LCA	8.83333	77.9		LCA	0.540123	2.45764
C4.fcs	6.12
C5.fcs	4.24
C6.fcs	5.13
C7.fcs	56.5
C8.fcs	52.4
C9.fcs	59
C10.fcs	53.9
C11.fcs	49.3
C12.fcs	55
D1.fcs	85.8
D2.fcs	87.9
D3.fcs	91
D4.fcs	5.78
D5.fcs	6.43
D6.fcs	5.41
D7.fcs	55.4
D8.fcs	50.8
D9.fcs	57.8
D10.fcs	64.5
D11.fcs	63.3
D12.fcs	70.2
E1.fcs	9.23
E2.fcs	8.81
E3.fcs	9.29
E4.fcs	8.27
E5.fcs	8.35
E6.fcs	7.29
E7.fcs	39.9
E8.fcs	37
E9.fcs	45.3
E10.fcs	95.2
E11.fcs	95.4
E12.fcs	95.2
F1.fcs	87.1
F2.fcs	84.3
F3.fcs	82.7
F4.fcs	9.89
F5.fcs	10.1
F6.fcs	9.21
F7.fcs	74.8
F8.fcs	73.1
F9.fcs	77.3
F10.fcs	95.4
F11.fcs	95.2
F12.fcs	94.2
G1.fcs	44
G2.fcs	40
G3.fcs	37.6
G4.fcs	9.38
G5.fcs	8.3
G6.fcs	8.82
G7.fcs	70.2
G8.fcs	70.4
G9.fcs	76.2
G10.fcs	79.7
G11.fcs	75.1
G12.fcs	78.9
H7.fcs	3.48
H8.fcs	3.18
H9.fcs	3.6
Mean	44.5
SD	32.4

### Sheet: Day3
	coli/GFP/BL1-H+ | Freq, of null
B1.fcs	6.48
B2.fcs	10
B3.fcs	8.19					Average	TcpPH	VtrAC		Stdeva	TcpPH	VtrAC
B4.fcs	6.58					CA	8.22333	32.3667		CA	1.76024	3.17857
B5.fcs	4.56					GCA	85.1	56.9		GCA	4.61844	4.77598
B6.fcs	5.25					TCA	92.4667	57.2667		TCA	1.35031	4.72264
B7.fcs	34.9					CDCA	9.11667	32.5333		CDCA	2.06214	0.802081
B8.fcs	28.8					GCDCA	91.2667	75.2667		GCDCA	0.90185	5.57165
B9.fcs	33.4					TCDCA	51.9333	75.3333		TCDCA	1.77858	3.51615
B10.fcs	55.1					UDCA	5.46333	49.9667		UDCA	1.02676	4.8346
B11.fcs	45.5					GUDCA	6.80667	59.5		GUDCA	0.837038	4.39204
B12.fcs	49.3					DCA	5.20333	68.3333		DCA	0.473427	3.75278
C1.fcs	80					GDCA	7.15	95.1333		GDCA	0.175214	1.17189
C2.fcs	86.3					TDCA	7.99667	93.4667		TDCA	0.339755	3.51615
C3.fcs	89					LCA	3.84667	64.6333		LCA	0.557524	2.46847
C4.fcs	7.55
C5.fcs	5.9
C6.fcs	6.97
C7.fcs	60
C8.fcs	51.4
C9.fcs	59.3
C10.fcs	55.5
C11.fcs	58.8
C12.fcs	64.2
D1.fcs	91.1
D2.fcs	93.8
D3.fcs	92.5
D4.fcs	5.75
D5.fcs	4.93
D6.fcs	4.93
D7.fcs	61.7
D8.fcs	52.3
D9.fcs	57.8
D10.fcs	72
D11.fcs	64.5
D12.fcs	68.5
E1.fcs	7.39
E2.fcs	11.4
E3.fcs	8.56
E4.fcs	6.97
E5.fcs	7.32
E6.fcs	7.16
E7.fcs	32.6
E8.fcs	31.7
E9.fcs	33.3
E10.fcs	96
E11.fcs	93.8
E12.fcs	95.6
F1.fcs	92.2
F2.fcs	90.4
F3.fcs	91.2
F4.fcs	8.09
F5.fcs	7.62
F6.fcs	8.28
F7.fcs	81.1
F8.fcs	70
F9.fcs	74.7
F10.fcs	96.2
F11.fcs	89.5
F12.fcs	94.7
G1.fcs	52.7
G2.fcs	49.9
G3.fcs	53.2
G4.fcs	4.48
G5.fcs	3.43
G6.fcs	3.63
G7.fcs	79.3
G8.fcs	72.6
G9.fcs	74.1
G10.fcs	66.7
G11.fcs	65.3
G12.fcs	61.9
H7.fcs	2.87
H8.fcs	2.88
H9.fcs	2.36
Mean	45.5
SD	33.8

### Sheet: Calculation total
		Day1	Average	TcpPH	VtrAC
			CA	6.47667	27.8667
			GCA	57.9333	50.8333
			TCA	87.5333	50.5667
			CDCA	7.42667	32.6
			GCDCA	86.5	69.1667
			TCDCA	46.0333	71.3667
			UDCA	4.41	37.2333
			GUDCA	5.06333	48.0333
			DCA	5.30333	57
			GDCA	6.45	91.7667
			TDCA	7.9	92.9333
			LCA	4.32333	69.7333
		Day2	Average	TcpPH	VtrAC
			CA	6.39	38.0333
			GCA	65.6	55.9667
			TCA	88.2333	54.6667
			CDCA	9.11	40.7333
			GCDCA	84.7	75.0667
			TCDCA	40.5333	72.2667
			UDCA	4.34667	48.7667
			GUDCA	5.16333	52.7333
			DCA	5.87333	66
			GDCA	7.97	95.2667
			TDCA	9.73333	94.9333
			LCA	8.83333	77.9
		Day3	Average	TcpPH	VtrAC
			CA	8.22333	32.3667
			GCA	85.1	56.9
			TCA	92.4667	57.2667
			CDCA	9.11667	32.5333
			GCDCA	91.2667	75.2667
			TCDCA	51.9333	75.3333
			UDCA	5.46333	49.9667
			GUDCA	6.80667	59.5
			DCA	5.20333	68.3333
			GDCA	7.15	95.1333
			TDCA	7.99667	93.4667
			LCA	3.84667	64.6333
			Average	TcpPH	VtrAC		stdeva
			CA	7.03	32.7556	CA	1.03437	5.09448
			GCA	69.5444	54.5667	GCA	14.0063	3.26667
			TCA	89.4111	54.1667	TCA	2.66923	3.37787
			CDCA	8.55111	35.2889	CDCA	0.973803	4.71515
			GCDCA	87.4889	73.1667	GCDCA	3.39318	3.46554
			TCDCA	46.1667	72.9889	TCDCA	5.70117	2.07962
			UDCA	4.74	45.3222	UDCA	0.627225	7.03083
			GUDCA	5.67778	53.4222	GUDCA	0.978924	5.76429
			DCA	5.46	63.7778	DCA	0.361432	5.98455
			GDCA	7.19	94.0556	GDCA	0.760789	1.98336
			TDCA	8.54333	93.7778	TDCA	1.0317	1.03566
			LCA	5.66778	70.7556	LCA	2.75179	6.69215
