## Supplementary material for "A synthetic receptor platform enables rapid and portable monitoring of liver dysfunction via engineered bacteria": Raw data values: FigS8b.xlsx

### Sheet: Plate organization
		1	2	3	4	5	6	7	8	9	10	11	12
	A	TcpPH						VtrAC
	B	CA			UDCA			CA			UDCA
	C	GCA			GUDCA			GCA			GUDCA
	D	TCA			DCA			TCA			DCA
	E	CDCA			GDCA			CDCA			GDCA
	F	GCDCA			TDCA			GCDCA			TDCA
	G	TCDCA			LDCA			TCDCA			LDCA
	H

### Sheet: Day1
	coli/GFP/BL1-H+ | Freq. of null	coli/GFP/BL1-H- | Geometric Mean (BL1-H)	coli/GFP/BL1-H+ | Geometric Mean (BL1-H)
B1.fcs	6.84 %	223	2929				13.1345
B2.fcs	6.01 %	215	2810				13.0698
B3.fcs	6.58 %	215	2889				13.4372
B4.fcs	4.14 %	215	2429				11.2977
B5.fcs	4.64 %	216	2343				10.8472
B6.fcs	4.45 %	216	2339				10.8287
B7.fcs	29.5 %	312	3061				9.8109
B8.fcs	25.5 %	306	2784				9.09804
B9.fcs	28.6 %	309	3038				9.83172
B10.fcs	43.0 %	341	3929				11.522
B11.fcs	31.0 %	321	3069				9.56075
B12.fcs	37.7 %	336	3619				10.7708
C1.fcs	65.2 %	370	11043				29.8459
C2.fcs	41.9 %	258	10040				38.9147
C3.fcs	66.7 %	358	12580				35.1397
C4.fcs	5.14 %	226	2784				12.3186
C5.fcs	4.98 %	229	2349				10.2576
C6.fcs	5.07 %	229	2477				10.8166
C7.fcs	52.9 %	366	4242				11.5902
C8.fcs	45.3 %	354	3610				10.1977
C9.fcs	54.3 %	364	4353				11.9588
C10.fcs	49.3 %	350	4504				12.8686			TcpPH	Average	Stdeva	VtrAC	Average	Stdeva
C11.fcs	43.6 %	346	3950				11.4162			CA	13.2138	0.196139	CA	9.58022	0.417708
C12.fcs	51.2 %	357	4786				13.4062			GCA	34.6334	4.55553	GCA	11.2489	0.928801
D1.fcs	90.2 %	290	32301				111.383			TCA	97.1235	20.3091	TCA	10.8723	0.569399
D2.fcs	89.6 %	290	30774				106.117			CDCA	14.7845	0.185301	CDCA	10.4622	0.331556
D3.fcs	82.8 %	324	23934				73.8704			GCDCA	99.6922	12.3557	GCDCA	17.0067	2.82133
D4.fcs	5.85 %	238	3752				15.7647			TCDCA	73.1492	3.71922	TCDCA	16.9252	1.8092
D5.fcs	4.93 %	226	2618				11.5841			UDCA	10.9912	0.265576	UDCA	10.6179	0.989532
D6.fcs	5.13 %	229	2643				11.5415			GUDCA	11.1309	1.06582	GUDCA	12.5636	1.02944
D7.fcs	49.4 %	357	3893				10.9048			DCA	12.9634	2.42608	DCA	13.3278	1.90129
D8.fcs	46.8 %	355	3652				10.2873			GDCA	11.5614	0.343231	GDCA	52.2446	18.0712
D9.fcs	55.5 %	372	4250				11.4247			TDCA	15.64	1.541	TDCA	53.4062	9.38528
D10.fcs	61.5 %	371	5541				14.9353			LCA	16.9916	0.670998	LCA	17.8763	1.83927
D11.fcs	51.1 %	371	4166				11.2291
D12.fcs	58.4 %	370	5113				13.8189
E1.fcs	7.94 %	218	3211				14.7294
E2.fcs	7.16 %	218	3190				14.633
E3.fcs	7.18 %	225	3373				14.9911
E4.fcs	6.33 %	242	2743				11.3347
E5.fcs	6.36 %	229	2738				11.9563
E6.fcs	6.66 %	239	2723				11.3933
E7.fcs	32.7 %	315	3306				10.4952
E8.fcs	31.2 %	312	3156				10.1154
E9.fcs	33.9 %	317	3416				10.776
E10.fcs	93.4 %	302	21821				72.255
E11.fcs	90.7 %	365	13547				37.1151
E12.fcs	91.2 %	338	16009				47.3639
F1.fcs	88.7 %	292	31705				108.579
F2.fcs	84.3 %	290	24819				85.5828
F3.fcs	86.5 %	283	29691				104.915
F4.fcs	7.82 %	232	4039				17.4095
F5.fcs	7.57 %	231	3371				14.5931
F6.fcs	8.31 %	242	3610				14.9174
F7.fcs	74.4 %	385	7763				20.1636
F8.fcs	65.2 %	380	5598				14.7316
F9.fcs	67.9 %	384	6192				16.125
F10.fcs	94.1 %	330	20917				63.3848
F11.fcs	92.2 %	344	15396				44.7558
F12.fcs	92.5 %	334	17394				52.0778
G1.fcs	46.8 %	253	18658				73.747
G2.fcs	44.0 %	257	17776				69.1673
G3.fcs	47.3 %	255	19516				76.5333
G4.fcs	4.84 %	207	3669				17.7246
G5.fcs	3.64 %	203	3419				16.8424
G6.fcs	4.49 %	206	3380				16.4078
G7.fcs	71.9 %	378	7184				19.0053
G8.fcs	72.1 %	404	6350				15.7178
G9.fcs	70.1 %	401	6437				16.0524
G10.fcs	72.9 %	383	7630				19.9217
G11.fcs	66.4 %	374	6118				16.3583
G12.fcs	69.9 %	381	6610				17.3491
H7.fcs	4.66 %	369	1834				4.97019	5.18884	0.85157
H8.fcs	4.35 %	374	1671				4.46791
H9.fcs	4.53 %	366	2243				6.12842
Mean	41.2 %	302	7824
SD	31.6 %	63.7	8016

### Sheet: Day2
	coli/GFP/BL1-H+ | Freq. of null	coli/GFP/BL1-H- | Geometric Mean (BL1-H)	coli/GFP/BL1-H+ | Geometric Mean (BL1-H)							TcpPH	Average	Stdeva	VtrAC	Average	Stdeva
B1.fcs	6.50 %	223	2702				12.1166			CA	12.2886	0.242251	CA	14.6446	2.07173
B2.fcs	6.27 %	221	2777				12.5656			GCA	22.1414	12.747	GCA	15.4544	1.9889
B3.fcs	6.40 %	218	2656				12.1835			TCA	141.303	57.3669	TCA	15.7636	1.72339
B4.fcs	4.80 %	219	2227				10.1689			CDCA	13.8505	0.436622	CDCA	14.8302	1.9999
B5.fcs	3.75 %	219	2401				10.9635			GCDCA	100.398	18.8974	GCDCA	22.4974	2.64719
B6.fcs	4.49 %	217	2312				10.6544			TCDCA	56.926	5.65174	TCDCA	22.1284	2.18935
B7.fcs	37.1 %	315	4711				14.9556			UDCA	10.5956	0.400508	UDCA	15.0071	2.0629
B8.fcs	33.3 %	315	3917				12.4349			GUDCA	11.8063	0.603441	GUDCA	14.8983	1.41339
B9.fcs	43.7 %	324	5360				16.5432			DCA	14.0446	3.1572	DCA	17.6213	2.46588
B10.fcs	51.6 %	340	5472				16.0941			GDCA	11.1292	0.143431	GDCA	120.993	4.37303
B11.fcs	43.5 %	336	4243				12.628			TDCA	14.3577	2.24013	TDCA	101.835	13.8913
B12.fcs	51.2 %	341	5558				16.2991			LCA	16.6634	3.56866	LCA	28.8397	3.26537
C1.fcs	71.5 %	396	7608				19.2121
C2.fcs	49.7 %	386	4290				11.114
C3.fcs	75.6 %	367	13248				36.0981
C4.fcs	6.12 %	228	2685				11.7763
C5.fcs	4.24 %	224	2783				12.4241
C6.fcs	5.13 %	229	2569				11.2183
C7.fcs	56.5 %	359	5618				15.649
C8.fcs	52.4 %	357	4775				13.3754
C9.fcs	59.0 %	363	6294				17.3388
C10.fcs	53.9 %	352	5472				15.5455
C11.fcs	49.3 %	350	4647				13.2771
C12.fcs	55.0 %	352	5587				15.8722
D1.fcs	85.8 %	319	25074				78.6019
D2.fcs	87.9 %	204	38996				191.157
D3.fcs	91.0 %	238	36688				154.151
D4.fcs	5.78 %	235	3391				14.4298
D5.fcs	6.43 %	235	3993				16.9915
D6.fcs	5.41 %	233	2496				10.7124
D7.fcs	55.4 %	354	5574				15.7458
D8.fcs	50.8 %	346	4861				14.0491
D9.fcs	57.8 %	355	6211				17.4958
D10.fcs	64.5 %	367	6153				16.7657
D11.fcs	63.3 %	370	5808				15.6973
D12.fcs	70.2 %	369	7528				20.4011
E1.fcs	9.23 %	223	3168				14.2063
E2.fcs	8.81 %	223	2980				13.3632
E3.fcs	9.29 %	221	3090				13.9819
E4.fcs	8.27 %	236	2657				11.2585
E5.fcs	8.35 %	240	2677				11.1542
E6.fcs	7.29 %	239	2623				10.9749
E7.fcs	39.9 %	319	4734				14.8401
E8.fcs	37.0 %	315	4040				12.8254
E9.fcs	45.3 %	326	5485				16.8252
E10.fcs	95.2 %	237	28153				118.789
E11.fcs	95.4 %	235	29617				126.03
E12.fcs	95.2 %	236	27886				118.161
F1.fcs	87.1 %	272	32778				120.507
F2.fcs	84.3 %	282	27546				97.6809
F3.fcs	82.7 %	294	24404				83.0068
F4.fcs	9.89 %	247	3659				14.8138
F5.fcs	10.1 %	251	4100				16.3347
F6.fcs	9.21 %	252	3005				11.9246
F7.fcs	74.8 %	375	8611				22.9627
F8.fcs	73.1 %	384	7545				19.6484
F9.fcs	77.3 %	387	9629				24.8811
F10.fcs	95.4 %	262	27876				106.397
F11.fcs	95.2 %	248	27992				112.871
F12.fcs	94.2 %	267	23025				86.236
G1.fcs	44.0 %	267	16922				63.3783
G2.fcs	40.0 %	263	14346				54.5475
G3.fcs	37.6 %	264	13953				52.8523
G4.fcs	9.38 %	218	4522				20.7431
G5.fcs	8.30 %	223	3149				14.1211
G6.fcs	8.82 %	222	3358				15.1261
G7.fcs	70.2 %	350	7761				22.1743
G8.fcs	70.4 %	371	7389				19.9164
G9.fcs	76.2 %	377	9159				24.2944
G10.fcs	79.7 %	370	11160				30.1622
G11.fcs	75.1 %	365	9169				25.1205
G12.fcs	78.9 %	368	11495				31.2364
H7.fcs	3.48 %	375	2614				6.97067	7.90271	3.16947
H8.fcs	3.18 %	372	1973				5.30376
H9.fcs	3.60 %	362	4139				11.4337
Mean	44.5 %	296	9268
SD	32.4 %	62.5	9434

### Sheet: Day3
	coli/GFP/BL1-H+ | Freq. of null	coli/GFP/BL1-H- | Geometric Mean (BL1-H)	coli/GFP/BL1-H+ | Geometric Mean (BL1-H)							TcpPH	Average	Stdeva	VtrAC	Average	Stdeva
B1.fcs	6.48 %	225	3348				14.88			CA	13.51	1.41463	CA	10.1002	0.489895
B2.fcs	10.0 %	238	2869				12.0546			GCA	37.0662	4.81125	GCA	12.8778	1.00493
B3.fcs	8.19 %	220	2991				13.5955			TCA	123.393	22.8048	TCA	12.7817	1.19058
B4.fcs	6.58 %	273	2260				8.27839			CDCA	14.5318	1.87148	CDCA	11.4005	0.502729
B5.fcs	4.56 %	214	2406				11.243			GCDCA	111.522	3.50393	GCDCA	21.2846	4.20073
B6.fcs	5.25 %	217	2429				11.1935			TCDCA	90.1141	8.26403	TCDCA	20.1119	1.21397
B7.fcs	34.9 %	323	3413				10.5666			UDCA	10.2383	1.69752	UDCA	12.9719	1.60929
B8.fcs	28.8 %	312	2992				9.58974			GUDCA	11.0992	0.583967	GUDCA	15.621	1.23753
B9.fcs	33.4 %	326	3307				10.1442			DCA	13.4437	0.497386	DCA	18.5713	2.46933
B10.fcs	55.1 %	357	4991				13.9804			GDCA	13.7081	0.69337	GDCA	93.5121	33.0168
B11.fcs	45.5 %	345	3835				11.1159			TDCA	18.4356	2.04315	TDCA	89.7902	12.8924
B12.fcs	49.3 %	343	4740				13.8192			LCA	18.8563	2.5266	LCA	24.0893	2.77974
C1.fcs	80.0 %	318	12171				38.2736
C2.fcs	86.3 %	385	12230				31.7662
C3.fcs	89.0 %	378	15558				41.1587
C4.fcs	7.55 %	239	2606				10.9038
C5.fcs	5.90 %	217	2551				11.7558
C6.fcs	6.97 %	232	2468				10.6379
C7.fcs	60.0 %	374	4871				13.0241
C8.fcs	51.4 %	359	4239				11.8078
C9.fcs	59.3 %	368	5079				13.8016
C10.fcs	55.5 %	348	5371				15.4339
C11.fcs	58.8 %	367	5317				14.4877
C12.fcs	64.2 %	376	6370				16.9415
D1.fcs	91.1 %	244	34329				140.693
D2.fcs	93.8 %	268	35359				131.937
D3.fcs	92.5 %	309	30143				97.5502
D4.fcs	5.75 %	206	2883				13.9951
D5.fcs	4.93 %	207	2697				13.029
D6.fcs	4.93 %	202	2688				13.3069
D7.fcs	61.7 %	375	4976				13.2693
D8.fcs	52.3 %	365	4170				11.4247
D9.fcs	57.8 %	361	4928				13.651
D10.fcs	72.0 %	366	7685				20.9973
D11.fcs	64.5 %	362	5814				16.0608
D12.fcs	68.5 %	369	6884				18.6558
E1.fcs	7.39 %	224	3721				16.6116
E2.fcs	11.4 %	246	3194				12.9837
E3.fcs	8.56 %	222	3108				14
E4.fcs	6.97 %	221	3195				14.457
E5.fcs	7.32 %	226	2958				13.0885
E6.fcs	7.16 %	216	2933				13.5787
E7.fcs	32.6 %	305	3501				11.4787
E8.fcs	31.7 %	307	3335				10.8632
E9.fcs	33.3 %	306	3629				11.8595
E10.fcs	96.0 %	241	31678				131.444
E11.fcs	93.8 %	307	21868				71.2313
E12.fcs	95.6 %	324	25227				77.8611
F1.fcs	92.2 %	292	31519				107.942
F2.fcs	90.4 %	273	30489				111.681
F3.fcs	91.2 %	269	30920				114.944
F4.fcs	8.09 %	220	4525				20.5682
F5.fcs	7.62 %	218	3977				18.2431
F6.fcs	8.28 %	222	3662				16.4955
F7.fcs	81.1 %	387	10005				25.8527
F8.fcs	70.0 %	381	6701				17.5879
F9.fcs	74.7 %	392	8002				20.4133
F10.fcs	96.2 %	283	29074				102.735
F11.fcs	89.5 %	264	20315				76.9508
F12.fcs	94.7 %	276	24753				89.6848
G1.fcs	52.7 %	232	22899				98.7026
G2.fcs	49.9 %	243	19979				82.2181
G3.fcs	53.2 %	242	21640				89.4215
G4.fcs	4.48 %	209	3645				17.4402
G5.fcs	3.43 %	211	3662				17.3555
G6.fcs	3.63 %	203	4420				21.7734
G7.fcs	79.3 %	451	8940				19.8226
G8.fcs	72.6 %	378	7208				19.0688
G9.fcs	74.1 %	378	8106				21.4444
G10.fcs	66.7 %	310	8431				27.1968
G11.fcs	65.3 %	330	7207				21.8394
G12.fcs	61.9 %	315	7318				23.2317
H7.fcs	2.87 %	369	1940				5.25745	4.74187	0.498495
H8.fcs	2.88 %	367	1727				4.70572
H9.fcs	2.36 %	362	1543				4.26243
Mean	45.5 %	296	9359
SD	33.8 %	65.8	9661

### Sheet: Data organization
		Day1	TcpPH	Average	Stdeva	VtrAC	Average	Stdeva
			CA	13.2138	0.196139	CA	9.58022	0.417708
			GCA	34.6334	4.55553	GCA	11.2489	0.928801
			TCA	97.1235	20.3091	TCA	10.8723	0.569399
			CDCA	14.7845	0.185301	CDCA	10.4622	0.331556
			GCDCA	99.6922	12.3557	GCDCA	17.0067	2.82133
			TCDCA	73.1492	3.71922	TCDCA	16.9252	1.8092
			UDCA	10.9912	0.265576	UDCA	10.6179	0.989532
			GUDCA	11.1309	1.06582	GUDCA	12.5636	1.02944
			DCA	12.9634	2.42608	DCA	13.3278	1.90129
			GDCA	11.5614	0.343231	GDCA	52.2446	18.0712
			TDCA	15.64	1.541	TDCA	53.4062	9.38528
			LCA	16.9916	0.670998	LCA	17.8763	1.83927
		Day2	TcpPH	Average	Stdeva	VtrAC	Average	Stdeva
			CA	12.2886	0.242251	CA	14.6446	2.07173
			GCA	22.1414	12.747	GCA	15.4544	1.9889
			TCA	141.303	57.3669	TCA	15.7636	1.72339
			CDCA	13.8505	0.436622	CDCA	14.8302	1.9999
			GCDCA	100.398	18.8974	GCDCA	22.4974	2.64719
			TCDCA	56.926	5.65174	TCDCA	22.1284	2.18935
			UDCA	10.5956	0.400508	UDCA	15.0071	2.0629
			GUDCA	11.8063	0.603441	GUDCA	14.8983	1.41339
			DCA	14.0446	3.1572	DCA	17.6213	2.46588
			GDCA	11.1292	0.143431	GDCA	120.993	4.37303
			TDCA	14.3577	2.24013	TDCA	101.835	13.8913
			LCA	16.6634	3.56866	LCA	28.8397	3.26537
		Day3	TcpPH	Average	Stdeva	VtrAC	Average	Stdeva
			CA	13.51	1.41463	CA	10.1002	0.489895
			GCA	37.0662	4.81125	GCA	12.8778	1.00493
			TCA	123.393	22.8048	TCA	12.7817	1.19058
			CDCA	14.5318	1.87148	CDCA	11.4005	0.502729
			GCDCA	111.522	3.50393	GCDCA	21.2846	4.20073
			TCDCA	90.1141	8.26403	TCDCA	20.1119	1.21397
			UDCA	10.2383	1.69752	UDCA	12.9719	1.60929
			GUDCA	11.0992	0.583967	GUDCA	15.621	1.23753
			DCA	13.4437	0.497386	DCA	18.5713	2.46933
			GDCA	13.7081	0.69337	GDCA	93.5121	33.0168
			TDCA	18.4356	2.04315	TDCA	89.7902	12.8924
			LCA	18.8563	2.5266	LCA	24.0893	2.77974
			TcpPH	Average	Stdeva	VtrAC	Average	Stdeva
			CA	13.0041	0.637159	CA	11.4416	2.78596
			GCA	31.2803	8.00748	GCA	13.1937	2.12047
			TCA	120.607	22.2214	TCA	13.1392	2.46516
			CDCA	14.3889	0.483126	CDCA	12.231	2.29939
			GCDCA	103.871	6.63574	GCDCA	20.2629	2.8844
			TCDCA	73.3964	16.5954	TCDCA	19.7218	2.62346
			UDCA	10.6084	0.376608	UDCA	12.8656	2.19654
			GUDCA	11.3454	0.399386	GUDCA	14.361	1.59795
			DCA	13.4839	0.541697	DCA	16.5068	2.79379
			GDCA	12.1329	1.38115	GDCA	88.9167	34.6039
			TDCA	16.1444	2.08524	TDCA	81.677	25.213
			LCA	17.5038	1.18278	LCA	23.6018	5.49792
