## Supplementary material for "A synthetic receptor platform enables rapid and portable monitoring of liver dysfunction via engineered bacteria": Raw data values: FigS12a.xlsx

### Sheet: Theoretical background
				HJ style				Guillaume style
Codon	Amino acid			Amino acid	# of codon form	Background frequencies		Amino acid	# of codon form	Background frequencies
AAG	K			A	2	0.0625		A	2	0.0625
AAT	N			C	1	0.03125		R	3	0.09375
ATG	M			D	1	0.03125		N	1	0.03125
ATT	I			E	1	0.03125		D	1	0.03125
ACG	T			F	1	0.03125		C	1	0.03125
ACT	T			G	2	0.0625		E	1	0.03125
AGG	R			H	1	0.03125		Q	1	0.03125
AGT	S			I	1	0.03125		G	2	0.0625
				K	1	0.03125		H	1	0.03125
TAG	Stop (X)			L	3	0.09375		I	1	0.03125
TAT	Y			M	1	0.03125		L	3	0.09375
TTG	L			N	1	0.03125		K	1	0.03125
TTT	F			P	2	0.0625		M	1	0.03125
TCG	S			Q	1	0.03125		F	1	0.03125
TCT	S			R	3	0.09375		P	2	0.0625
TGG	W			S	3	0.09375		S	3	0.09375
TGT	C			T	2	0.0625		T	2	0.0625
				V	2	0.0625		W	1	0.03125
CAG	Q			W	1	0.03125		Y	1	0.03125
CAT	H			Y	1	0.03125		V	2	0.0625
CTG	L			X	1	0.03125		STOP	1	0.03125
CTT	L			Sum	32	1		Sum	32	1
CCG	P
CCT	P
CGG	R
CGT	R
GAG	E
GAT	D
GTG	V
GTT	V
GCG	A
GCT	A
GGG	G
GGT	G

### Sheet: Background_Preselected
	From Guillaume_20210316
		1	2	3	4	Average	Stdeva
	A	0.052799	0.0498007	0.0521635	0.0524779	0.0518103	0.00136461
	R	0.0732938	0.0722865	0.0722624	0.0735908	0.0728584	0.000685123
	N	0.0385241	0.0401582	0.0383284	0.0377022	0.0386782	0.00104706
	D	0.0335395	0.0350981	0.0322399	0.0315555	0.0331083	0.00156106
	C	0.0396135	0.0421952	0.0424395	0.040122	0.0410926	0.00143291
	E	0.0226608	0.0225877	0.0207086	0.0226795	0.0221591	0.000967845
	Q	0.0216843	0.0212084	0.0183609	0.0200895	0.0203358	0.00147658
	G	0.0689835	0.0667528	0.072424	0.0766933	0.0712134	0.00433452
	H	0.0360595	0.0345018	0.0332717	0.0326435	0.0341191	0.00150632
	I	0.0474695	0.0455015	0.0500458	0.0472043	0.0475553	0.00187536
	L	0.099946	0.0967094	0.097293	0.0946198	0.0971421	0.00219348
	K	0.0223976	0.02331	0.0200161	0.0217055	0.0218573	0.0013923
	M	0.026493	0.0257432	0.0257328	0.0250383	0.0257518	0.000594125
	F	0.0588855	0.0608738	0.0687187	0.0644557	0.0632334	0.0043226
	P	0.0451881	0.0454747	0.0430744	0.0447259	0.0446158	0.0010729
	S	0.097716	0.0998921	0.0963497	0.0977321	0.0979225	0.0014642
	T	0.0492711	0.050924	0.051471	0.0496224	0.0503221	0.00104504
	W	0.0264166	0.0256437	0.0260838	0.0266908	0.0262087	0.000451122
	Y	0.0452538	0.0463975	0.0462504	0.0463593	0.0460652	0.000544527
	V	0.0722671	0.0709437	0.0723086	0.0726844	0.072051	0.000761642
	STOP	0.0215375	0.0239968	0.0204569	0.0216073	0.0218996	0.00149404
		A	R	N	D	C	E	Q	G	H	I	L	K	M	F	P	S	T	W	Y	V	STOP
	Theoretical Frequencies	0.0625	0.09375	0.03125	0.03125	0.03125	0.03125	0.03125	0.0625	0.03125	0.03125	0.09375	0.03125	0.03125	0.03125	0.0625	0.09375	0.0625	0.03125	0.03125	0.0625	0.03125
	Average experimental frequencies in 4 NNK library	0.0518103	0.0728584	0.0386782	0.0331083	0.0410926	0.0221591	0.0203358	0.0712134	0.0341191	0.0475553	0.0971421	0.0218573	0.0257518	0.0632334	0.0446158	0.0979225	0.0503221	0.0262087	0.0460652	0.072051	0.0218996
