## Supplementary material for "A synthetic receptor platform enables rapid and portable monitoring of liver dysfunction via engineered bacteria": Raw data values: FigS13.xlsx

### Sheet: Plate Map
									CadC-TcpP_Mut_18
									7	8	9	10	11	12
		A							Medium	Medium	Medium	Reference promoter						CA	Cholic acid
		B							CA	CA	CA	UDCA	UDCA	UDCA				GCA	Glycocholate
		C							GCA	GCA	GCA	GUDCA	GUDCA	GUDCA				TCA	Taurocholic acid
		D							TCA	TCA	TCA	DCA	DCA	DCA				CDCA	Sodium chenodeoxycholate
		E							CDCA	CDCA	CDCA	LCA	LCA	LCA				GCDCA	Glycochenodeoxycholate
		F							GCDCA	GCDCA	GCDCA							TCDCA	Taurochenodeoxycholate
		G							TCDCA	TCDCA	TCDCA
		H																UDCA	Ursodeoxycholic acid
																		GUDCA	Glycoursodeoxycholic acid
																		DCA	Deoxycholic acid
																		LCA	Lithocholic acid

### Sheet: Day1
	COLI/GFP | Geometric Mean (BL1-H)
A7.fcs	1032	SE18		Medium
A8.fcs	1063	SE18		Medium							Medium			TcpPwt		TcpP_18
A9.fcs	1108	SE18		Medium							Cholic acid	Ursodeoxycholic acid	A	Medium	Reference Promoter	Back ground	Reference Promoter
A10.fcs	448	Reference promoter									Glycocholate	Glycoursodeoxycholic acid	B	CA	UDCA	CA	UDCA
A11.fcs	447	Reference promoter									Taurocholic acid	Deoxycholic acid	C	GCA	GUDCA	GCA	GUDCA
A12.fcs	437	Reference promoter									Sodium chenodeoxycholate	Lithocholic acid	D	TCA	DCA	TCA	DCA
B7.fcs	1253	Cholic acid									Glycochenodeoxycholate		E	CDCA	LCA	CDCA	LCA
B8.fcs	1159	Cholic acid									Taurochenodeoxycholate		F	GCDCA		GCDCA
B9.fcs	1366	Cholic acid									Primary	Secondary	G	TCDCA		TCDCA
B10.fcs	790	Ursodeoxycholic acid											H
B11.fcs	439	Ursodeoxycholic acid
B12.fcs	511	Ursodeoxycholic acid
C7.fcs	10054	Glycocholate
C8.fcs	7265	Glycocholate
C9.fcs	9852	Glycocholate
C10.fcs	856	Glycoursodeoxycholic acid
C11.fcs	479	Glycoursodeoxycholic acid
C12.fcs	563	Glycoursodeoxycholic acid
D7.fcs	32477	Taurocholic acid
D8.fcs	25161	Taurocholic acid
D9.fcs	24925	Taurocholic acid
D10.fcs	991	Deoxycholic acid
D11.fcs	591	Deoxycholic acid
D12.fcs	680	Deoxycholic acid
E7.fcs	1373	Sodium chenodeoxycholate
E8.fcs	1290	Sodium chenodeoxycholate
E9.fcs	1351	Sodium chenodeoxycholate
E10.fcs	3640	Lithocholic acid
E11.fcs	2711	Lithocholic acid
E12.fcs	3223	Lithocholic acid
F7.fcs	18324	Glycochenodeoxycholate
F8.fcs	22300	Glycochenodeoxycholate
F9.fcs	20658	Glycochenodeoxycholate
G7.fcs	23169	Taurochenodeoxycholate
G8.fcs	32566	Taurochenodeoxycholate
G9.fcs	31825	Taurochenodeoxycholate

### Sheet: Day2
	COLI/GFP | Geometric Mean (BL1-H)
A7.fcs	430
A8.fcs	305
A9.fcs	293
A10.fcs	393
A11.fcs	397
A12.fcs	406
B7.fcs	634
B8.fcs	460
B9.fcs	403
B10.fcs	387
B11.fcs	352
B12.fcs	325
C7.fcs	14712
C8.fcs	11345
C9.fcs	11222
C10.fcs	387
C11.fcs	345
C12.fcs	335
D7.fcs	23286
D8.fcs	28902
D9.fcs	28164
D10.fcs	463
D11.fcs	404
D12.fcs	395
E7.fcs	708
E8.fcs	459
E9.fcs	413
E10.fcs	1756
E11.fcs	1166
E12.fcs	1154
F7.fcs	34004
F8.fcs	32851
F9.fcs	32941
G7.fcs	34213
G8.fcs	32950
G9.fcs	32958

### Sheet: Day3
	COLI/GFP | Geometric Mean (BL1-H)
A7.fcs	535
A8.fcs	452
A9.fcs	459
A10.fcs	455
A11.fcs	503
A12.fcs	467
B7.fcs	966
B8.fcs	666
B9.fcs	695
B10.fcs	426
B11.fcs	360
B12.fcs	397
C7.fcs	22365
C8.fcs	18669
C9.fcs	16316
C10.fcs	583
C11.fcs	449
C12.fcs	634
D7.fcs	34112
D8.fcs	32389
D9.fcs	29312
D10.fcs	448
D11.fcs	376
D12.fcs	384
E7.fcs	1031
E8.fcs	752
E9.fcs	730
E10.fcs	2494
E11.fcs	2100
E12.fcs	2544
F7.fcs	41780
F8.fcs	41379
F9.fcs	41153
G7.fcs	43097
G8.fcs	42104
G9.fcs	41005

### Sheet: Data organization
																														Plate3
Plate_1															Plate2
GeoMean
SE18	Medium	CA	GCA	TCA	CDCA	GCDCA	TCDCA	UDCA	GUDCA	DCA	LCA	Reference Promoter			SE18	Medium	CA	GCA	TCA	CDCA	GCDCA	TCDCA	UDCA	GUDCA	DCA	LCA	Reference Promoter			SE18	Medium	CA	GCA	TCA	CDCA	GCDCA	TCDCA	UDCA	GUDCA	DCA	LCA	Reference Promoter
Average	1067.67	1259.33	9057	33521	1338	20427.3	29186.7	580	632.667	754	3191.33	444			Average	342.667	499	12426.3	26784	526.667	33265.3	33373.7	354.667	355.667	420.667	1358.67	398.667			Average	482	775.667	19116.7	31937.7	837.667	41437.3	42068.7	394.333	555.333	402.667	2379.33	475
Stdeva	38.2143	103.645	1555.2	2087.91	43	1998.01	5224.61	185.394	197.92	210.017	465.309				Stdeva	75.8705	120.337	1980.4	3051.75	158.715	641.285	726.895	31.0859	27.5923	36.9369	344.153				Stdeva	46.0326	165.47	3049.25	2431.62	167.793	317.544	1046.45	33.0807	95.5528	39.4631	243.198
Plate_1															Plate2
RPU
SE18	Medium	CA	GCA	TCA	CDCA	GCDCA	TCDCA	UDCA	GUDCA	DCA	LCA	Reference Promoter			SE18	Medium	CA	GCA	TCA	CDCA	GCDCA	TCDCA	UDCA	GUDCA	DCA	LCA	Reference Promoter			SE18	Medium	CA	GCA	TCA	CDCA	GCDCA	TCDCA	UDCA	GUDCA	DCA	LCA	Reference Promoter
Average	2.40465	2.83634	20.3986	75.4977	3.01351	46.0075	65.7357	1.30631	1.42492	1.6982	7.18769				Average	0.859532	1.25167	31.1697	67.1839	1.32107	83.4415	83.7132	0.889632	0.89214	1.05518	3.40803				Average	1.01474	1.63298	40.2456	67.2372	1.76351	87.2365	88.5656	0.830175	1.16912	0.847719	5.00912
Stdeva	0.0860683	0.233435	3.5027	4.7025	0.0968468	4.50003	11.7671	0.417554	0.445766	0.473011	1.04799				Stdeva	0.190311	0.301849	4.96756	7.65489	0.398114	1.60857	1.82332	0.0779747	0.0692114	0.092651	0.86326				Stdeva	0.0969107	0.348358	6.41947	5.1192	0.353247	0.668514	2.20305	0.0696436	0.201164	0.0830801	0.511996
Average
GeoMean
SE18	Medium	CA	GCA	TCA	CDCA	GCDCA	TCDCA	UDCA	GUDCA	DCA	LCA	Reference Promoter
Average	630.778	844.667	13533.3	30747.6	900.778	31710	34876.3	443	514.556	525.778	2309.78	439.222
Stdeva	384.717	384.834	5120.38	3522.65	409.332	10591	6571.15	120.292	142.931	197.851	918.311
Average
RPU
SE18	Medium	CA	GCA	TCA	CDCA	GCDCA	TCDCA	UDCA	GUDCA	DCA	LCA	Reference Promoter
Average	1.43612	1.9231	30.812	70.0046	2.05085	72.1958	79.4048	1.0086	1.17152	1.19707	5.25879
Stdeva	0.875906	0.876172	11.6578	8.0202	0.931947	24.1131	14.9609	0.273875	0.325419	0.450458	2.09077
