## Supplementary material for "A synthetic receptor platform enables rapid and portable monitoring of liver dysfunction via engineered bacteria": Raw data values: 20200804_titration curve_37 degree_GCDCA_standard_Changing OD_and time 15 mins_0-40.xlsx

### Sheet: Plate 4 - Sheet1
Software Version	3.03.14
Experiment File Path:	C:\Users\synergy\Documents\Hung Ju\Titration curve\20200804_titration curve-standard_2_OD and time change_60 mins_0-40_.xpt
Protocol File Path:	C:\Users\Public\Documents\Protocols\HungJu\CRPG_A580_scan.prt
Plate Number	Plate 4
Date	2020-08-04
Time	17:08:40
Reader Type:	Synergy H1
Reader Serial Number:	18032017
Reading Type	Reader
Procedure Details
Plate Type	96 WELL PLATE
Well Selection	Runtime
Eject plate on completion
Shake	Double Orbital: 0:10 (MM:SS)
	Frequency: 282 cpm (3 mm)
Read	Absorbance Endpoint
	Full Plate
	Wavelengths: 580
	Read Speed: Normal, Delay: 100 msec, Measurements/Data Point: 8
Results
Actual Temperature:	24.9
		1	2	3	4	5	6	7	8	9	10	11	12
	A	0.102	0.104	0.104	0.141	0.13	0.147	0.255	0.239	0.247	0.428	0.393	0.354	580
	B	0.103	0.107	0.11	0.144	0.137	0.151	0.231	0.238	0.263	0.413	0.418	0.392	580
	C	0.105	0.107	0.105	0.144	0.138	0.149	0.25	0.237	0.262	0.432	0.422	0.374	580
	D	0.104	0.108	0.109	0.141	0.138	0.146	0.256	0.242	0.262	0.437	0.432	0.37	580
	E	0.108	0.109	0.112	0.154	0.136	0.152	0.249	0.265	0.274	0.46	0.458	0.389	580
	F	0.115	0.113	0.117	0.158	0.159	0.161	0.302	0.296	0.303	0.513	0.506	0.446	580
	G	0.128	0.123	0.123	0.179	0.169	0.181	0.33	0.32	0.338	0.584	0.561	0.514	580
	H	0.149	0.141	0.142	0.196	0.185	0.186	0.366	0.376	0.381	0.655	0.661	0.631	580

### Sheet: Feuil1
			0.102	0.104	0.104	0.141	0.13	0.147	0.255	0.239	0.247	0.428	0.393	0.354
			0.103	0.107	0.11	0.144	0.137	0.151	0.231	0.238	0.263	0.413	0.418	0.392
			0.105	0.107	0.105	0.144	0.138	0.149	0.25	0.237	0.262	0.432	0.422	0.374
			0.104	0.108	0.109	0.141	0.138	0.146	0.256	0.242	0.262	0.437	0.432	0.37
			0.108	0.109	0.112	0.154	0.136	0.152	0.249	0.265	0.274	0.46	0.458	0.389
			0.115	0.113	0.117	0.158	0.159	0.161	0.302	0.296	0.303	0.513	0.506	0.446
			0.128	0.123	0.123	0.179	0.169	0.181	0.33	0.32	0.338	0.584	0.561	0.514
			0.149	0.141	0.142	0.196	0.185	0.186	0.366	0.376	0.381	0.655	0.661	0.631
		0	0.103333	0.0011547		0.139333	0.00862168		0.247	0.008		0.391667	0.037018
		20	0.106667	0.00351188		0.144	0.007		0.244	0.0168226		0.407667	0.0137961
		40	0.105667	0.0011547		0.143667	0.00550757		0.249667	0.0125033		0.409333	0.0310054
		60	0.107	0.00264575		0.141667	0.00404145		0.253333	0.0102632		0.413	0.0373229
		80	0.109667	0.00208167		0.147333	0.00986577		0.262667	0.0126623		0.435667	0.0404269
		100	0.115	0.002		0.159333	0.00152753		0.300333	0.00378594		0.488333	0.0368284
		120	0.124667	0.00288675		0.176333	0.0064291		0.329333	0.0090185		0.553	0.0356791
		140	0.144	0.0043589		0.189	0.00608276		0.374333	0.00763763		0.649	0.0158745
