## Supplementary material for "A synthetic receptor platform enables rapid and portable monitoring of liver dysfunction via engineered bacteria": Raw data values: 20200805_titration curve_37 degree_GCDCA_standard_Changing OD_and time 15-60 mins_0-40.xlsx

### Sheet: Plate 1 - Sheet1
Software Version	3.03.14
Experiment File Path:	C:\Users\synergy\Documents\Hung Ju\Titration curve\20200805_titration curve-standard_2_OD and time change_60 mins_0-40_1.xpt
Protocol File Path:	C:\Users\Public\Documents\Protocols\HungJu\CRPG_A580_scan.prt
Plate Number	Plate 1
Date	2020-08-05
Time	17:20:18
Reader Type:	Synergy H1
Reader Serial Number:	Unknown
Reading Type	Reader
Procedure Details
Plate Type	96 WELL PLATE
Well Selection	Runtime
Eject plate on completion
Shake	Double Orbital: 0:10 (MM:SS)
	Frequency: 282 cpm (3 mm)
Read	Absorbance Endpoint
	Full Plate
	Wavelengths: 580
	Read Speed: Normal, Delay: 100 msec, Measurements/Data Point: 8
Results
Actual Temperature:	25.8
		1	2	3	4	5	6	7	8	9	10	11	12
	A	0.147	0.136	0.144	0.2	0.196	0.201	0.292	0.38	0.358	0.667	0.618	0.628	580
	B	0.144	0.139	0.142	0.208	0.203	0.179	0.344	0.381	0.352	0.56	0.61	0.533	580
	C	0.147	0.138	0.147	0.214	0.208	0.202	0.348	0.365	0.356	0.548	0.568	0.53	580
	D	0.14	0.142	0.132	0.214	0.208	0.2	0.416	0.376	0.361	0.596	0.596	0.593	580
	E	0.155	0.146	0.15	0.2	0.207	0.209	0.426	0.385	0.352	0.609	0.606	0.582	580
	F	0.179	0.162	0.165	0.235	0.231	0.226	0.391	0.434	0.413	0.618	0.675	0.603	580
	G	0.2	0.187	0.208	0.261	0.266	0.253	0.46	0.472	0.496	0.746	0.758	0.688	580
	H	0.268	0.21	0.214	0.302	0.306	0.293	0.509	0.527	0.528	0.891	0.858	0.866	580
		0.142333	0.00568624		0.199	0.00264575		0.343333	0.0457967		0.637667	0.0258908
		0.141667	0.00251661		0.196667	0.0155027		0.359	0.0194679		0.567667	0.0390683
		0.144	0.00519615		0.208	0.006		0.356333	0.0085049		0.548667	0.0190088
		0.138	0.0052915		0.207333	0.00702377		0.384333	0.0284312		0.595	0.00173205
		0.150333	0.00450925		0.205333	0.00472582		0.387667	0.037072		0.599	0.0147986
		0.168667	0.00907377		0.230667	0.00450925		0.412667	0.0215019		0.632	0.0379868
		0.198333	0.0105987		0.26	0.00655744		0.476	0.0183303		0.730667	0.0374344
		0.230667	0.0323934		0.300333	0.00665833		0.521333	0.0106927		0.871667	0.0172143

### Sheet: Plate 2 - Sheet1
Software Version	3.03.14
Experiment File Path:	C:\Users\synergy\Documents\Hung Ju\Titration curve\20200805_titration curve-standard_2_OD and time change_60 mins_0-40_1.xpt
Protocol File Path:	C:\Users\Public\Documents\Protocols\HungJu\CRPG_A580_scan.prt
Plate Number	Plate 2
Date	2020-08-05
Time	17:22:24
Reader Type:	Synergy H1
Reader Serial Number:	18032017
Reading Type	Reader
Procedure Details
Plate Type	96 WELL PLATE
Well Selection	Runtime
Eject plate on completion
Shake	Double Orbital: 0:10 (MM:SS)
	Frequency: 282 cpm (3 mm)
Read	Absorbance Endpoint
	Full Plate
	Wavelengths: 580
	Read Speed: Normal, Delay: 100 msec, Measurements/Data Point: 8
Results
Actual Temperature:	25.9
		1	2	3	4	5	6	7	8	9	10	11	12
	A	0.154	0.168	0.166	0.223	0.226	0.224	0.394	0.394	0.364	0.625	0.584	0.623	580
	B	0.155	0.172	0.168	0.232	0.219	0.219	0.401	0.404	0.413	0.57	0.592	0.625	580
	C	0.171	0.177	0.174	0.241	0.234	0.23	0.425	0.412	0.409	0.631	0.657	0.657	580
	D	0.176	0.196	0.191	0.257	0.253	0.259	0.466	0.439	0.449	0.619	0.667	0.705	580
	E	0.233	0.237	0.238	0.307	0.318	0.336	0.528	0.502	0.52	0.8	0.793	0.887	580
	F	0.392	0.386	0.382	0.471	0.468	0.468	0.758	0.795	0.795	1.062	1.17	1.345	580
	G	0.532	0.565	0.553	0.68	0.7	0.679	1.115	1.109	1.118	1.569	1.168	1.756	580
	H	0.621	0.743	0.637	0.879	0.906	0.905	1.372	1.41	1.39	1.858	1.593	2.085	580
		0.162667	0.00757188		0.224333	0.00152753		0.384	0.0173205		0.610667	0.0231157
		0.165	0.00888819		0.223333	0.00750555		0.406	0.006245		0.595667	0.0276827
		0.174	0.003		0.235	0.00556776		0.415333	0.0085049		0.648333	0.0150111
		0.187667	0.0104083		0.256333	0.00305505		0.451333	0.0136504		0.663667	0.0430968
		0.236	0.00264575		0.320333	0.0146401		0.516667	0.0133167		0.826667	0.0523673
		0.386667	0.00503322		0.469	0.00173205		0.782667	0.021362		1.19233	0.142816
		0.55	0.0167033		0.686333	0.0118462		1.114	0.00458258		1.49767	0.30042
		0.667	0.0663023		0.896667	0.015308		1.39067	0.0190088		1.84533	0.246244

### Sheet: Plate 3 - Sheet1
Software Version	3.03.14
Experiment File Path:	C:\Users\synergy\Documents\Hung Ju\Titration curve\20200805_titration curve-standard_2_OD and time change_60 mins_0-40_1.xpt
Protocol File Path:	C:\Users\Public\Documents\Protocols\HungJu\CRPG_A580_scan.prt
Plate Number	Plate 3
Date	2020-08-05
Time	17:24:01
Reader Type:	Synergy H1
Reader Serial Number:	18032017
Reading Type	Reader
Procedure Details
Plate Type	96 WELL PLATE
Well Selection	Runtime
Eject plate on completion
Shake	Double Orbital: 0:10 (MM:SS)
	Frequency: 282 cpm (3 mm)
Read	Absorbance Endpoint
	Full Plate
	Wavelengths: 580
	Read Speed: Normal, Delay: 100 msec, Measurements/Data Point: 8
Results
Actual Temperature:	25.9
		1	2	3	4	5	6	7	8	9	10	11	12
	A	0.175	0.176	0.177	0.262	0.249	0.24	0.449	0.459	0.464	0.67	0.686	0.789	580
	B	0.173	0.193	0.182	0.263	0.271	0.265	0.423	0.439	0.466	0.677	0.655	0.754	580
	C	0.207	0.215	0.199	0.285	0.305	0.291	0.44	0.513	0.505	0.744	0.689	0.797	580
	D	0.208	0.25	0.234	0.323	0.318	0.324	0.467	0.505	0.509	0.739	0.769	0.917	580
	E	0.37	0.382	0.367	0.489	0.537	0.48	0.669	0.719	0.74	0.887	1	1.158	580
	F	0.93	0.669	0.617	0.781	0.785	0.688	1.128	1.114	1.151	1.29	1.513	1.627	580
	G	0.917	0.928	0.839	1.04	1.183	1.021	1.511	1.619	1.615	2.035	2.367	2.459	580
	H	1.594	1.056	1.389	1.28	1.404	1.196	1.83	1.867	1.949	2.47	2.601	3.193	580
		0.176	0.001		0.250333	0.0110604		0.457333	0.00763763		0.715	0.0645833
		0.182667	0.0100167		0.266333	0.00416333		0.442667	0.0217332		0.695333	0.051984
		0.207	0.008		0.293667	0.0102632		0.486	0.0400375		0.743333	0.0540031
		0.230667	0.0211975		0.321667	0.00321455		0.493667	0.0231805		0.808333	0.095296
		0.373	0.00793725		0.502	0.0306431		0.709333	0.0364737		1.015	0.136121
		0.738667	0.167727		0.751333	0.0548847		1.131	0.0186815		1.47667	0.171413
		0.894667	0.0485215		1.08133	0.0885569		1.58167	0.0612318		2.287	0.223034
		1.34633	0.271526		1.29333	0.104639		1.882	0.0609016		2.75467	0.385217

### Sheet: Plate 4 - Sheet1
Software Version	3.03.14
Experiment File Path:	C:\Users\synergy\Documents\Hung Ju\Titration curve\20200805_titration curve-standard_2_OD and time change_60 mins_0-40_1.xpt
Protocol File Path:	C:\Users\Public\Documents\Protocols\HungJu\CRPG_A580_scan.prt
Plate Number	Plate 4
Date	2020-08-05
Time	17:25:34
Reader Type:	Synergy H1
Reader Serial Number:	18032017
Reading Type	Reader
Procedure Details
Plate Type	96 WELL PLATE
Well Selection	Runtime
Eject plate on completion
Shake	Double Orbital: 0:10 (MM:SS)
	Frequency: 282 cpm (3 mm)
Read	Absorbance Endpoint
	Full Plate
	Wavelengths: 580
	Read Speed: Normal, Delay: 100 msec, Measurements/Data Point: 8
Results
Actual Temperature:	25.9
		1	2	3	4	5	6	7	8	9	10	11	12
	A	0.199	0.201	0.204	0.303	0.331	0.298	0.486	0.503	0.516	0.68	0.741	0.716	580
	B	0.223	0.235	0.227	0.345	0.323	0.313	0.544	0.573	0.506	0.69	0.771	0.75	580
	C	0.262	0.289	0.3	0.383	0.371	0.369	0.586	0.573	0.559	0.702	0.758	0.841	580
	D	0.345	0.401	0.409	0.441	0.452	0.493	0.636	0.72	0.621	0.799	0.833	0.976	580
	E	0.597	0.652	0.68	0.811	0.84	0.837	0.957	1.054	1.011	1.27	1.202	1.448	580
	F	1.099	1.126	1.208	1.337	1.204	1.303	1.799	1.955	2.045	1.909	2.067	2.208	580
	G	1.428	1.478	1.485	1.796	1.661	1.724	2.338	2.585	2.72	2.963	2.978	3.209	580
	H	1.55	1.65	1.648	1.946	1.795	2.051	2.88	2.747	2.844	2.984	3.595	3.685	580
		0.201333	0.00251661		0.310667	0.0177858		0.501667	0.0150444		0.712333	0.0306649
		0.228333	0.0061101		0.327	0.0163707		0.541	0.0336006		0.737	0.0420357
		0.283667	0.0195533		0.374333	0.00757188		0.572667	0.0135031		0.767	0.0699357
		0.385	0.0348712		0.462	0.0274044		0.659	0.0533573		0.869333	0.0939273
		0.643	0.0422256		0.829333	0.0159478		1.00733	0.0486038		1.30667	0.127033
		1.14433	0.0567656		1.28133	0.0690966		1.933	0.124467		2.06133	0.149581
		1.46367	0.0310859		1.727	0.06755		2.54767	0.193717		3.05	0.137902
		1.616	0.0571664		1.93067	0.128687		2.82367	0.068792		3.42133	0.381406
