## Supplementary material for "A synthetic receptor platform enables rapid and portable monitoring of liver dysfunction via engineered bacteria": Raw data values: 20200807_titration curve_37 degree_GCDCA_standard_Changing OD_and time 15-60 mins_0-40.xlsx

### Sheet: Plate 1 - Sheet1
Software Version	3.03.14
Experiment File Path:	C:\Users\synergy\Documents\Hung Ju\Titration curve\20200807_titration curve-standard_2_OD and time change_60 mins_0-40_1.xpt
Protocol File Path:	C:\Users\Public\Documents\Protocols\HungJu\CRPG_A580_scan.prt
Plate Number	Plate 1
Date	2020-08-07
Time	17:21:32
Reader Type:	Synergy H1
Reader Serial Number:	Unknown
Reading Type	Reader
Procedure Details
Plate Type	96 WELL PLATE
Well Selection	Runtime
Eject plate on completion
Shake	Double Orbital: 0:10 (MM:SS)
	Frequency: 282 cpm (3 mm)
Read	Absorbance Endpoint
	Full Plate
	Wavelengths: 580
	Read Speed: Normal, Delay: 100 msec, Measurements/Data Point: 8
Results
Actual Temperature:	24.7
		1	2	3	4	5	6	7	8	9	10	11	12
	A	0.105	0.108	0.108	0.143	0.145	0.14	0.221	0.206	0.223	0.4	0.386	0.381	580
	B	0.113	0.112	0.112	0.154	0.15	0.149	0.243	0.236	0.233	0.407	0.394	0.388	580
	C	0.114	0.125	0.121	0.155	0.156	0.152	0.219	0.239	0.232	0.462	0.42	0.416	580
	D	0.116	0.116	0.116	0.146	0.157	0.157	0.246	0.263	0.243	0.427	0.445	0.415	580
	E	0.128	0.12	0.121	0.169	0.173	0.174	0.261	0.292	0.277	0.493	0.46	0.491	580
	F	0.146	0.14	0.138	0.201	0.2	0.2	0.308	0.317	0.324	0.544	0.574	0.598	580
	G	0.167	0.158	0.158	0.23	0.232	0.221	0.365	0.357	0.372	0.608	0.661	0.683	580
	H	0.199	0.192	0.192	0.283	0.309	0.302	0.442	0.458	0.452	0.776	0.774	0.85	580

### Sheet: Plate 2 - Sheet1
Software Version	3.03.14
Experiment File Path:	C:\Users\synergy\Documents\Hung Ju\Titration curve\20200807_titration curve-standard_2_OD and time change_60 mins_0-40_1.xpt
Protocol File Path:	C:\Users\Public\Documents\Protocols\HungJu\CRPG_A580_scan.prt
Plate Number	Plate 2
Date	2020-08-07
Time	17:23:45
Reader Type:	Synergy H1
Reader Serial Number:	18032017
Reading Type	Reader
Procedure Details
Plate Type	96 WELL PLATE
Well Selection	Runtime
Eject plate on completion
Shake	Double Orbital: 0:10 (MM:SS)
	Frequency: 282 cpm (3 mm)
Read	Absorbance Endpoint
	Full Plate
	Wavelengths: 580
	Read Speed: Normal, Delay: 100 msec, Measurements/Data Point: 8
Results
Actual Temperature:	24.7
		1	2	3	4	5	6	7	8	9	10	11	12
	A	0.111	0.113	0.111	0.152	0.147	0.149	0.235	0.218	0.208	0.419	0.397	0.413	580
	B	0.122	0.131	0.121	0.172	0.172	0.166	0.284	0.282	0.273	0.441	0.454	0.428	580
	C	0.146	0.134	0.139	0.211	0.2	0.189	0.328	0.318	0.292	0.569	0.621	0.6	580
	D	0.148	0.148	0.147	0.215	0.224	0.216	0.39	0.403	0.389	0.574	0.613	0.59	580
	E	0.207	0.202	0.199	0.323	0.326	0.347	0.559	0.563	0.537	0.925	0.871	0.865	580
	F	0.373	0.357	0.361	0.542	0.596	0.57	0.849	0.966	0.746	1.397	1.445	1.348	580
	G	0.483	0.476	0.459	0.737	0.771	0.78	1.228	1.264	1.296	1.769	1.697	1.655	580
	H	0.563	0.523	0.544	0.947	0.975	0.915	1.446	1.462	1.467	2.041	1.939	1.998	580

### Sheet: Plate 3 - Sheet1
Software Version	3.03.14
Experiment File Path:	C:\Users\synergy\Documents\Hung Ju\Titration curve\20200807_titration curve-standard_2_OD and time change_60 mins_0-40_1.xpt
Protocol File Path:	C:\Users\Public\Documents\Protocols\HungJu\CRPG_A580_scan.prt
Plate Number	Plate 3
Date	2020-08-07
Time	17:25:17
Reader Type:	Synergy H1
Reader Serial Number:	18032017
Reading Type	Reader
Procedure Details
Plate Type	96 WELL PLATE
Well Selection	Runtime
Eject plate on completion
Shake	Double Orbital: 0:10 (MM:SS)
	Frequency: 282 cpm (3 mm)
Read	Absorbance Endpoint
	Full Plate
	Wavelengths: 580
	Read Speed: Normal, Delay: 100 msec, Measurements/Data Point: 8
Results
Actual Temperature:	24.7
		1	2	3	4	5	6	7	8	9	10	11	12
	A	0.119	0.123	0.122	0.168	0.17	0.171	0.251	0.288	0.27	0.456	0.433	0.424	580
	B	0.151	0.159	0.151	0.226	0.235	0.233	0.403	0.419	0.395	0.664	0.608	0.509	580
	C	0.182	0.188	0.19	0.294	0.289	0.313	0.426	0.486	0.49	0.71	0.666	0.789	580
	D	0.258	0.262	0.244	0.447	0.424	0.457	0.623	0.638	0.636	0.867	0.798	0.784	580
	E	0.469	0.452	0.45	0.755	0.735	0.759	1.186	1.105	1.086	1.232	1.181	1.178	580
	F	1.019	0.971	0.929	1.58	1.445	1.456	2.012	1.952	1.986	2.241	2.282	2.275	580
	G	1.213	1.176	1.147	1.854	1.726	1.719	2.399	2.306	2.658	2.75	2.751	2.847	580
	H	1.362	1.335	1.351	2.26	1.96	2.018	2.743	2.647	2.673	3.278	3.062	3.172	580

### Sheet: Plate 4 - Sheet1
Software Version	3.03.14
Experiment File Path:	C:\Users\synergy\Documents\Hung Ju\Titration curve\20200807_titration curve-standard_2_OD and time change_60 mins_0-40_1.xpt
Protocol File Path:	C:\Users\Public\Documents\Protocols\HungJu\CRPG_A580_scan.prt
Plate Number	Plate 4
Date	2020-08-07
Time	17:26:45
Reader Type:	Synergy H1
Reader Serial Number:	18032017
Reading Type	Reader
Procedure Details
Plate Type	96 WELL PLATE
Well Selection	Runtime
Eject plate on completion
Shake	Double Orbital: 0:10 (MM:SS)
	Frequency: 282 cpm (3 mm)
Read	Absorbance Endpoint
	Full Plate
	Wavelengths: 580
	Read Speed: Normal, Delay: 100 msec, Measurements/Data Point: 8
Results
Actual Temperature:	24.7
		1	2	3	4	5	6	7	8	9	10	11	12
	A	0.138	0.16	0.142	0.228	0.213	0.198	0.368	0.368	0.363	0.495	0.529	0.559	580
	B	0.185	0.207	0.219	0.359	0.386	0.294	0.534	0.536	0.532	0.66	0.666	0.749	580
	C	0.258	0.272	0.284	0.461	0.457	0.457	0.651	0.669	0.749	0.841	1.041	0.859	580
	D	0.375	0.385	0.426	0.724	0.699	0.645	0.881	0.835	0.854	0.845	1.042	0.903	580
	E	0.743	0.706	0.769	1.271	1.191	1.098	1.459	1.303	1.455	1.482	1.575	1.3	580
	F	1.564	1.459	1.489	2.254	2.196	2.093	2.442	2.79	2.704	2.93	2.774	2.397	580
	G	1.877	1.855	1.851	2.651	2.644	2.674	3.153	3.228	3.473	3.74	3.638	3.43	580
	H	2.005	1.972	2.143	2.903	3.025	2.854	3.509	3.312	3.584	3.772	3.784	3.606	580
