## Supplementary material for "A synthetic receptor platform enables rapid and portable monitoring of liver dysfunction via engineered bacteria": Raw data values: 20200728_titration curve_37 degree_GCDCA_standard_Changing OD_5 mins_20-140.xlsx

### Sheet: Plate 1 - Sheet1
Software Version	3.03.14
Experiment File Path:	C:\Users\synergy\Documents\Hung Ju\Titration curve\20200728_titration curve-standard_2_OD and time change_5 mins_20-140.xpt
Protocol File Path:	C:\Users\Public\Documents\Protocols\HungJu\CRPG_A580_scan.prt
Plate Number	Plate 1
Date	2020-07-28
Time	16:42:57
Reader Type:	Synergy H1
Reader Serial Number:	Unknown
Reading Type	Reader
Procedure Details
Plate Type	96 WELL PLATE
Well Selection	Runtime
Eject plate on completion
Shake	Double Orbital: 0:10 (MM:SS)
	Frequency: 282 cpm (3 mm)
Read	Absorbance Endpoint
	Full Plate
	Wavelengths: 580
	Read Speed: Normal, Delay: 100 msec, Measurements/Data Point: 8
Results
Actual Temperature:	25.1
		1	2	3	4	5	6	7	8	9	10	11	12
	A	0.099	0.093	0.097	0.13	0.12	0.136	0.206	0.189	0.196	0.298	0.323	0.357	580
	B	0.103	0.094	0.097	0.133	0.108	0.131	0.18	0.204	0.145	0.337	0.335	0.356	580
	C	0.118	0.11	0.096	0.123	0.129	0.136	0.232	0.196	0.201	0.326	0.333	0.361	580
	D	0.118	0.114	0.119	0.137	0.125	0.138	0.211	0.23	0.207	0.329	0.373	0.349	580
	E	0.18	0.113	0.114	0.132	0.15	0.159	0.236	0.264	0.256	0.35	0.373	0.382	580
	F	0.099	0.108	0.092	0.125	0.128	0.158	0.243	0.206	0.249	0.338	0.338	0.364	580
	G	0.151	0.114	0.114	0.125	0.128	0.15	0.242	0.201	0.251	0.334	0.341	0.365	580
	H	0.094	0.09	0.091	0.127	0.128	0.134	0.219	0.204	0.216	0.337	0.352	0.362	580

### Sheet: Feuil1
			0.099	0.093	0.097	0.13	0.12	0.136	0.206	0.189	0.196	0.298	0.323	0.357
			0.103	0.094	0.097	0.133	0.108	0.131	0.18	0.204	0.145	0.337	0.335	0.356
			0.118	0.11	0.096	0.123	0.129	0.136	0.232	0.196	0.201	0.326	0.333	0.361
			0.118	0.114	0.119	0.137	0.125	0.138	0.211	0.23	0.207	0.329	0.373	0.349
			0.18	0.113	0.114	0.132	0.15	0.159	0.236	0.264	0.256	0.35	0.373	0.382
			0.099	0.108	0.092	0.125	0.128	0.158	0.243	0.206	0.249	0.338	0.338	0.364
			0.151	0.114	0.114	0.125	0.128	0.15	0.242	0.201	0.251	0.334	0.341	0.365
			0.094	0.09	0.091	0.127	0.128	0.134	0.219	0.204	0.216	0.337	0.352	0.362
			0.1	0.1		0.2	0.2		0.5	0.5		1	1
		0	0.0963333	0.00305505		0.128667	0.0080829		0.197	0.008544		0.326	0.0296142
		20	0.098	0.00458258		0.124	0.0138924		0.176333	0.0296704		0.342667	0.0115902
		40	0.108	0.0111355		0.129333	0.00650641		0.209667	0.0195021		0.34	0.0185203
		60	0.117	0.00264575		0.133333	0.00723418		0.216	0.0122882		0.350333	0.0220303
		80	0.135667	0.038397		0.147	0.0137477		0.252	0.0144222		0.368333	0.0165025
		100	0.0996667	0.00802081		0.137	0.0182483		0.232667	0.0232881		0.346667	0.0150111
		120	0.126333	0.021362		0.134333	0.0136504		0.231333	0.0266521		0.346667	0.0162583
		140	0.0916667	0.00208167		0.129667	0.00378594		0.213	0.00793725		0.350333	0.0125831
