## Supplementary material for "A synthetic receptor platform enables rapid and portable monitoring of liver dysfunction via engineered bacteria": Raw data values: 20200728_titration curve_37 degree_GCDCA_standard_Changing OD_10 mins_20-140.xlsx

### Sheet: Plate 2 - Sheet1
Software Version	3.03.14
Experiment File Path:	C:\Users\synergy\Documents\Hung Ju\Titration curve\20200728_titration curve-standard_2_OD and time change_5 mins_20-140.xpt
Protocol File Path:	C:\Users\Public\Documents\Protocols\HungJu\CRPG_A580_scan.prt
Plate Number	Plate 2
Date	2020-07-28
Time	16:45:53
Reader Type:	Synergy H1
Reader Serial Number:	18032017
Reading Type	Reader
Procedure Details
Plate Type	96 WELL PLATE
Well Selection	Runtime
Eject plate on completion
Shake	Double Orbital: 0:10 (MM:SS)
	Frequency: 282 cpm (3 mm)
Read	Absorbance Endpoint
	Full Plate
	Wavelengths: 580
	Read Speed: Normal, Delay: 100 msec, Measurements/Data Point: 8
Results
Actual Temperature:	25.1
		1	2	3	4	5	6	7	8	9	10	11	12
	A	0.096	0.095	0.098	0.146	0.13	0.144	0.218	0.226	0.235	0.404	0.428	0.423	580
	B	0.108	0.106	0.107	0.156	0.144	0.168	0.307	0.264	0.317	0.452	0.433	0.454	580
	C	0.135	0.117	0.117	0.211	0.165	0.211	0.287	0.322	0.329	0.457	0.449	0.463	580
	D	0.152	0.13	0.123	0.222	0.175	0.171	0.353	0.312	0.312	0.493	0.502	0.523	580
	E	0.163	0.124	0.121	0.228	0.179	0.247	0.352	0.398	0.443	0.55	0.575	0.585	580
	F	0.168	0.12	0.117	0.237	0.176	0.243	0.33	0.337	0.441	0.583	0.599	0.618	580
	G	0.164	0.121	0.123	0.222	0.182	0.186	0.343	0.325	0.438	0.57	0.578	0.596	580
	H	0.169	0.123	0.123	0.232	0.172	0.195	0.324	0.427	0.386	0.585	0.602	0.659	580

### Sheet: Feuil1
			0.096	0.095	0.098	0.146	0.13	0.144	0.218	0.226	0.235	0.404	0.428	0.423
			0.108	0.106	0.107	0.156	0.144	0.168	0.307	0.264	0.317	0.452	0.433	0.454
			0.135	0.117	0.117	0.211	0.165	0.211	0.287	0.322	0.329	0.457	0.449	0.463
			0.152	0.13	0.123	0.222	0.175	0.171	0.353	0.312	0.312	0.493	0.502	0.523
			0.163	0.124	0.121	0.228	0.179	0.247	0.352	0.398	0.443	0.55	0.575	0.585
			0.168	0.12	0.117	0.237	0.176	0.243	0.33	0.337	0.441	0.583	0.599	0.618
			0.164	0.121	0.123	0.222	0.182	0.186	0.343	0.325	0.438	0.57	0.578	0.596
			0.169	0.123	0.123	0.232	0.172	0.195	0.324	0.427	0.386	0.585	0.602	0.659
		10 mins
		0	0.0963333	0.00152753		0.14	0.0087178		0.226333	0.0085049		0.418333	0.0126623
		20	0.107	0.001		0.156	0.012		0.296	0.0281603		0.446333	0.0115902
		40	0.123	0.0103923		0.195667	0.0265581		0.312667	0.0225019		0.456333	0.00702377
		60	0.135	0.0151327		0.189333	0.0283608		0.325667	0.0236714		0.506	0.0153948
		80	0.136	0.0234307		0.218	0.0350856		0.397667	0.0455009		0.57	0.0180278
		100	0.135	0.0286182		0.218667	0.037072		0.369333	0.0621638		0.6	0.0175214
		120	0.136	0.0242693		0.196667	0.0220303		0.368667	0.0607152		0.581333	0.0133167
		140	0.138333	0.0265581		0.199667	0.030271		0.379	0.0518556		0.615333	0.0387599
