## Supplementary material for "A synthetic receptor platform enables rapid and portable monitoring of liver dysfunction via engineered bacteria": Raw data values: 20200728_titration curve_37 degree_GCDCA_standard_Changing OD_30 mins_20-140.xlsx

### Sheet: Plate 4 - Sheet1
Software Version	3.03.14
Experiment File Path:	C:\Users\synergy\Documents\Hung Ju\Titration curve\20200728_titration curve-standard_2_OD and time change_5 mins_20-140.xpt
Protocol File Path:	C:\Users\Public\Documents\Protocols\HungJu\CRPG_A580_scan.prt
Plate Number	Plate 4
Date	2020-07-28
Time	16:49:17
Reader Type:	Synergy H1
Reader Serial Number:	18032017
Reading Type	Reader
Procedure Details
Plate Type	96 WELL PLATE
Well Selection	Runtime
Eject plate on completion
Shake	Double Orbital: 0:10 (MM:SS)
	Frequency: 282 cpm (3 mm)
Read	Absorbance Endpoint
	Full Plate
	Wavelengths: 580
	Read Speed: Normal, Delay: 100 msec, Measurements/Data Point: 8
Results
Actual Temperature:	25.2
		1	2	3	4	5	6	7	8	9	10	11	12
	A	0.109	0.11	0.112	0.132	0.144	0.198	0.203	0.256	0.23	0.343	0.381	0.388	580
	B	0.48	0.495	0.514	0.466	0.625	0.996	0.98	0.996	0.906	1.158	1.327	1.323	580
	C	0.686	0.741	0.731	1.208	1.048	1.217	1.437	1.482	1.52	1.728	1.615	1.638	580
	D	0.751	0.784	0.799	1.28	1.246	1.321	1.607	1.712	1.763	2.225	2.27	2.336	580
	E	0.793	0.775	0.791	1.321	1.289	1.413	1.963	2.117	2.11	2.708	2.696	2.885	580
	F	0.802	0.819	0.858	1.331	1.38	1.532	2.009	2.228	2.227	2.815	2.818	2.805	580
	G	0.802	0.815	0.851	1.427	1.43	1.508	1.952	2.229	2.307	2.948	3.146	2.552	580
	H	0.832	0.841	0.846	1.32	1.297	1.438	1.784	2.337	2.418	3.19	3.194	3.079	580

### Sheet: Feuil1
			0.109	0.11	0.112	0.132	0.144	0.198	0.203	0.256	0.23	0.343	0.381	0.388
			0.48	0.495	0.514	0.466	0.625	0.996	0.98	0.996	0.906	1.158	1.327	1.323
			0.686	0.741	0.731	1.208	1.048	1.217	1.437	1.482	1.52	1.728	1.615	1.638
			0.751	0.784	0.799	1.28	1.246	1.321	1.607	1.712	1.763	2.225	2.27	2.336
			0.793	0.775	0.791	1.321	1.289	1.413	1.963	2.117	2.11	2.708	2.696	2.885
			0.802	0.819	0.858	1.331	1.38	1.532	2.009	2.228	2.227	2.815	2.818	2.805
			0.802	0.815	0.851	1.427	1.43	1.508	1.952	2.229	2.307	2.948	3.146	2.552
			0.832	0.841	0.846	1.32	1.297	1.438	1.784	2.337	2.418	3.19	3.194	3.079
		0	0.110333	0.00152753		0.158	0.0351568		0.229667	0.0265016		0.370667	0.0242143
		20	0.496333	0.0170392		0.695667	0.271975		0.960667	0.0480139		1.26933	0.0964382
		40	0.719333	0.0292973		1.15767	0.0950807		1.47967	0.0415492		1.66033	0.0597188
		60	0.778	0.0245561		1.28233	0.0375544		1.694	0.0795424		2.277	0.0558301
		80	0.786333	0.00986577		1.341	0.0643739		2.06333	0.0869617		2.763	0.105825
		100	0.826333	0.0287112		1.41433	0.104806		2.15467	0.126152		2.81267	0.00680686
		120	0.822667	0.0253837		1.455	0.0459239		2.16267	0.186565		2.882	0.30245
		140	0.839667	0.0070946		1.35167	0.0756461		2.17967	0.345043		3.15433	0.0652712
