## Supplementary material for "A synthetic receptor platform enables rapid and portable monitoring of liver dysfunction via engineered bacteria": Raw data values: 20200729_titration curve_37 degree_GCDCA_standard_Changing OD_5 mins_20-140_R2.xlsx

### Sheet: Plate 1 - Sheet1
Software Version	3.03.14
Experiment File Path:	C:\Users\synergy\Documents\Hung Ju\Titration curve\20200729_titration curve-standard_2_OD and time change_5 mins_20-140_repeat_2.xpt
Protocol File Path:	C:\Users\Public\Documents\Protocols\HungJu\CRPG_A580_scan.prt
Plate Number	Plate 1
Date	2020-07-29
Time	17:08:23
Reader Type:	Synergy H1
Reader Serial Number:	18032017
Reading Type	Reader
Procedure Details
Plate Type	96 WELL PLATE
Well Selection	Runtime
Eject plate on completion
Shake	Double Orbital: 0:10 (MM:SS)
	Frequency: 282 cpm (3 mm)
Read	Absorbance Endpoint
	Full Plate
	Wavelengths: 580
	Read Speed: Normal, Delay: 100 msec, Measurements/Data Point: 8
Results
Actual Temperature:	26.3
		1	2	3	4	5	6	7	8	9	10	11	12
	A	0.14	0.125	0.106	0.132	0.141	0.136	0.222	0.232	0.224	0.4	0.39	0.403	580
	B	0.116	0.107	0.103	0.133	0.128	0.132	0.244	0.247	0.227	0.349	0.383	0.392	580
	C	0.114	0.11	0.113	0.143	0.135	0.139	0.232	0.241	0.227	0.374	0.393	0.429	580
	D	0.124	0.12	0.122	0.154	0.156	0.156	0.244	0.241	0.239	0.404	0.392	0.411	580
	E	0.131	0.125	0.128	0.135	0.139	0.141	0.279	0.281	0.25	0.422	0.446	0.445	580
	F	0.133	0.129	0.103	0.164	0.135	0.141	0.307	0.255	0.259	0.419	0.448	0.461	580
	G	0.105	0.138	0.141	0.137	0.139	0.141	0.253	0.25	0.254	0.429	0.433	0.42	580
	H	0.146	0.137	0.142	0.139	0.14	0.138	0.299	0.315	0.3	0.405	0.357	0.438	580

### Sheet: Feuil1
			0.14	0.125	0.106	0.132	0.141	0.136	0.222	0.232	0.224	0.4	0.39	0.403
			0.116	0.107	0.103	0.133	0.128	0.132	0.244	0.247	0.227	0.349	0.383	0.392
			0.114	0.11	0.113	0.143	0.135	0.139	0.232	0.241	0.227	0.374	0.393	0.429
			0.124	0.12	0.122	0.154	0.156	0.156	0.244	0.241	0.239	0.404	0.392	0.411
			0.131	0.125	0.128	0.135	0.139	0.141	0.279	0.281	0.25	0.422	0.446	0.445
			0.133	0.129	0.103	0.164	0.135	0.141	0.307	0.255	0.259	0.419	0.448	0.461
			0.105	0.138	0.141	0.137	0.139	0.141	0.253	0.25	0.254	0.429	0.433	0.42
			0.146	0.137	0.142	0.139	0.14	0.138	0.299	0.315	0.3	0.405	0.357	0.438
		0	0.123667	0.0170392		0.136333	0.00450925		0.226	0.0052915		0.397667	0.00680686
		20	0.108667	0.00665833		0.131	0.00264575		0.239333	0.0107858		0.374667	0.0226789
		40	0.112333	0.00208167		0.139	0.004		0.233333	0.0070946		0.398667	0.0279344
		60	0.122	0.002		0.155333	0.0011547		0.241333	0.00251661		0.402333	0.00960902
		80	0.128	0.003		0.138333	0.00305505		0.27	0.0173494		0.437667	0.0135769
		100	0.121667	0.0162891		0.146667	0.015308		0.273667	0.0289367		0.442667	0.0215019
		120	0.128	0.019975		0.139	0.002		0.252333	0.00208167		0.427333	0.00665833
		140	0.141667	0.00450925		0.139	0.001		0.304667	0.00896289		0.4	0.0407308
