## Supplementary material for "A synthetic receptor platform enables rapid and portable monitoring of liver dysfunction via engineered bacteria": Raw data values: 20200729_titration curve_37 degree_GCDCA_standard_Changing OD_20 mins_20-140_R2.xlsx

### Sheet: Plate 3 - Sheet1
Software Version	3.03.14
Experiment File Path:	C:\Users\synergy\Documents\Hung Ju\Titration curve\20200729_titration curve-standard_2_OD and time change_5 mins_20-140_repeat_2.xpt
Protocol File Path:	C:\Users\Public\Documents\Protocols\HungJu\CRPG_A580_scan.prt
Plate Number	Plate 3
Date	2020-07-29
Time	17:13:20
Reader Type:	Synergy H1
Reader Serial Number:	18032017
Reading Type	Reader
Procedure Details
Plate Type	96 WELL PLATE
Well Selection	Runtime
Eject plate on completion
Shake	Double Orbital: 0:10 (MM:SS)
	Frequency: 282 cpm (3 mm)
Read	Absorbance Endpoint
	Full Plate
	Wavelengths: 580
	Read Speed: Normal, Delay: 100 msec, Measurements/Data Point: 8
Results
Actual Temperature:	26
		1	2	3	4	5	6	7	8	9	10	11	12
	A	0.107	0.105	0.111	0.141	0.138	0.138	0.239	0.245	0.249	0.388	0.419	0.414	580
	B	0.237	0.231	0.226	0.277	0.273	0.282	0.411	0.407	0.397	0.555	0.584	0.628	580
	C	0.391	0.373	0.414	0.492	0.485	0.472	0.734	0.675	0.698	0.888	0.896	1.024	580
	D	0.573	0.534	0.524	0.658	0.642	0.633	1.02	0.994	0.993	1.245	1.27	1.355	580
	E	0.634	0.583	0.581	0.712	0.685	0.692	1.142	1.187	1.172	1.421	1.544	1.688	580
	F	0.595	0.566	0.546	0.781	0.735	0.749	1.262	1.32	1.287	1.534	1.626	1.76	580
	G	0.727	0.661	0.575	0.832	0.768	0.762	1.311	1.354	1.366	1.739	1.865	1.989	580
	H	0.708	0.701	0.685	0.861	0.811	0.839	1.443	1.404	1.48	1.861	1.875	2.077	580

### Sheet: Feuil1
			0.107	0.105	0.111	0.141	0.138	0.138	0.239	0.245	0.249	0.388	0.419	0.414
			0.237	0.231	0.226	0.277	0.273	0.282	0.411	0.407	0.397	0.555	0.584	0.628
			0.391	0.373	0.414	0.492	0.485	0.472	0.734	0.675	0.698	0.888	0.896	1.024
			0.573	0.534	0.524	0.658	0.642	0.633	1.02	0.994	0.993	1.245	1.27	1.355
			0.634	0.583	0.581	0.712	0.685	0.692	1.142	1.187	1.172	1.421	1.544	1.688
			0.595	0.566	0.546	0.781	0.735	0.749	1.262	1.32	1.287	1.534	1.626	1.76
			0.727	0.661	0.575	0.832	0.768	0.762	1.311	1.354	1.366	1.739	1.865	1.989
			0.708	0.701	0.685	0.861	0.811	0.839	1.443	1.404	1.48	1.861	1.875	2.077
		0	0.107667	0.00305505		0.139	0.00173205		0.244333	0.00503322		0.407	0.0166433
		20	0.231333	0.00550757		0.277333	0.00450925		0.405	0.0072111		0.589	0.036756
		40	0.392667	0.0205508		0.483	0.0101489		0.702333	0.0297377		0.936	0.0763151
		60	0.543667	0.0258908		0.644333	0.0126623		1.00233	0.015308		1.29	0.0576628
		80	0.599333	0.0300389		0.696333	0.0140119		1.167	0.0229129		1.551	0.133638
		100	0.569	0.0246374		0.755	0.0235797		1.28967	0.0290918		1.64	0.113649
		120	0.654333	0.076219		0.787333	0.0387986		1.34367	0.0289194		1.86433	0.125001
		140	0.698	0.0117898		0.837	0.0250599		1.44233	0.0380044		1.93767	0.120869
