## Supplementary material for "A synthetic receptor platform enables rapid and portable monitoring of liver dysfunction via engineered bacteria": Raw data values: 20200729_titration curve_37 degree_GCDCA_standard_Changing OD_30 mins_20-140_R2.xlsx

### Sheet: Plate 4 - Sheet1
Software Version	3.03.14
Experiment File Path:	C:\Users\synergy\Documents\Hung Ju\Titration curve\20200729_titration curve-standard_2_OD and time change_5 mins_20-140_repeat_2.xpt
Protocol File Path:	C:\Users\Public\Documents\Protocols\HungJu\CRPG_A580_scan.prt
Plate Number	Plate 4
Date	2020-07-29
Time	17:15:44
Reader Type:	Synergy H1
Reader Serial Number:	18032017
Reading Type	Reader
Procedure Details
Plate Type	96 WELL PLATE
Well Selection	Runtime
Eject plate on completion
Shake	Double Orbital: 0:10 (MM:SS)
	Frequency: 282 cpm (3 mm)
Read	Absorbance Endpoint
	Full Plate
	Wavelengths: 580
	Read Speed: Normal, Delay: 100 msec, Measurements/Data Point: 8
Results
Actual Temperature:	25.9
		1	2	3	4	5	6	7	8	9	10	11	12
	A	0.118	0.115	0.115	0.154	0.149	0.146	0.268	0.276	0.264	0.453	0.443	0.446	580
	B	0.488	0.491	0.518	0.638	0.574	0.55	0.869	0.871	0.892	1.092	1.068	1.105	580
	C	0.954	0.915	0.928	1.136	1.137	1.085	1.62	1.557	1.656	1.865	1.924	1.918	580
	D	1.087	1.065	1.073	1.382	1.376	1.351	2.094	2.201	2.114	2.528	2.727	2.705	580
	E	1.073	1.054	1.147	1.476	1.446	1.409	2.307	2.273	2.439	2.766	2.811	2.885	580
	F	1.13	1.101	1.105	1.548	1.527	1.49	2.434	2.55	2.61	3.08	3.083	3.231	580
	G	1.161	1.172	1.13	1.613	1.565	1.526	2.427	2.544	2.547	3.168	3.285	3.233	580
	H	1.193	1.196	1.134	1.608	1.657	1.587	2.617	2.545	2.769	3.204	3.297	3.337	580

### Sheet: Feuil1
			0.118	0.115	0.115	0.154	0.149	0.146	0.268	0.276	0.264	0.453	0.443	0.446
			0.488	0.491	0.518	0.638	0.574	0.55	0.869	0.871	0.892	1.092	1.068	1.105
			0.954	0.915	0.928	1.136	1.137	1.085	1.62	1.557	1.656	1.865	1.924	1.918
			1.087	1.065	1.073	1.382	1.376	1.351	2.094	2.201	2.114	2.528	2.727	2.705
			1.073	1.054	1.147	1.476	1.446	1.409	2.307	2.273	2.439	2.766	2.811	2.885
			1.13	1.101	1.105	1.548	1.527	1.49	2.434	2.55	2.61	3.08	3.083	3.231
			1.161	1.172	1.13	1.613	1.565	1.526	2.427	2.544	2.547	3.168	3.285	3.233
			1.193	1.196	1.134	1.608	1.657	1.587	2.617	2.545	2.769	3.204	3.297	3.337
		0	0.116	0.00173205		0.149667	0.00404145		0.269333	0.0061101		0.447333	0.0051316
		20	0.499	0.0165227		0.587333	0.0454899		0.877333	0.012741		1.08833	0.0187705
		40	0.932333	0.0198578		1.11933	0.0297377		1.611	0.0501099		1.90233	0.0324705
		60	1.075	0.0111355		1.36967	0.0164418		2.13633	0.0568888		2.65333	0.109098
		80	1.09133	0.0491359		1.44367	0.0335609		2.33967	0.0876888		2.82067	0.060086
		100	1.112	0.0157162		1.52167	0.0293655		2.53133	0.0894725		3.13133	0.0863269
		120	1.15433	0.0217792		1.568	0.0435775		2.506	0.0684324		3.22867	0.0586202
		140	1.17433	0.0349619		1.61733	0.0359212		2.64367	0.114356		3.27933	0.0682373
