## Supplementary material for "A synthetic receptor platform enables rapid and portable monitoring of liver dysfunction via engineered bacteria": Raw data values: 20200730_titration curve_37 degree_GCDCA_standard_Changing OD_5 mins_20-140_R3.xlsx

### Sheet: Plate 1 - Sheet1
Software Version	3.03.14
Experiment File Path:
Protocol File Path:	C:\Users\Public\Documents\Protocols\HungJu\CRPG_A580_scan.prt
Plate Number	Plate 1
Date	2020-07-30
Time	16:54:59
Reader Type:	Synergy H1
Reader Serial Number:	18032017
Reading Type	Reader
Procedure Details
Plate Type	96 WELL PLATE
Well Selection	Runtime
Eject plate on completion
Shake	Double Orbital: 0:10 (MM:SS)
	Frequency: 282 cpm (3 mm)
Read	Absorbance Endpoint
	Full Plate
	Wavelengths: 580
	Read Speed: Normal, Delay: 100 msec, Measurements/Data Point: 8
Results
Actual Temperature:	25
		1	2	3	4	5	6	7	8	9	10	11	12
	A	0.075	0.069	0.077	0.093	0.105	0.098	0.13	0.142	0.14	0.208	0.215	0.215	580
	B	0.076	0.079	0.075	0.1	0.101	0.098	0.132	0.141	0.14	0.214	0.218	0.209	580
	C	0.079	0.078	0.077	0.099	0.103	0.105	0.138	0.144	0.148	0.217	0.232	0.216	580
	D	0.088	0.084	0.078	0.099	0.105	0.106	0.146	0.148	0.152	0.218	0.225	0.224	580
	E	0.092	0.087	0.076	0.095	0.103	0.105	0.146	0.152	0.157	0.253	0.249	0.231	580
	F	0.089	0.076	0.077	0.099	0.105	0.106	0.145	0.156	0.163	0.237	0.239	0.236	580
	G	0.099	0.09	0.078	0.1	0.104	0.104	0.146	0.153	0.16	0.246	0.241	0.233	580
	H	0.093	0.06	0.102	0.101	0.105	0.106	0.181	0.155	0.16	0.243	0.237	0.242	580

### Sheet: Feuil1
			0.075	0.069	0.077	0.093	0.105	0.098	0.13	0.142	0.14	0.208	0.215	0.215
			0.076	0.079	0.075	0.1	0.101	0.098	0.132	0.141	0.14	0.214	0.218	0.209
			0.079	0.078	0.077	0.099	0.103	0.105	0.138	0.144	0.148	0.217	0.232	0.216
			0.088	0.084	0.078	0.099	0.105	0.106	0.146	0.148	0.152	0.218	0.225	0.224
			0.092	0.087	0.076	0.095	0.103	0.105	0.146	0.152	0.157	0.253	0.249	0.231
			0.089	0.076	0.077	0.099	0.105	0.106	0.145	0.156	0.163	0.237	0.239	0.236
			0.099	0.09	0.078	0.1	0.104	0.104	0.146	0.153	0.16	0.246	0.241	0.233
			0.093	0.06	0.102	0.101	0.105	0.106	0.181	0.155	0.16	0.243	0.237	0.242
		0	0.0736667	0.00416333		0.0986667	0.00602771		0.137333	0.0064291		0.212667	0.00404145
		20	0.0766667	0.00208167		0.0996667	0.00152753		0.137667	0.00493288		0.213667	0.00450925
		40	0.078	0.001		0.102333	0.00305505		0.143333	0.00503322		0.221667	0.00896289
		60	0.0833333	0.00503322		0.103333	0.00378594		0.148667	0.00305505		0.222333	0.00378594
		80	0.085	0.00818535		0.101	0.0052915		0.151667	0.00550757		0.244333	0.0117189
		100	0.0806667	0.00723418		0.103333	0.00378594		0.154667	0.00907377		0.237333	0.00152753
		120	0.089	0.0105357		0.102667	0.0023094		0.153	0.007		0.24	0.00655744
		140	0.085	0.0221133		0.104	0.00264575		0.165333	0.0137961		0.240667	0.00321455
