## Supplementary material for "A synthetic receptor platform enables rapid and portable monitoring of liver dysfunction via engineered bacteria": Raw data values: 20200730_titration curve_37 degree_GCDCA_standard_Changing OD_10 mins_20-140_R3.xlsx

### Sheet: Plate 2 - Sheet1
Software Version	3.03.14
Experiment File Path:	C:\Users\synergy\Documents\Hung Ju\Titration curve\20200730_titration curve-standard_OD change_10 mins_20-140.xpt
Protocol File Path:	C:\Users\Public\Documents\Protocols\HungJu\CRPG_A580_scan.prt
Plate Number	Plate 2
Date	2020-07-30
Time	16:57:48
Reader Type:	Synergy H1
Reader Serial Number:	18032017
Reading Type	Reader
Procedure Details
Plate Type	96 WELL PLATE
Well Selection	Runtime
Eject plate on completion
Shake	Double Orbital: 0:10 (MM:SS)
	Frequency: 282 cpm (3 mm)
Read	Absorbance Endpoint
	Full Plate
	Wavelengths: 580
	Read Speed: Normal, Delay: 100 msec, Measurements/Data Point: 8
Results
Actual Temperature:	25
		1	2	3	4	5	6	7	8	9	10	11	12
	A	0.09	0.084	0.083	0.102	0.105	0.107	0.143	0.144	0.147	0.208	0.21	0.229	580
	B	0.084	0.089	0.07	0.111	0.105	0.106	0.148	0.157	0.155	0.231	0.236	0.228	580
	C	0.096	0.101	0.092	0.121	0.122	0.123	0.181	0.179	0.175	0.286	0.286	0.294	580
	D	0.1	0.1	0.099	0.129	0.129	0.136	0.2	0.202	0.195	0.333	0.331	0.35	580
	E	0.108	0.136	0.102	0.137	0.141	0.144	0.23	0.245	0.239	0.406	0.399	0.412	580
	F	0.106	0.107	0.106	0.146	0.146	0.149	0.229	0.239	0.239	0.386	0.386	0.392	580
	G	0.122	0.154	0.108	0.148	0.154	0.154	0.267	0.251	0.245	0.406	0.408	0.412	580
	H	0.101	0.099	0.108	0.151	0.157	0.154	0.237	0.27	0.261	0.426	0.441	0.452	580
