## Supplementary material for "A synthetic receptor platform enables rapid and portable monitoring of liver dysfunction via engineered bacteria": Raw data values: 20200730_titration curve_37 degree_GCDCA_standard_Changing OD_20 mins_20-140_R3.xlsx

### Sheet: Plate 3 - Sheet1
Software Version	3.03.14
Experiment File Path:	C:\Users\synergy\Documents\Hung Ju\Titration curve\20200730_titration curve-standard_OD change_10 mins_20-140.xpt
Protocol File Path:	C:\Users\Public\Documents\Protocols\HungJu\CRPG_A580_scan.prt
Plate Number	Plate 3
Date	2020-07-30
Time	17:01:05
Reader Type:	Synergy H1
Reader Serial Number:	18032017
Reading Type	Reader
Procedure Details
Plate Type	96 WELL PLATE
Well Selection	Runtime
Eject plate on completion
Shake	Double Orbital: 0:10 (MM:SS)
	Frequency: 282 cpm (3 mm)
Read	Absorbance Endpoint
	Full Plate
	Wavelengths: 580
	Read Speed: Normal, Delay: 100 msec, Measurements/Data Point: 8
Results
Actual Temperature:	25
		1	2	3	4	5	6	7	8	9	10	11	12
	A	0.078	0.081	0.082	0.109	0.109	0.112	0.171	0.157	0.16	0.22	0.234	0.248	580
	B	0.167	0.179	0.186	0.252	0.225	0.242	0.343	0.327	0.354	0.476	0.462	0.514	580
	C	0.141	0.29	0.291	0.359	0.356	0.367	0.546	0.507	0.523	0.691	0.697	0.74	580
	D	0.347	0.358	0.378	0.482	0.474	0.475	0.75	0.693	0.667	0.908	0.966	1.016	580
	E	0.363	0.417	0.424	0.572	0.567	0.577	0.903	0.906	0.918	1.34	1.331	1.391	580
	F	0.373	0.357	0.409	0.623	0.608	0.639	1.029	0.907	0.887	1.29	1.239	1.277	580
	G	0.405	0.378	0.463	0.622	0.652	0.654	1.099	0.959	0.954	1.329	1.35	1.395	580
	H	0.365	0.424	0.42	0.729	0.659	0.664	1.159	1.049	1.033	1.452	1.453	1.542	580

### Sheet: Feuil1
			0.078	0.081	0.082	0.109	0.109	0.112	0.171	0.157	0.16	0.22	0.234	0.248
			0.167	0.179	0.186	0.252	0.225	0.242	0.343	0.327	0.354	0.476	0.462	0.514
			0.141	0.29	0.291	0.359	0.356	0.367	0.546	0.507	0.523	0.691	0.697	0.74
			0.347	0.358	0.378	0.482	0.474	0.475	0.75	0.693	0.667	0.908	0.966	1.016
			0.363	0.417	0.424	0.572	0.567	0.577	0.903	0.906	0.918	1.34	1.331	1.391
			0.373	0.357	0.409	0.623	0.608	0.639	1.029	0.907	0.887	1.29	1.239	1.277
			0.405	0.378	0.463	0.622	0.652	0.654	1.099	0.959	0.954	1.329	1.35	1.395
			0.365	0.424	0.42	0.729	0.659	0.664	1.159	1.049	1.033	1.452	1.453	1.542
		0	0.0803333	0.00208167		0.11	0.00173205		0.162667	0.00737111		0.234	0.014
		20	0.177333	0.00960902		0.239667	0.0136504		0.341333	0.0135769		0.484	0.0269072
		40	0.240667	0.0863153		0.360667	0.00568624		0.525333	0.0196044		0.709333	0.026727
		60	0.361	0.0157162		0.477	0.0043589		0.703333	0.0424539		0.963333	0.0540494
		80	0.401333	0.0333816		0.572	0.005		0.909	0.00793725		1.354	0.0323574
		100	0.379667	0.0266333		0.623333	0.0155027		0.941	0.0768635		1.26867	0.0265016
		120	0.415333	0.0434319		0.642667	0.0179258		1.004	0.0823104		1.358	0.0337194
		140	0.403	0.0329697		0.684	0.0390512		1.08033	0.0685954		1.48233	0.0516753
