## Supplementary material for "A synthetic receptor platform enables rapid and portable monitoring of liver dysfunction via engineered bacteria": Raw data values: 20200730_titration curve_37 degree_GCDCA_standard_Changing OD_30 mins_20-140_R3.xlsx

### Sheet: Plate 4 - Sheet1
Software Version	3.03.14
Experiment File Path:	C:\Users\synergy\Documents\Hung Ju\Titration curve\20200730_titration curve-standard_OD change_10 mins_20-140.xpt
Protocol File Path:	C:\Users\Public\Documents\Protocols\HungJu\CRPG_A580_scan.prt
Plate Number	Plate 4
Date	2020-07-30
Time	17:02:51
Reader Type:	Synergy H1
Reader Serial Number:	18032017
Reading Type	Reader
Procedure Details
Plate Type	96 WELL PLATE
Well Selection	Runtime
Eject plate on completion
Shake	Double Orbital: 0:10 (MM:SS)
	Frequency: 282 cpm (3 mm)
Read	Absorbance Endpoint
	Full Plate
	Wavelengths: 580
	Read Speed: Normal, Delay: 100 msec, Measurements/Data Point: 8
Results
Actual Temperature:	25
		1	2	3	4	5	6	7	8	9	10	11	12
	A	0.083	0.081	0.101	0.114	0.118	0.111	0.167	0.17	0.173	0.228	0.24	0.265	580
	B	0.312	0.322	0.441	0.549	0.446	0.345	0.532	0.517	0.497	0.546	0.674	0.57	580
	C	0.425	0.379	0.668	0.894	0.844	0.772	1.073	1.136	1.117	1.214	1.375	1.289	580
	D	0.69	0.665	0.73	1.103	1.072	1.091	1.521	1.545	1.524	1.797	1.951	1.918	580
	E	0.769	0.75	0.778	1.284	1.21	1.283	1.918	1.914	1.9	2.296	2.525	2.507	580
	F	0.733	0.749	0.746	1.299	1.243	1.301	1.945	1.898	1.955	2.062	2.367	2.361	580
	G	0.711	0.529	1.096	1.297	1.235	1.355	1.982	1.98	2.117	2.134	2.595	2.613	580
	H	0.802	0.746	0.848	1.369	1.272	1.288	2.047	2.024	2.1	2.591	2.626	2.803	580

### Sheet: Feuil1
			0.083	0.081	0.101	0.114	0.118	0.111	0.167	0.17	0.173	0.228	0.24	0.265
			0.312	0.322	0.441	0.549	0.446	0.345	0.532	0.517	0.497	0.546	0.674	0.57
			0.425	0.379	0.668	0.894	0.844	0.772	1.073	1.136	1.117	1.214	1.375	1.289
			0.69	0.665	0.73	1.103	1.072	1.091	1.521	1.545	1.524	1.797	1.951	1.918
			0.769	0.75	0.778	1.284	1.21	1.283	1.918	1.914	1.9	2.296	2.525	2.507
			0.733	0.749	0.746	1.299	1.243	1.301	1.945	1.898	1.955	2.062	2.367	2.361
			0.711	0.529	1.096	1.297	1.235	1.355	1.982	1.98	2.117	2.134	2.595	2.613
			0.802	0.746	0.848	1.369	1.272	1.288	2.047	2.024	2.1	2.591	2.626	2.803
		0	0.0883333	0.0110151		0.114333	0.00351188		0.17	0.003		0.244333	0.0188768
		20	0.358333	0.0717658		0.446667	0.102002		0.515333	0.0175594		0.596667	0.0680392
		40	0.490667	0.155288		0.836667	0.0613297		1.10867	0.0323161		1.29267	0.0805626
		60	0.695	0.0327872		1.08867	0.0156312		1.53	0.0130767		1.88867	0.0810823
		80	0.765667	0.0142945		1.259	0.0424382		1.91067	0.00945163		2.44267	0.127336
		100	0.742667	0.0085049		1.281	0.0329242		1.93267	0.0304357		2.26333	0.174386
		120	0.778667	0.289493		1.29567	0.0600111		2.02633	0.078526		2.44733	0.271504
		140	0.798667	0.0510816		1.30967	0.0520032		2.057	0.0389744		2.67333	0.11365
