## Supplementary material for "A synthetic receptor platform enables rapid and portable monitoring of liver dysfunction via engineered bacteria": Raw data values: FigS15.xlsx

### Sheet: Data processing
		1	2	3	4	5	6	7	8	9	10	11	12
	A	Serum Control			Serum Control + 40 μM GCDCA			Patient 1			Patient 2
	B	Patient 3			Patient 4			Patient 5			Patient 6
	C	Patient 7			Patient 8			Patient 9			Patient 10
	D	Patient 11			Patient 12			Patient 13			Patient 14
	E	Patient 15			Patient 16			Patient 17			Patient 18
	F	Patient 19			Patient 20			Patient 21			Blank
	G	Blank			Blank			Blank			Blank
	H	Blank			Blank			Blank			Blank
	20200814														20200813														20200820
	40% of serum dilution														20% of serum dilution														10% of serum dilution
		1	2	3	4	5	6	7	8	9	10	11	12			1	2	3	4	5	6	7	8	9	10	11	12			1	2	3	4	5	6	7	8	9	10	11	12
	A	0.546	0.626	0.593	0.698	0.655	0.663	0.483	0.533	0.478	0.536	0.513	0.593		A	0.349	0.429	0.439	0.753	0.597	0.587	0.424	0.404	0.333	0.391	0.403	0.364		A	0.795	0.772	0.909	1.015	1.026	0.997	0.949	0.851	0.799	0.92	0.95	0.992
	B	0.533	0.535	0.56	0.646	0.646	0.572	0.584	0.602	0.618	0.567	0.582	0.454		B	0.399	0.395	0.38	0.542	0.51	0.517	0.517	0.52	0.539	0.506	0.462	0.467		B	0.881	0.863	1.014	1.121	1.057	1.161	1.831	1.663	1.609	0.838	0.862	0.869
	C	0.597	0.676	0.611	0.599	0.639	0.558	0.72	0.664	0.674	0.982	0.931	0.96		C	0.589	0.845	0.803	0.648	0.652	0.657	0.855	0.938	1.012	1.227	0.885	0.928		C	1.279	1.184	1.214	0.942	0.973	0.947	1.301	1.272	1.333	1.228	1.117	1.222
	D	0.416	0.457	0.429	0.593	0.639	0.602	1.148	1.04	1.11	0.725	0.712	0.66		D	0.305	0.349	0.338	0.47	0.4	0.39	0.637	0.729	0.676	0.611	0.585	0.534		D	0.778	0.81	0.94	0.939	0.912	1.009	2.034	1.748	1.918	1.05	1.142	1.149
	E	0.651	0.674	0.638	0.751	0.712	0.713	0.508	0.498	0.524	0.497	0.483	0.479		E	0.384	0.443	0.484	0.535	0.401	0.411	0.378	0.403	0.414	0.415	0.404	0.381		E	1.028	1.023	1.051	1.054	1.101	0.984	0.974	0.942	0.869	0.838	0.926	0.833
	F	0.543	0.511	0.502	0.45	0.512	0.532	0.57	0.581	0.6	0.867	0.84	0.852		F	0.263	0.374	0.377	0.391	0.298	0.298	0.324	0.42	0.396	0.639	0.56	0.544		F	0.784	0.778	0.823	0.739	0.878	0.826	0.651	0.662	0.812	0.176	0.187	0.215
	G	0.576	0.677	0.655	0.842	0.902	0.946	0.837	0.859	0.835	0.86	0.914	0.74		G	0.438	0.6	0.601	0.603	0.52	0.52	0.548	0.573	0.583	0.595	0.567	0.585		G	0.089	0.09	0.122	0.128	0.118	0.158	0.15	0.19	0.286	0.197	0.26	0.232
	H	0.811	0.769	0.847	0.802	0.922	0.86	0.865	0.875	0.87	0.912	0.887	0.705		H	0.048	0.05	0.049	0.049	0.049	0.049	0.05	0.051	0.047	0.05	0.05	0.049		H	0.089	0.085	0.089	0.095	0.084	0.098	0.081	0.108	0.195	0.149	0.211	0.145
Bacterial biosensor									Sigma assay
Serum Control			0.588333	0.405667	0.825333
Serum Control + 40 μM GCDCA			0.672	0.645667	1.01267
Pateint 1			0.498	0.387	0.866333	Pateint 1			2.56049
Pateint 2			0.547333	0.386	0.954	Pateint 2			34.4413
Pateint 3			0.542667	0.391333	0.919333	Pateint 3			7.59411
Pateint 4			0.621333	0.523	1.113	Pateint 4			7.85805
Pateint 5			0.601333	0.525333	1.701	Pateint 5			166.206
Pateint 6			0.534333	0.478333	0.856333	Pateint 6			0.616083
Pateint 7			0.628	0.745667	1.22567	Pateint 7			76.2165
Pateint 8			0.598667	0.652333	0.954	Pateint 8			7.86282
Pateint 9			0.686	0.935	1.302	Pateint 9			38.7358
Pateint 10			0.957667	1.01333	1.189	Pateint 10			72.9133
Pateint 11			0.434	0.330667	0.842667	Pateint 11			18.2428
Pateint 12			0.611333	0.42	0.953333	Pateint 12			15.6541
Pateint 13			1.09933	0.680667	1.9	Pateint 13			169.912
Pateint 14			0.699	0.576667	1.11367	Pateint 14			9.62731
Pateint 15			0.654333	0.437	1.034	Pateint 15			11.1014
Pateint 16			0.725333	0.449	1.04633	Pateint 16			56.5765
Pateint 17			0.51	0.398333	0.928333	Pateint 17			12.0656
Pateint 18			0.486333	0.4	0.865667	Pateint 18			15.3694
Pateint 19			0.518667	0.338	0.795	Pateint 19			20.7122
Pateint 20			0.498	0.329	0.814333	Pateint 20			20.0844
Pateint 21			0.583667	0.38	0.708333	Pateint 21			12.6039

### Sheet: Comparisson
		Bacterial biosensor
		Dilution rate			0.4	0.2	0.1				ΔA580											Sigma assay
		Serum Control			0.588333	0.405667	0.825333
		Serum Control + 40 μM GCDCA			0.672	0.645667	1.01267
		Pateint 1			0.498	0.387	0.866333	Pateint 1			-0.0903333	-0.0186667	0.041									2.56049
		Pateint 2			0.547333	0.386	0.954	Pateint 2			0.547333	0.386	0.456									34.4413
		Pateint 3			0.542667	0.391333	0.919333	Pateint 3			0.542667	0.391333	0.421333									7.59411
		Pateint 4			0.621333	0.523	1.113	Pateint 4			0.621333	0.523	0.615									7.85805
		Pateint 5			0.601333	0.525333	1.701	Pateint 5			0.601333	0.525333	1.203									166.206
		Pateint 6			0.534333	0.478333	0.856333	Pateint 6			0.534333	0.478333	0.358333									0.616083
		Pateint 7			0.628	0.745667	1.22567	Pateint 7			0.628	0.745667	0.727667									76.2165
		Pateint 8			0.598667	0.652333	0.954	Pateint 8			0.598667	0.652333	0.456									7.86282
		Pateint 9			0.686	0.935	1.302	Pateint 9			0.686	0.935	0.804									38.7358
		Pateint 10			0.957667	1.01333	1.189	Pateint 10			0.957667	1.01333	0.691									72.9133
		Pateint 11			0.434	0.330667	0.842667	Pateint 11			0.434	0.330667	0.344667									18.2428
		Pateint 12			0.611333	0.42	0.953333	Pateint 12			0.611333	0.42	0.455333									15.6541
		Pateint 13			1.09933	0.680667	1.9	Pateint 13			1.09933	0.680667	1.402									169.912
		Pateint 14			0.699	0.576667	1.11367	Pateint 14			0.699	0.576667	0.615667									9.62731
		Pateint 15			0.654333	0.437	1.034	Pateint 15			0.654333	0.437	0.536									11.1014
		Pateint 16			0.725333	0.449	1.04633	Pateint 16			0.725333	0.449	0.548333									56.5765
		Pateint 17			0.51	0.398333	0.928333	Pateint 17			0.51	0.398333	0.430333									12.0656
		Pateint 18			0.486333	0.4	0.865667	Pateint 18			0.486333	0.4	0.367667									15.3694
		Pateint 19			0.518667	0.338	0.795	Pateint 19			0.518667	0.338	0.297									20.7122
		Pateint 20			0.498	0.329	0.814333	Pateint 20			0.498	0.329	0.316333									20.0844
		Pateint 21			0.583667	0.38	0.708333	Pateint 21			0.583667	0.38	0.210333									12.6039
40% dilution			ΔA580	Sigma
Pateint 1			-0.0903333	2.56049
Pateint 2			0.547333	34.4413
Pateint 3			0.542667	7.59411
Pateint 4			0.621333	7.85805
Pateint 5			0.601333	166.206
Pateint 6			0.534333	0.616083
Pateint 7			0.628	76.2165
Pateint 8			0.598667	7.86282
Pateint 9			0.686	38.7358
Pateint 10			0.957667	72.9133
Pateint 11			0.434	18.2428
Pateint 12			0.611333	15.6541
Pateint 13			1.09933	169.912
Pateint 14			0.699	9.62731
Pateint 15			0.654333	11.1014
Pateint 16			0.725333	56.5765
Pateint 17			0.51	12.0656
Pateint 18			0.486333	15.3694
Pateint 19			0.518667	20.7122
Pateint 20			0.498	20.0844
Pateint 21			0.583667	12.6039
20% dilution			ΔA580	Sigma
Pateint 1			-0.0186667	2.56049
Pateint 2			0.386	34.4413
Pateint 3			0.391333	7.59411
Pateint 4			0.523	7.85805									μ
Pateint 5			0.525333	166.206
Pateint 6			0.478333	0.616083
Pateint 7			0.745667	76.2165
Pateint 8			0.652333	7.86282
Pateint 9			0.935	38.7358
Pateint 10			1.01333	72.9133
Pateint 11			0.330667	18.2428
Pateint 12			0.42	15.6541
Pateint 13			0.680667	169.912
Pateint 14			0.576667	9.62731
Pateint 15			0.437	11.1014
Pateint 16			0.449	56.5765
Pateint 17			0.398333	12.0656
Pateint 18			0.4	15.3694
Pateint 19			0.338	20.7122
Pateint 20			0.329	20.0844
Pateint 21			0.38	12.6039
40% dilution			ΔA580	Sigma
Pateint 1			0.041	2.56049
Pateint 2			0.456	34.4413
Pateint 3			0.421333	7.59411
Pateint 4			0.615	7.85805
Pateint 5			1.203	166.206
Pateint 6			0.358333	0.616083
Pateint 7			0.727667	76.2165
Pateint 8			0.456	7.86282
Pateint 9			0.804	38.7358
Pateint 10			0.691	72.9133
Pateint 11			0.344667	18.2428
Pateint 12			0.455333	15.6541
Pateint 13			1.402	169.912
Pateint 14			0.615667	9.62731
Pateint 15			0.536	11.1014
Pateint 16			0.548333	56.5765
Pateint 17			0.430333	12.0656
Pateint 18			0.367667	15.3694
Pateint 19			0.297	20.7122
Pateint 20			0.316333	20.0844
Pateint 21			0.210333	12.6039
