## Supplementary material for "A synthetic receptor platform enables rapid and portable monitoring of liver dysfunction via engineered bacteria": Raw data values: FigS17.xlsx

### Sheet: Feuil1
patient number	bilan le jour du prelevement
	bili conj	bili free	Total bilirubin	ASAT	ALAT	GGT	Pal	hospital bile salt	Bile salt (sigma kit assay)	BacSensor signal/Serum_20200905	BacSensor signal/Urine
1	4	6	10	13	7	18	76	4.7	2.56049	0.041	0.82
2	6	6	12	66	33	214	212	24	34.4413	0.128667	1.931
3	2	3	5	25	11	24	81	7.5	7.59411	0.094	0.199
4	4	7	11	23	33	94	78	5.4	7.85805	0.287667	0.48
5	168	18	186	168	256	96	181	193.1	166.206	0.875667	-0.400667
6	8	5	13	27	98	959	160	2.7	0.616083	0.031	-0.204333
7	4	9	13	20	11	136	159	19	76.2165	0.400333	0.247
8	19	1	20	10	10	36	127	7.9	7.86282	0.128667	0.838667
9	11	5	16	40	13	154	187	25	38.7358	0.476667	2.99067
10	20	10	30	55	32	60	222	55.8	72.9133	0.363667	1.06267
11	2	1	3	26	17	14	61	10.4	18.2428	0.0173333	0.466667
12	3	2	5	14	7	94	118	13.2	15.6541	0.128	1.02933
13	55	46	101	20	13	41	66	77	169.912	1.07467	0.502667
14	3	2	5	28	34	28	137	10.6	9.62731	0.288333	0.239667
15	3	3	6	19	23	78	193	11.3	11.1014	0.208667	1.13467
16	4	4	8	18	15	29	175	40.9	56.5765	0.221	0.294
17	3	2	5	24	32	81	129	8.4	12.0656	0.103	0.173667
18	2	3	5	21	13	50	149	11.2	15.3694	0.0403333	0.269667
19	3	2	5	24	15	17	83	3.6	20.7122	-0.0303333	0.053
20	14	3	17	13	13	28	103	12.6	20.0844	-0.011	-0.221
21	3	3	6	31	72	143	88	3.2	12.6039	-0.117	-0.259
