## Supplementary material for "A synthetic receptor platform enables rapid and portable monitoring of liver dysfunction via engineered bacteria": Flow repository IDs

### Sheet: Feuil1
Experiment ID	Repository ID @ flowrespository.org
HungJu_2021_Fig.2b	FR-FCM-Z3K6
HungJu_2021_Fig.2d	FR-FCM-Z3KL
HungJu_2021_Fig.2e	FR-FCM-Z3KM
HungJu_2021_Fig.3e_V3_V7_V11	FR-FCM-Z3KT
HungJu_2021_Fig.3e_V14_V16_V18	FR-FCM-Z3KU
HungJu_2021_Fig.3e_V19_V22_V78	FR-FCM-Z3KV
HungJu_2021_Fig.S3A	FR-FCM-Z3KR
HungJu_2021_Fig.S3B_right pannel	FR-FCM-Z3LZ
